# Leaf ionomic stability shapes drought adaptation in pearl millet

**DOI:** 10.64898/2026.11.12.766145

**Authors:** Princia Nakombo-Gbassault, Sebastian Arenas, Pablo Affortit, Awa Faye, Paulina Flis, Bassirou Sine, Daniel Moukouanga, Pascal Gantet, Ephrem Kosh-Komba, Ndjido Kane, Malcolm Bennett, Darren Wells, Philippe Cubry, Elizabeth Bailey, Vincent Segura, Yves Vigouroux, Laurent Laplaze, Alexandre Grondin

## Abstract

Pearl millet is a staple cereal of semi-arid West Africa, where early-season water deficit constrains vegetative establishment and yield. While the genetic architecture of the pearl millet foliar ionome has been characterised under well-watered conditions, how this ionome reorganises under drought, and whether this reorganisation has a distinct genetic basis, remains unknown. We profiled the drought-response of 17 foliar elements in 175 diverse pearl millet inbred lines over two seasons in Senegal. The foliar concentration of two co-regulated groups of elements changed reproducibly under early water stress across both years. Leaf ion stability, rather than plasticity, was associated with the maintenance of flowering time and plant biomass, suggesting that drought adaptation in pearl millet relies more on ionomic stability than on adaptive shifts in elemental composition. Among the 17 elements, only potassium showed a significant genotype-by-treatment interaction suggesting that genetic variation contributes to differences in potassium response to drought. Genome-wide association mapping on potassium plasticity in response to drought identified a locus, designated qKP-6, that limits potassium depletion under stress without penalising constitutive potassium levels. This locus represents a candidate region for the genetic control of potassium plasticity under drought. This work provides new insights into the genetic control of mineral nutrition under water deficit in pearl millet, and highlights leaf potassium concentration as a genetically controlled component of drought-responsive ionomic variation with potential implications for drought tolerance.
