## Supplemental Table 1 for "Leaf ionomic stability shapes drought adaptation in pearl millet"

### Sheet: Feuille 1
Table S1. Definitions of abbreviations and traits used in this experiment.
Traits are grouped into foliar elemental composition, phenology, biomass and vegetative growth, yield and yield components, and root anatomy. Element abbreviations follow standard chemical symbols.
Category	Abbreviation	Definition
Foliar elements	Ca	Calcium
	Cd	Cadmium
	Co	Cobalt
	Cu	Copper
	Fe	Iron
	K	Potassium
	Li	Lithium
	Ni	Nickel
	Mg	Magnesium
	Mn	Manganese
	Mo	Molybdenum
	Na	Sodium
	P	Phosphorus
	Rb	Rubidium
	S	Sulfur
	Sr	Strontium
	Zn	Zinc
Phenology	DTF	Days to flowering
	DTM	Days to maturity
Biomass	SDW	Shoot dry weight
	SDW_Maturity	Shoot dry weight at maturity
Vegetative growth	HSDF	Plant height at flowering
	HSTS	Plant height at maturity
	Tiller_number	Number of tillers
Yield and yield components	GW	Grain weight
	PMG	Thousand-grain weight
	HI	Harvest index
	Spike_number	Number of spikes
	Spike_Weight	Spike weight
Root anatomy	RootArea	Root area
	SumCond	Sum of conductance
	Totalsize_MX	Total metaxylem area
	Meansize_MX	Mean metaxylem area
	Mx_Number	Number of metaxylem vessels
	SteleArea	Stele area
	SCL_Area	Sclerenchyma area
	SR_Ratio	Shoot-root ratio
	SCL_Ratio	Sclerenchyma ratio
