## Supplemental Table 2 for "Leaf ionomic stability shapes drought adaptation in pearl millet"

### Sheet: Feuille 1
Table S2. Mantel test results for the correlation between soil and foliar ion concentration matrices, by environment.
For each of the four environments (well-watered and water-stressed conditions in 2021 and 2022), the table reports the number of replicate blocks compared (n = 4 in all cases), the Mantel correlation coefficient (r) between the soil and foliar ion concentration matrices, and the associated p-value. Soil samples, collected at 0-20 cm depth, and foliar samples were each averaged within replicate bl…
Environment	Replicate_blocks	Mantel r	p-value
WW21	4	0.014	0.542
WS21	4	-0.162	0.667
WW22	4	-0.367	0.792
WS22	4	0.091	0.458
