## Supplemental Table 3 for "Leaf ionomic stability shapes drought adaptation in pearl millet"

### Sheet: T_S2_final
Table S3. Response of foliar element concentrations to water deficit and treatment × year interaction.
For each element and year, the table gives the number of genotypes with paired well-watered and water-stressed values (n), the mean concentration under well-watered (Mean_WW) and water-stressed (Mean_WS) conditions (mg kg⁻¹ DW), the percentage change relative to well-watered conditions (pct_change), and the mean plasticity index (LR_mean), calculated as the mean over genotypes of log2(WS/WW). p_v…
Ion	Year	n	Mean_WW	Mean_WS	pct_change	LR_mean	p_val	method	p_TxY
Ca	2021	90	11088.5	9183.48	-17.2	-0.21	2.31169e-06	paired t-test	7.13174e-08
	2022	117	7153.21	7682.58	7.4	0.104	0.000309721	paired t-test
Cd	2021	86	0.42	0.41	-0.7	-0.038	0.746733	Wilcoxon	2.89078e-06
	2022	113	0.45	0.57	26.6	0.323	8.00945e-12	paired t-test
Co	2021	86	0.08	0.1	32.6	0.398	4.00624e-12	Wilcoxon	0.000114361
	2022	114	0.06	0.07	25.4	0.3	8.79935e-10	Wilcoxon
Cu	2021	89	8.85	10.42	17.7	0.241	1.39051e-18	paired t-test	5.47669e-10
	2022	121	6.3	6.84	8.6	0.121	5.40528e-06	paired t-test
Fe	2021	90	99.36	99.64	0.3	-0.014	0.592546	Wilcoxon	0.0204312
	2022	114	62.71	58.82	-6.2	-0.073	0.0180933	Wilcoxon
K	2021	90	29435.4	15820.3	-46.3	-0.92	1.14599e-32	paired t-test	3.39904e-18
	2022	122	40850.8	36044.2	-11.8	-0.168	3.00411e-09	paired t-test
Li	2021	90	0.06	0.04	-27.7	-0.462	1.47016e-09	Wilcoxon	0.931097
	2022	113	0.03	0.01	-55	-1.328	2.90592e-24	paired t-test
Mg	2021	90	7482.29	11021.6	47.3	0.527	5.4791e-19	paired t-test	0.000421996
	2022	119	7633.14	9974.42	30.7	0.377	5.58343e-26	paired t-test
Mn	2021	90	57.84	77.29	33.6	0.442	4.56801e-14	paired t-test	6.00596e-08
	2022	115	39.53	48.84	23.6	0.311	1.23043e-16	paired t-test
Mo	2021	85	1.31	1.29	-2.1	0.042	0.752392	Wilcoxon	0.00148035
	2022	115	0.96	0.77	-19.9	-0.321	3.29488e-13	paired t-test
Na	2021	87	1208.2	220.79	-81.7	-2.477	5.55599e-16	Wilcoxon	0.131031
	2022	111	1406	495.99	-64.7	-1.605	6.0683e-20	Wilcoxon
Ni	2021	73	1.8	1.79	-0.8	-0.042	0.849946	paired t-test	0.34285
	2022	98	0.78	0.87	11.5	0.187	0.000643783	Wilcoxon
P	2021	90	4368.54	3989.9	-8.7	-0.136	2.59621e-07	paired t-test	0.0204312
	2022	119	2112.44	1921.85	-9	-0.139	3.44814e-06	paired t-test
Rb	2021	89	38.52	29.96	-22.2	-0.386	1.57314e-13	paired t-test	8.19393e-12
	2022	120	46.21	45.98	-0.5	-0.007	0.806765	paired t-test
S	2021	90	2818.92	2884.41	2.3	0.035	0.0287814	paired t-test	0.0496958
	2022	118	2045.89	2032.24	-0.7	-0.007	0.631101	paired t-test
Sr	2021	88	298.45	230.56	-22.7	-0.34	1.33416e-08	paired t-test	2.61944e-10
	2022	120	254.24	276.18	8.6	0.121	0.000265646	paired t-test
Zn	2021	81	65.68	44.4	-32.4	-0.551	3.4467e-14	Wilcoxon	1.56543e-14
	2022	115	37.5	32.36	-13.7	-0.219	8.58988e-08	paired t-test
