## Supplemental Table 4 for "Leaf ionomic stability shapes drought adaptation in pearl millet"

### Sheet: Table_S4
Table S4. Relationships between composite module scores and agromorphological traits, by year.
Full results of within-year Pearson correlations (Approach 1) between composite module scores (Module 1, Module 2) and agromorphological traits, for all 168 tested combinations (2 modules × 21 traits × 2 water regimes × 2 years). Significance reflects Benjamini-Hochberg FDR-adjusted p < 0.05, corrected within each year, water regime and trait category.
Predictor	Trait	Treatment	Year	estimate	p_value	p_fdr	n	is_sig	interaction_p_fdr	sig_interaction
Module1_score	HI	WW	2021	0.4604673243141704	1.5501698690675009e-07	1.2401358952540007e-6	118	TRUE	0.1398330620174577	FALSE
Module1_score	HI	WW	2022	0.1796074062457132	0.04417873572025672	0.11716745365992712	126	FALSE	0.1398330620174577	FALSE
Module1_score	HI	WS	2021	0.4253914384667312	1.2630054126708957e-5	8.468043393038579e-5	98	TRUE	0.00610132373469255	TRUE
Module1_score	HI	WS	2022	-0.00346457585663583	0.969536775985836	0.9737148889526992	124	FALSE	0.00610132373469255	TRUE
Module1_score	Spike_number	WW	2021	0.5345109980144476	4.54003388111984e-10	7.264054209791744e-9	118	TRUE	0.02991600869157532	TRUE
Module1_score	Spike_number	WW	2022	0.2608899270924729	0.00317186201969999	0.02156647848545399	126	TRUE	0.02991600869157532	TRUE
Module1_score	Spike_number	WS	2021	0.18508427785010848	0.06807198027909113	0.09901378949685982	98	FALSE	0.17211053963996714	FALSE
Module1_score	Spike_number	WS	2022	-0.04845010413910046	0.5915702445795762	0.8478209801599192	125	FALSE	0.17211053963996714	FALSE
Module1_score	PMG	WW	2021	0.03822358966850303	0.6904109613709797	0.7470423386321459	111	FALSE	0.3522118144825993	FALSE
Module1_score	PMG	WW	2022	0.17476135159904507	0.05126076097621811	0.11716745365992712	125	FALSE	0.3522118144825993	FALSE
Module1_score	PMG	WS	2021	0.08648766716618957	0.39959646586656783	0.4578457910158185	97	FALSE	0.5269582232498415	FALSE
Module1_score	PMG	WS	2022	-0.05460667818850701	0.5587115411725068	0.8478209801599192	117	FALSE	0.5269582232498415	FALSE
Module1_score	GW	WW	2021	0.10604862734435676	0.25306094040416965	0.3777677767073859	118	FALSE	0.5706723850502801	FALSE
Module1_score	GW	WW	2022	-0.008626135816545	0.9236278699265686	0.9236278699265686	126	FALSE	0.5706723850502801	FALSE
Module1_score	GW	WS	2021	-0.11858704237233672	0.2448301458404646	0.3264401944539528	98	FALSE	0.1255553029579782	FALSE
Module1_score	GW	WS	2022	-0.32472651998526075	2.3358761051818307e-4	0.00186870088414546	124	TRUE	0.1255553029579782	FALSE
Module1_score	SDW	WW	2021	0.34585851728075684	1.337594946750985e-4	5.35037978700394e-4	117	TRUE	0.03699462524117031	TRUE
Module1_score	SDW	WW	2022	0.1967287809661095	0.02663602816151474	0.10654411264605897	127	FALSE	0.03699462524117031	TRUE
Module1_score	SDW	WS	2021	0.20911226976301764	0.0398207791280366	0.07079249622762063	97	FALSE	0.0568628998934726	FALSE
Module1_score	SDW	WS	2022	-0.09683052130043902	0.2827112482372702	0.6461971388280461	125	FALSE	0.0568628998934726	FALSE
Module1_score	Tiller_number	WW	2021	0.2855861606583897	0.00164205264151792	0.00375326318061239	119	TRUE	0.5451797895416051	FALSE
Module1_score	Tiller_number	WW	2022	0.15889751363401466	0.07554306295224401	0.12297250242027058	126	FALSE	0.5451797895416051	FALSE
Module1_score	Tiller_number	WS	2021	-0.19001470432011935	0.06092675664457871	0.09748281063132594	98	FALSE	0.14730666730444686	FALSE
Module1_score	Tiller_number	WS	2022	0.03616536903014748	0.6888545463799344	0.8478209801599192	125	FALSE	0.14730666730444686	FALSE
Module1_score	Spike_Weight	WW	2021	-0.00579111218801672	0.950372956776822	0.950372956776822	118	FALSE	0.9646912799803136	FALSE
Module1_score	Spike_Weight	WW	2022	-0.01777313135660938	0.8434126401486362	0.8996401494918785	126	FALSE	0.9646912799803136	FALSE
Module1_score	Spike_Weight	WS	2021	-0.24719873661430883	0.01412939612140182	0.03229576256320416	98	TRUE	0.8803827269967528	FALSE
Module1_score	Spike_Weight	WS	2022	-0.270396945245132	0.00229008767855422	0.00916035071421691	125	TRUE	0.8803827269967528	FALSE
Module1_score	SDW_Maturity	WW	2021	-0.31188055909782314	5.860413241439978e-4	0.00156277686438399	118	TRUE	0.8803827269967528	FALSE
Module1_score	SDW_Maturity	WW	2022	-0.15756824138248426	0.07685781401266911	0.12297250242027058	127	FALSE	0.8803827269967528	FALSE
Module1_score	SDW_Maturity	WS	2021	-0.477703359012182	6.558983069495712e-7	1.049437291119314e-5	98	TRUE	0.9724144062669244	FALSE
Module1_score	SDW_Maturity	WS	2022	-0.25735601937844016	0.00376281122692177	0.01204099592614968	125	TRUE	0.9724144062669244	FALSE
Module1_score	DTF	WW	2021	-0.7477205785121863	1.012525118150018e-22	4.050100472600073e-22	120	TRUE	0.1731413598611307	FALSE
Module1_score	DTF	WW	2022	-0.24766376905781207	0.0049957646673808	0.0049957646673808	127	TRUE	0.1731413598611307	FALSE
Module1_score	DTF	WS	2021	-0.552041886482345	3.80952975850581e-9	5.079373011341081e-9	98	TRUE	0.1731413598611307	FALSE
Module1_score	DTF	WS	2022	-0.14264306165920404	0.11253481804190456	0.11253481804190456	125	FALSE	0.1731413598611307	FALSE
Module1_score	DTM	WW	2021	-0.6558013990740604	7.667593854344757e-16	1.0223458472459674e-15	118	TRUE	0.6038442117297182	FALSE
Module1_score	DTM	WW	2022	-0.3657160038153264	3.999513890821713e-5	5.332685187762283e-5	120	TRUE	0.6038442117297182	FALSE
Module1_score	DTM	WS	2021	-0.5676950318798627	1.0893578134031224e-9	2.1787156268062448e-9	98	TRUE	0.1731413598611307	FALSE
Module1_score	DTM	WS	2022	-0.24770588470851992	0.01392648453949821	0.01856864605266428	98	TRUE	0.1731413598611307	FALSE
Module1_score	HSDF	WW	2021	-0.4433112913652538	4.971928581395816e-7	1.0042081262513597e-6	118	TRUE	0.7166325562563626	FALSE
Module1_score	HSDF	WW	2022	-0.2933553564048127	8.568399325501125e-4	8.568399325501125e-4	126	TRUE	0.7166325562563626	FALSE
Module1_score	HSDF	WS	2021	-0.5044394678998648	1.1839790154119944e-7	2.367958030823989e-7	98	TRUE	0.6810634243608827	FALSE
Module1_score	HSDF	WS	2022	-0.26448163848987793	0.00287729756122876	0.00287729756122876	125	TRUE	0.6810634243608827	FALSE
Module1_score	HSTS	WW	2021	-0.4414563166409996	5.021040631256798e-7	1.0042081262513597e-6	119	TRUE	0.7166325562563626	FALSE
Module1_score	HSTS	WW	2022	-0.330497355395033	1.570625791971611e-4	2.094167722628814e-4	126	TRUE	0.7166325562563626	FALSE
Module1_score	HSTS	WS	2021	-0.5380776919382555	1.1036128724069952e-8	4.414451489627981e-8	98	TRUE	0.6810634243608827	FALSE
Module1_score	HSTS	WS	2022	-0.285026646662403	0.00127396115579703	0.00169861487439604	125	TRUE	0.6810634243608827	FALSE
Module1_score	RootArea	WW	2021	-0.05828286900518199	0.5307197896023983	0.6897701987234782	118	FALSE	0.8739691026506585	FALSE
Module1_score	RootArea	WW	2022	-0.12125220500110276	0.1779811098128266	0.7228267941944994	125	FALSE	0.8739691026506585	FALSE
Module1_score	RootArea	WS	2021	6.333220153722995e-4	0.995327503572478	0.995327503572478	88	FALSE	0.8739691026506585	FALSE
Module1_score	RootArea	WS	2022	-0.0853757679676625	0.35384877777998536	0.48994446154151816	120	FALSE	0.8739691026506585	FALSE
Module1_score	SumCond	WW	2021	-0.05563626233070008	0.561929119023177	0.6897701987234782	111	FALSE	0.8739691026506585	FALSE
Module1_score	SumCond	WW	2022	-0.11039998191099236	0.22413231354201243	0.7228267941944994	123	FALSE	0.8739691026506585	FALSE
Module1_score	SumCond	WS	2021	-0.10204004544966674	0.3740209059878824	0.6732376307781883	78	FALSE	0.8739691026506585	FALSE
Module1_score	SumCond	WS	2022	-0.13094727521545318	0.155750871425861	0.3671727348199883	119	FALSE	0.8739691026506585	FALSE
Module1_score	Totalsize_MX	WW	2021	-0.12609876685055318	0.177398655984932	0.4561679725326824	116	FALSE	0.8739691026506585	FALSE
Module1_score	Totalsize_MX	WW	2022	-0.11198856731836572	0.21185835716605572	0.7228267941944994	126	FALSE	0.8739691026506585	FALSE
Module1_score	Totalsize_MX	WS	2021	-0.10589139582175972	0.3498671741498285	0.6732376307781883	80	FALSE	0.9718252441968082	FALSE
Module1_score	Totalsize_MX	WS	2022	-0.0914568648836887	0.32464067760604554	0.4869610164090683	118	FALSE	0.9718252441968082	FALSE
Module1_score	Meansize_MX	WW	2021	0.05261979885385158	0.5748084989362319	0.6897701987234782	116	FALSE	0.8739691026506585	FALSE
Module1_score	Meansize_MX	WW	2022	-0.04846698394040321	0.5929584198980153	0.8258147935223205	124	FALSE	0.8739691026506585	FALSE
Module1_score	Meansize_MX	WS	2021	-0.05955986575326108	0.6192039586880345	0.7569168319383262	72	FALSE	0.8739691026506585	FALSE
Module1_score	Meansize_MX	WS	2022	-0.1132640606348062	0.2240225172483707	0.4032405310470673	117	FALSE	0.8739691026506585	FALSE
Module1_score	Mx_Number	WW	2021	-0.26242803885734145	0.00460673111848419	0.08292116013271553	115	FALSE	0.8739691026506585	FALSE
Module1_score	Mx_Number	WW	2022	-0.10731004493366464	0.2316948199494166	0.7228267941944994	126	FALSE	0.8739691026506585	FALSE
Module1_score	Mx_Number	WS	2021	-0.11344491630900712	0.3132649307533507	0.6732376307781883	81	FALSE	0.8739691026506585	FALSE
Module1_score	Mx_Number	WS	2022	-0.054918839160243	0.5547437607939226	0.6531481566669082	118	FALSE	0.8739691026506585	FALSE
Module1_score	SteleArea	WW	2021	-0.24006996714115572	0.01560104603844897	0.1404094143460408	101	FALSE	0.8739691026506585	FALSE
Module1_score	SteleArea	WW	2022	-0.1507884710246796	0.09595606241176566	0.7228267941944994	123	FALSE	0.8739691026506585	FALSE
Module1_score	SteleArea	WS	2021	-0.0820789339079375	0.5669177506412761	0.7569168319383262	51	FALSE	0.8739691026506585	FALSE
Module1_score	SteleArea	WS	2022	-0.00437484129200035	0.966256988753737	0.966256988753737	96	FALSE	0.8739691026506585	FALSE
Module1_score	SCL_Area	WW	2021	0.02585971192166792	0.7964110585623284	0.8631048160669736	102	FALSE	0.8950924316933672	FALSE
Module1_score	SCL_Area	WW	2022	0.05026732280446079	0.6285524745440321	0.8258147935223205	95	FALSE	0.8950924316933672	FALSE
Module1_score	SCL_Area	WS	2021	0.2558059906597315	0.03816294067935712	0.3434664661142141	66	FALSE	0.8739691026506585	FALSE
Module1_score	SCL_Area	WS	2022	0.14422557159917593	0.16318788214221702	0.3671727348199883	95	FALSE	0.8739691026506585	FALSE
Module1_score	SR_Ratio	WW	2021	-0.2141858459421431	0.03326850904413656	0.1996110542648194	99	FALSE	0.8739691026506585	FALSE
Module1_score	SR_Ratio	WW	2022	-0.03297294292132344	0.7195687757410536	0.8258147935223205	121	FALSE	0.8739691026506585	FALSE
Module1_score	SR_Ratio	WS	2021	-0.06121269873780984	0.6728149617229566	0.7569168319383262	50	FALSE	0.9838011053857104	FALSE
Module1_score	SR_Ratio	WS	2022	-0.0577151827393894	0.5805761392594739	0.6531481566669082	94	FALSE	0.9838011053857104	FALSE
Module1_score	SCL_Ratio	WW	2021	0.0844120664467367	0.39893766679648535	0.6897701987234782	102	FALSE	0.8739691026506585	FALSE
Module1_score	SCL_Ratio	WW	2022	0.11442012664654934	0.2721554358390463	0.7228267941944994	94	FALSE	0.8739691026506585	FALSE
Module1_score	SCL_Ratio	WS	2021	0.32430529656828616	0.00840018874338872	0.15120339738099697	65	FALSE	0.8739691026506585	FALSE
Module1_score	SCL_Ratio	WS	2022	0.14714388431089226	0.1569978307746084	0.3671727348199883	94	FALSE	0.8739691026506585	FALSE
Module2_score	HI	WW	2021	-0.3344493371612634	2.1427968059203065e-4	6.856949778944981e-4	118	TRUE	0.5451797895416051	FALSE
Module2_score	HI	WW	2022	-0.2544090509354446	0.00404371471602262	0.02156647848545399	126	TRUE	0.5451797895416051	FALSE
Module2_score	HI	WS	2021	-0.2980101712242263	0.00287939817792435	0.00921407416935793	98	TRUE	0.901746547775528	FALSE
Module2_score	HI	WS	2022	-0.3128938156006282	4.0282943073105814e-4	0.00214842363056564	124	TRUE	0.901746547775528	FALSE
Module2_score	Spike_number	WW	2021	-0.2361784010057767	0.01003047298355531	0.017831951970765	118	TRUE	0.17211053963996714	FALSE
Module2_score	Spike_number	WW	2022	-0.10274731349163398	0.2522612405720439	0.28829856065376447	126	FALSE	0.17211053963996714	FALSE
Module2_score	Spike_number	WS	2021	-0.28111839310296544	0.0050472161901375	0.01345924317370001	98	TRUE	0.6182063826241146	FALSE
Module2_score	Spike_number	WS	2022	-0.1860115937676878	0.03780687226106841	0.10081832602951576	125	FALSE	0.6182063826241146	FALSE
Module2_score	PMG	WW	2021	-0.09961400108218972	0.2982432169581174	0.3976576226108232	111	FALSE	0.6863088225129369	FALSE
Module2_score	PMG	WW	2022	-0.1905128638740108	0.03332616129513498	0.10664371614443197	125	FALSE	0.6863088225129369	FALSE
Module2_score	PMG	WS	2021	-0.0062575251141874	0.9514937074341466	0.9514937074341466	97	FALSE	0.8803827269967528	FALSE
Module2_score	PMG	WS	2022	-0.04325617151277421	0.6433067761371132	0.8478209801599192	117	FALSE	0.8803827269967528	FALSE
Module2_score	GW	WW	2021	0.03579757531947983	0.7003521924676368	0.7470423386321459	118	FALSE	0.6863088225129369	FALSE
Module2_score	GW	WW	2022	0.13947710163381952	0.11931689263219997	0.14685156016270767	126	FALSE	0.6863088225129369	FALSE
Module2_score	GW	WS	2021	0.085850274295663	0.4006150671388412	0.4578457910158185	98	FALSE	0.9724144062669244	FALSE
Module2_score	GW	WS	2022	0.08358329814635188	0.356041501957875	0.71208300391575	124	FALSE	0.9724144062669244	FALSE
Module2_score	SDW	WW	2021	-0.2814701628117414	0.00211009709321443	0.00422019418642886	117	TRUE	0.03699462524117031	TRUE
Module2_score	SDW	WW	2022	-0.15801570076750768	0.07601282593271572	0.12297250242027058	127	FALSE	0.03699462524117031	TRUE
Module2_score	SDW	WS	2021	-0.4229690182414495	1.5877581361947336e-5	8.468043393038579e-5	97	TRUE	0.00128735016050062	TRUE
Module2_score	SDW	WS	2022	0.00297699096227329	0.9737148889526992	0.9737148889526992	125	FALSE	0.00128735016050062	TRUE
Module2_score	Tiller_number	WW	2021	-0.10413580585073376	0.2597153464863278	0.3777677767073859	119	FALSE	0.901746547775528	FALSE
Module2_score	Tiller_number	WW	2022	-0.14908920993720248	0.09567971843319842	0.13917049953919772	126	FALSE	0.901746547775528	FALSE
Module2_score	Tiller_number	WS	2021	-0.07514484244775313	0.4621007817038724	0.4929075004841305	98	FALSE	0.8430564826087614	FALSE
Module2_score	Tiller_number	WS	2022	-0.01960861007888655	0.8281699031422534	0.9464798893054324	125	FALSE	0.8430564826087614	FALSE
Module2_score	Spike_Weight	WW	2021	0.07176729342769876	0.4399426817678954	0.5414679160220252	118	FALSE	0.8430564826087614	FALSE
Module2_score	Spike_Weight	WW	2022	0.14121538375134987	0.11473670167473266	0.14685156016270767	126	FALSE	0.8430564826087614	FALSE
Module2_score	Spike_Weight	WS	2021	0.212522297298785	0.03564684258611528	0.07079249622762063	98	FALSE	0.3522118144825993	FALSE
Module2_score	Spike_Weight	WS	2022	0.05550797730026552	0.5386619522791567	0.8478209801599192	125	FALSE	0.3522118144825993	FALSE
Module2_score	SDW_Maturity	WW	2021	0.4009457913494099	6.818501063745451e-6	3.63653390066424e-5	118	TRUE	0.6182063826241146	FALSE
Module2_score	SDW_Maturity	WW	2022	0.4027032420797934	2.683514413528507e-6	4.293623061645611e-5	127	TRUE	0.6182063826241146	FALSE
Module2_score	SDW_Maturity	WS	2021	0.356998787716499	3.080548717492413e-4	0.00123221948699696	98	TRUE	0.27244576109146723	FALSE
Module2_score	SDW_Maturity	WS	2022	0.38355091846668815	1.0090665508122369e-5	1.614506481299579e-4	125	TRUE	0.27244576109146723	FALSE
Module2_score	DTF	WW	2021	0.5743562219068915	6.9444389442961955e-12	6.9444389442961955e-12	120	TRUE	0.781827123256494	FALSE
Module2_score	DTF	WW	2022	0.4895635236599782	5.189214029670009e-9	1.0378428059340018e-8	127	TRUE	0.781827123256494	FALSE
Module2_score	DTF	WS	2021	0.5688420454318799	9.91305238259389e-10	2.1787156268062448e-9	98	TRUE	0.6719443555479158	FALSE
Module2_score	DTF	WS	2022	0.4442290788431875	2.108928471403194e-7	4.217856942806388e-7	125	TRUE	0.6719443555479158	FALSE
Module2_score	DTM	WW	2021	0.6694173991418655	1.1632197611902784e-16	2.3264395223805573e-16	118	TRUE	0.6719443555479158	FALSE
Module2_score	DTM	WW	2022	0.5356253896226236	2.9087771929201974e-10	1.163510877168079e-9	120	TRUE	0.6719443555479158	FALSE
Module2_score	DTM	WS	2021	0.5063659252611958	1.0406046234534105e-7	1.0406046234534105e-7	98	TRUE	0.28422777663112936	FALSE
Module2_score	DTM	WS	2022	0.5687263423172112	1.0007984116487846e-9	4.003193646595139e-9	98	TRUE	0.28422777663112936	FALSE
Module2_score	HSDF	WW	2021	0.35406785934424445	8.374395739817886e-5	1.1165860986423848e-4	118	TRUE	0.9942875241396636	FALSE
Module2_score	HSDF	WW	2022	0.3471450327959641	6.821283622682025e-5	1.364256724536405e-4	126	TRUE	0.9942875241396636	FALSE
Module2_score	HSDF	WS	2021	0.38080053472762615	1.0965883481508502e-4	1.0965883481508502e-4	98	TRUE	0.7166325562563626	FALSE
Module2_score	HSDF	WS	2022	0.4044792035072986	2.8927206290281232e-6	5.7854412580562464e-6	125	TRUE	0.7166325562563626	FALSE
Module2_score	HSTS	WW	2021	0.32066447823752287	3.772863191512082e-4	3.772863191512082e-4	119	TRUE	0.9942875241396636	FALSE
Module2_score	HSTS	WW	2022	0.3661756401864521	2.478374694262596e-5	9.913498777050384e-5	126	TRUE	0.9942875241396636	FALSE
Module2_score	HSTS	WS	2021	0.4002230993315429	4.4419220240283174e-5	5.922562698704423e-5	98	TRUE	0.7166325562563626	FALSE
Module2_score	HSTS	WS	2022	0.4212146897758591	1.0003379101522134e-6	4.0013516406088535e-6	125	TRUE	0.7166325562563626	FALSE
Module2_score	RootArea	WW	2021	0.00185062705778534	0.9841319435671771	0.9841319435671771	118	FALSE	0.8739691026506585	FALSE
Module2_score	RootArea	WW	2022	-0.0830635986008694	0.35708059845498963	0.8034313465237266	125	FALSE	0.8739691026506585	FALSE
Module2_score	RootArea	WS	2021	0.04937054086001358	0.6478195463626208	0.7569168319383262	88	FALSE	0.8739691026506585	FALSE
Module2_score	RootArea	WS	2022	0.16147634851508952	0.07807737821129376	0.2810785615606576	120	FALSE	0.8739691026506585	FALSE
Module2_score	SumCond	WW	2021	0.11135378444240476	0.24461573354582608	0.5503854004781087	111	FALSE	0.8739691026506585	FALSE
Module2_score	SumCond	WW	2022	-0.0236967248456692	0.7947384080970541	0.8258147935223205	123	FALSE	0.8739691026506585	FALSE
Module2_score	SumCond	WS	2021	0.1273282749199695	0.2666088181544351	0.6732376307781883	78	FALSE	0.8739691026506585	FALSE
Module2_score	SumCond	WS	2022	0.05667406742124031	0.5404003403984323	0.6531481566669082	119	FALSE	0.8739691026506585	FALSE
Module2_score	Totalsize_MX	WW	2021	0.09383242176834364	0.316404421997164	0.632808843994328	116	FALSE	0.8739691026506585	FALSE
Module2_score	Totalsize_MX	WW	2022	-0.03809805196815218	0.6719003333747251	0.8258147935223205	126	FALSE	0.8739691026506585	FALSE
Module2_score	Totalsize_MX	WS	2021	0.12698057433111082	0.2616820564422152	0.6732376307781883	80	FALSE	0.8739691026506585	FALSE
Module2_score	Totalsize_MX	WS	2022	0.24368701892220704	0.00783376380236364	0.05508035435178581	118	FALSE	0.8739691026506585	FALSE
Module2_score	Meansize_MX	WW	2021	0.02194107686509568	0.8151545485076973	0.8631048160669736	116	FALSE	0.8739691026506585	FALSE
Module2_score	Meansize_MX	WW	2022	-0.09755096422079314	0.2810993088534164	0.7228267941944994	124	FALSE	0.8739691026506585	FALSE
Module2_score	Meansize_MX	WS	2021	0.20601039229408272	0.08253938807449239	0.37142724633521573	72	FALSE	0.8739691026506585	FALSE
Module2_score	Meansize_MX	WS	2022	0.12043592912392068	0.19585872795698137	0.39171745591396273	117	FALSE	0.8739691026506585	FALSE
Module2_score	Mx_Number	WW	2021	0.06461107074042273	0.4926975639967378	0.6897701987234782	115	FALSE	0.8739691026506585	FALSE
Module2_score	Mx_Number	WW	2022	0.05524431028034553	0.5389476592355771	0.8258147935223205	126	FALSE	0.8739691026506585	FALSE
Module2_score	Mx_Number	WS	2021	0.06845066331719263	0.5437224700294965	0.7569168319383262	81	FALSE	0.8739691026506585	FALSE
Module2_score	Mx_Number	WS	2022	0.17514048292714787	0.05783459511156159	0.26025567800202715	118	FALSE	0.8739691026506585	FALSE
Module2_score	SteleArea	WW	2021	0.14188039435066988	0.15697978235524193	0.4561679725326824	101	FALSE	0.8739691026506585	FALSE
Module2_score	SteleArea	WW	2022	-0.0269976167608254	0.7669132451198108	0.8258147935223205	123	FALSE	0.8739691026506585	FALSE
Module2_score	SteleArea	WS	2021	0.1141975100746928	0.42491072292317134	0.6953084556924622	51	FALSE	0.8739691026506585	FALSE
Module2_score	SteleArea	WS	2022	0.26460859917046403	0.00918005905863096	0.05508035435178581	96	FALSE	0.8739691026506585	FALSE
Module2_score	SCL_Area	WW	2021	-0.17273976913090738	0.08253528480963745	0.29712702531469487	102	FALSE	0.8739691026506585	FALSE
Module2_score	SCL_Area	WW	2022	-0.08254348691548313	0.42647266330806854	0.8258147935223205	95	FALSE	0.8739691026506585	FALSE
Module2_score	SCL_Area	WS	2021	-0.17138035843800908	0.16885192313189837	0.6078669232748342	66	FALSE	0.8739691026506585	FALSE
Module2_score	SCL_Area	WS	2022	-0.1094696434181182	0.29095416240436295	0.4761068112071394	95	FALSE	0.8739691026506585	FALSE
Module2_score	SR_Ratio	WW	2021	0.05881793639396021	0.5630619129203962	0.6897701987234782	99	FALSE	0.8739691026506585	FALSE
Module2_score	SR_Ratio	WW	2022	0.02410956548462601	0.7929432751634367	0.8258147935223205	121	FALSE	0.8739691026506585	FALSE
Module2_score	SR_Ratio	WS	2021	-0.03575920789285745	0.8052649106546039	0.8526334348107572	50	FALSE	0.8739691026506585	FALSE
Module2_score	SR_Ratio	WS	2022	0.00824861336722201	0.9371085321013876	0.966256988753737	94	FALSE	0.8739691026506585	FALSE
Module2_score	SCL_Ratio	WW	2021	-0.1850712706983508	0.06257301886451092	0.28157858489029913	102	FALSE	0.8739691026506585	FALSE
Module2_score	SCL_Ratio	WW	2022	0.02300351549959907	0.8258147935223205	0.8258147935223205	94	FALSE	0.8739691026506585	FALSE
Module2_score	SCL_Ratio	WS	2021	-0.23537157637204972	0.05910428432827788	0.3546257059696673	65	FALSE	0.8739691026506585	FALSE
Module2_score	SCL_Ratio	WS	2022	-0.32926901237298634	0.00119306174624081	0.02147511143233461	94	TRUE	0.8739691026506585	FALSE
