## Supplemental Table 5 for "Leaf ionomic stability shapes drought adaptation in pearl millet"

### Sheet: T_mono_Approach2_final
Table S5. Significant relationships between individual foliar ion concentrations and agromorphological traits, pooling both years.
Significant results (Benjamini-Hochberg FDR-adjusted p < 0.05, corrected within each water regime and trait category) of the pooled linear model (Approach 2, year as fixed covariate, cluster-robust standard errors at the genotype level) between individual ion concentrations and agromorphological traits, out of 714 tested combinations (17 elements × 21 traits × 2 water regimes). For each significa…
ion	trait	treatment	estimate	p_value	n	trait_category	p_fdr
Li	DTF	WW	-133.725	7.46801e-09	240	Phenology	1.4936e-08
Mo	DTF	WW	-6.2052	1.33274e-14	234	Phenology	5.66416e-14
Ni	DTF	WW	-4.1293	0.00314943	205	Phenology	0.00396595
Cu	DTF	WW	-2.5082	9.93987e-21	242	Phenology	1.68978e-19
Rb	DTF	WW	0.2749	1.77609e-06	244	Phenology	2.62553e-06
Mn	DTF	WW	-0.1686	1.30433e-09	240	Phenology	3.41133e-09
Fe	DTF	WW	-0.1575	2.91681e-16	239	Phenology	1.65286e-15
Sr	DTF	WW	-0.0271	4.52569e-07	242	Phenology	6.99424e-07
Na	DTF	WW	0.0063	6.10124e-09	233	Phenology	1.3009e-08
S	DTF	WW	-0.0057	0.000203569	243	Phenology	0.000266205
P	DTF	WW	-0.0038	2.27371e-08	244	Phenology	4.06874e-08
Mg	DTF	WW	0.0012	1.36198e-05	244	Phenology	1.92947e-05
Ca	DTF	WW	-0.0008	1.32448e-10	240	Phenology	4.09383e-10
K	DTF	WW	0.0005	7.40795e-23	245	Phenology	2.5187e-21
Li	DTM	WW	-127.447	5.5083e-11	231	Phenology	1.87282e-10
Mo	DTM	WW	-5.1364	2.71145e-10	225	Phenology	7.68245e-10
Ni	DTM	WW	-2.8031	0.038733	198	Phenology	0.0470329
Cu	DTM	WW	-2.0969	9.15801e-18	233	Phenology	7.62378e-17
Rb	DTM	WW	0.284	4.3834e-08	235	Phenology	7.45179e-08
Fe	DTM	WW	-0.1454	2.91614e-19	230	Phenology	3.30495e-18
Mn	DTM	WW	-0.1372	5.48745e-09	231	Phenology	1.3009e-08
Sr	DTM	WW	-0.0279	4.33892e-13	233	Phenology	1.63915e-12
Na	DTM	WW	0.006	2.07335e-08	226	Phenology	3.91634e-08
S	DTM	WW	-0.0053	8.84098e-05	234	Phenology	0.000120237
P	DTM	WW	-0.0036	6.12189e-09	235	Phenology	1.3009e-08
Mg	DTM	WW	0.0013	3.88953e-07	235	Phenology	6.29734e-07
Ca	DTM	WW	-0.0007	3.97455e-16	231	Phenology	1.9305e-15
K	DTM	WW	0.0004	1.12114e-17	236	Phenology	7.62378e-17
Co	GW	WW	188.021	0.0151919	235	Yield	0.0368946
Ni	GW	WW	16.0072	0.00527723	202	Yield	0.0149522
Mn	GW	WW	0.4455	0.000368227	237	Yield	0.00151473
Li	HI	WW	1.9302	0.00118722	237	Yield	0.00403654
Mo	HI	WW	0.1032	1.56114e-06	231	Yield	1.76929e-05
Ni	HI	WW	0.0807	0.0110972	202	Yield	0.0290235
Cu	HI	WW	0.0357	1.31906e-07	239	Yield	2.56275e-06
Mn	HI	WW	0.0032	1.2689e-05	237	Yield	0.000107857
Rb	HI	WW	-0.0031	0.0188663	241	Yield	0.0427636
Fe	HI	WW	0.0028	1.05727e-07	236	Yield	2.39647e-06
Sr	HI	WW	0.0005	1.97755e-05	239	Yield	0.000134473
Na	HI	WW	-0.0001	0.00133962	231	Yield	0.00444362
P	HI	WW	0.0001	0.00256881	241	Yield	0.00812459
S	HI	WW	0.0001	0.0124889	240	Yield	0.0314535
Ca	HI	WW	0	5.07808e-06	237	Yield	5.31245e-05
K	HI	WW	0	2.81605e-07	242	Yield	4.78728e-06
Li	HSDF	WW	-226.767	0.00128817	237	Plant height	0.00199082
Mo	HSDF	WW	-12.4855	1.30755e-06	231	Plant height	4.04153e-06
Cu	HSDF	WW	-4.8749	8.76431e-08	239	Plant height	4.96644e-07
Rb	HSDF	WW	0.8005	2.20419e-06	241	Plant height	6.2452e-06
Fe	HSDF	WW	-0.3852	1.06874e-12	236	Plant height	1.81686e-11
Sr	HSDF	WW	-0.0837	2.42958e-08	239	Plant height	2.06514e-07
S	HSDF	WW	-0.0197	1.78389e-07	240	Plant height	8.66463e-07
Na	HSDF	WW	0.0115	0.000518949	231	Plant height	0.000882214
P	HSDF	WW	-0.0087	0.000140748	241	Plant height	0.000265858
Mg	HSDF	WW	0.0023	0.0182179	241	Plant height	0.0269308
Ca	HSDF	WW	-0.0019	4.65281e-07	237	Plant height	1.72356e-06
K	HSDF	WW	0.0006	8.54921e-05	242	Plant height	0.000181671
Li	HSTS	WW	-308.426	0.000136751	238	Plant height	0.000265858
Mo	HSTS	WW	-14.3465	7.1494e-06	232	Plant height	1.73628e-05
Cu	HSTS	WW	-6.0994	8.48772e-08	240	Plant height	4.96644e-07
Rb	HSTS	WW	0.9612	4.10415e-06	242	Plant height	1.07339e-05
Fe	HSTS	WW	-0.493	6.42511e-14	237	Plant height	2.18454e-12
Sr	HSTS	WW	-0.1013	1.98488e-08	240	Plant height	2.06514e-07
S	HSTS	WW	-0.024	2.19778e-07	241	Plant height	9.34056e-07
Na	HSTS	WW	0.0134	0.000620749	232	Plant height	0.00100502
P	HSTS	WW	-0.0113	3.84361e-05	242	Plant height	8.71218e-05
Ca	HSTS	WW	-0.0023	5.06931e-07	238	Plant height	1.72356e-06
K	HSTS	WW	0.0007	0.000168634	243	Plant height	0.000301766
Li	Mx_Number	WW	-16.2616	1.21369e-05	234	Root anatomy	0.00185695
Cu	Mx_Number	WW	-0.1418	0.00140335	236	Root anatomy	0.0429426
Sr	Mx_Number	WW	-0.0024	0.000567481	237	Root anatomy	0.0392607
K	PMG	WW	0	0.00301382	234	Yield	0.00918826
Li	SDW	WW	249.632	3.10722e-05	237	Yield	0.000192082
Ni	SDW	WW	14.8238	9.59595e-06	202	Yield	8.70033e-05
Mo	SDW	WW	7.9097	0.000378682	231	Yield	0.00151473
Cu	SDW	WW	2.3709	0.00105687	239	Yield	0.0037825
Mn	SDW	WW	0.3908	6.89521e-07	237	Yield	8.52499e-06
Fe	SDW	WW	0.1512	0.00304023	236	Yield	0.00918826
Sr	SDW	WW	0.0435	0.00019476	239	Yield	0.000945975
Ca	SDW	WW	0.0014	1.55051e-05	237	Yield	0.00011715
K	SDW	WW	-0.0007	1.34488e-15	242	Yield	1.82903e-13
Li	SDW_Maturity	WW	-457.584	0.0135197	238	Yield	0.0334306
Mo	SDW_Maturity	WW	-32.6027	4.46332e-05	232	Yield	0.000242804
Cu	SDW_Maturity	WW	-9.9258	4.3333e-05	240	Yield	0.000242804
Rb	SDW_Maturity	WW	2.1591	1.50279e-05	242	Yield	0.00011715
Fe	SDW_Maturity	WW	-0.8879	3.74155e-07	237	Yield	5.6539e-06
Sr	SDW_Maturity	WW	-0.1516	0.000281363	240	Yield	0.00127551
S	SDW_Maturity	WW	-0.0426	0.000232872	241	Yield	0.00109209
Na	SDW_Maturity	WW	0.0395	2.55686e-05	231	Yield	0.000165587
P	SDW_Maturity	WW	-0.0254	9.94702e-05	242	Yield	0.000501035
Mg	SDW_Maturity	WW	0.0114	7.95688e-05	242	Yield	0.000416206
Ca	SDW_Maturity	WW	-0.0035	0.00055536	238	Yield	0.00215797
K	SDW_Maturity	WW	0.0021	1.95792e-05	243	Yield	0.000134473
Co	Spike_Weight	WW	364.398	0.0216362	235	Yield	0.0482381
Ni	Spike_Weight	WW	34.1601	0.00508058	202	Yield	0.0147013
Mn	Spike_Weight	WW	0.7718	0.000699771	237	Yield	0.00264358
S	Spike_Weight	WW	-0.0274	0.00747558	240	Yield	0.0199349
P	Spike_Weight	WW	-0.0149	0.0219996	241	Yield	0.0482571
Li	Spike_number	WW	41.2986	6.89948e-06	237	Yield	6.70235e-05
Co	Spike_number	WW	23.3434	0.00445465	235	Yield	0.0131703
Mo	Spike_number	WW	1.2204	4.03699e-05	231	Yield	0.000238709
Cu	Spike_number	WW	0.5947	8.66942e-10	239	Yield	3.93014e-08
Mn	Spike_number	WW	0.0531	3.22186e-09	237	Yield	8.76346e-08
Rb	Spike_number	WW	-0.0455	0.0184194	241	Yield	0.0424583
Fe	Spike_number	WW	0.0376	5.64814e-07	236	Yield	7.68147e-06
Sr	Spike_number	WW	0.0105	1.90743e-09	239	Yield	6.48526e-08
S	Spike_number	WW	0.0017	0.000349397	240	Yield	0.00151473
P	Spike_number	WW	0.0007	0.00096107	241	Yield	0.00353258
Ca	Spike_number	WW	0.0003	1.43229e-10	237	Yield	9.73954e-09
K	Spike_number	WW	-0.0001	0.00171016	242	Yield	0.00553767
Fe	SteleArea	WW	-980.217	0.000769818	216	Root anatomy	0.0392607
Sr	SteleArea	WW	-194.375	0.00139145	220	Root anatomy	0.0429426
Co	Tiller_number	WW	21.2861	0.0113655	236	Yield	0.0291643
Cu	Tiller_number	WW	0.3938	0.000357233	240	Yield	0.00151473
Fe	Tiller_number	WW	0.0282	0.00113343	237	Yield	0.00395246
Mn	Tiller_number	WW	0.026	0.0170645	238	Yield	0.0407152
Sr	Tiller_number	WW	0.0054	0.00688527	240	Yield	0.0187279
S	Tiller_number	WW	0.0012	0.0181678	241	Yield	0.0424583
Ca	Tiller_number	WW	0.0002	0.00574231	238	Yield	0.0159378
Co	DTF	WS	-60.1054	0.00804872	210	Phenology	0.0136828
Mo	DTF	WS	-9.1159	6.86393e-09	212	Phenology	3.33391e-08
Ni	DTF	WS	-4.7968	0.00159366	186	Phenology	0.00318732
Cu	DTF	WS	-2.2932	4.81095e-10	222	Phenology	2.7262e-09
Fe	DTF	WS	-0.157	2.02755e-14	215	Phenology	2.2979e-13
Mn	DTF	WS	-0.0928	0.00141862	217	Phenology	0.00301456
Na	DTF	WS	0.0125	0.00610589	209	Phenology	0.0109263
S	DTF	WS	-0.0058	0.00516719	219	Phenology	0.00976025
P	DTF	WS	-0.0041	0.00041333	219	Phenology	0.000936881
Mg	DTF	WS	0.0013	9.90293e-09	221	Phenology	4.20875e-08
K	DTF	WS	0.0006	8.82119e-08	223	Phenology	2.99921e-07
Li	DTM	WS	-100.19	0.0125484	186	Phenology	0.0203164
Mo	DTM	WS	-7.4173	9.06629e-11	186	Phenology	6.16508e-10
Cu	DTM	WS	-2.07	6.24388e-18	195	Phenology	1.06146e-16
Fe	DTM	WS	-0.1456	5.83795e-23	190	Phenology	1.9849e-21
Mn	DTM	WS	-0.1097	7.77859e-06	192	Phenology	2.20394e-05
Na	DTM	WS	0.0125	0.00034649	183	Phenology	0.000841475
S	DTM	WS	-0.0068	1.65684e-05	196	Phenology	4.33328e-05
P	DTM	WS	-0.0043	2.31924e-08	193	Phenology	8.76156e-08
Mg	DTM	WS	0.0008	2.22815e-06	196	Phenology	6.88701e-06
K	DTM	WS	0.0005	4.58427e-13	196	Phenology	3.89663e-12
Cu	GW	WS	-2.9155	0.000273424	221	Yield	0.00218739
Zn	GW	WS	-0.5182	0.00060801	216	Yield	0.00393759
Mn	GW	WS	0.1791	0.0144332	216	Yield	0.0478758
Sr	GW	WS	-0.0616	0.00159732	219	Yield	0.00868943
S	GW	WS	-0.012	0.00693931	218	Yield	0.0269642
P	GW	WS	-0.0078	0.000107293	218	Yield	0.00104227
Mo	HI	WS	0.1504	1.48662e-07	211	Yield	4.04359e-06
Ni	HI	WS	0.0852	0.00321979	185	Yield	0.0150462
Cu	HI	WS	0.0333	8.00202e-06	221	Yield	9.8934e-05
Fe	HI	WS	0.003	5.42919e-12	214	Yield	3.69185e-10
Mn	HI	WS	0.0018	0.00865338	216	Yield	0.031807
Na	HI	WS	-0.0002	0.00536578	208	Yield	0.0235402
P	HI	WS	0.0001	0.000484838	218	Yield	0.0032969
Mg	HI	WS	0	2.49749e-06	220	Yield	3.77398e-05
Cd	HSDF	WS	-19.8693	0.0256175	210	Plant height	0.0382505
Mo	HSDF	WS	-16.8477	3.06485e-07	212	Plant height	2.0841e-06
Cu	HSDF	WS	-7.1215	1.09854e-13	222	Plant height	1.86752e-12
Rb	HSDF	WS	0.6652	0.00071226	221	Plant height	0.00172977
Zn	HSDF	WS	-0.5707	0.00435995	217	Plant height	0.00780201
Fe	HSDF	WS	-0.3537	2.48958e-08	215	Plant height	2.11615e-07
S	HSDF	WS	-0.0183	0.000311662	219	Plant height	0.000815116
P	HSDF	WS	-0.0117	9.34038e-06	219	Plant height	3.96966e-05
Ca	HSDF	WS	-0.0023	0.00779526	217	Plant height	0.0132519
Mg	HSDF	WS	0.0021	0.000808672	221	Plant height	0.00174673
K	HSDF	WS	0.0011	5.83006e-05	223	Plant height	0.000198222
Co	HSTS	WS	-160.478	0.0170184	210	Plant height	0.0275536
Mo	HSTS	WS	-19.54	1.1818e-06	212	Plant height	6.69684e-06
Cu	HSTS	WS	-8.4678	1.37961e-15	222	Plant height	4.69067e-14
Rb	HSTS	WS	0.8202	0.00019132	221	Plant height	0.000542074
Zn	HSTS	WS	-0.6512	0.00334556	217	Plant height	0.0063194
Fe	HSTS	WS	-0.4384	1.79512e-09	215	Plant height	2.03447e-08
Sr	HSTS	WS	-0.0686	0.0258754	220	Plant height	0.0382505
S	HSTS	WS	-0.0213	0.00015123	219	Plant height	0.000467438
P	HSTS	WS	-0.0138	9.02836e-06	219	Plant height	3.96966e-05
Ca	HSTS	WS	-0.0031	0.00121635	217	Plant height	0.0024327
Mg	HSTS	WS	0.0024	0.00082199	221	Plant height	0.00174673
K	HSTS	WS	0.0014	2.87726e-05	223	Plant height	0.000108696
Mo	SCL_Area	WS	7722.92	0.000220072	153	Root anatomy	0.033671
K	SCL_Ratio	WS	0	0.000485457	159	Root anatomy	0.0371374
Mn	SDW	WS	0.1167	7.00571e-07	216	Yield	1.36111e-05
Fe	SDW	WS	0.0762	0.000402461	214	Yield	0.00304082
Sr	SDW	WS	-0.02	0.000984358	219	Yield	0.00582055
K	SDW	WS	-0.0002	0.00113895	222	Yield	0.00645404
Mo	SDW_Maturity	WS	-34.8602	2.89543e-06	212	Yield	3.93778e-05
Cu	SDW_Maturity	WS	-13.8963	8.98636e-16	222	Yield	1.22215e-13
Rb	SDW_Maturity	WS	1.4323	0.00204074	221	Yield	0.0102793
Zn	SDW_Maturity	WS	-0.9767	0.0109639	217	Yield	0.0372772
Fe	SDW_Maturity	WS	-0.6994	6.77144e-09	215	Yield	2.30229e-07
Sr	SDW_Maturity	WS	-0.1348	0.00862683	220	Yield	0.031807
S	SDW_Maturity	WS	-0.0381	0.000273317	219	Yield	0.00218739
P	SDW_Maturity	WS	-0.0301	3.28543e-10	219	Yield	1.48939e-08
Ca	SDW_Maturity	WS	-0.0043	0.0108501	217	Yield	0.0372772
Mg	SDW_Maturity	WS	0.0041	0.000435717	221	Yield	0.00311882
K	SDW_Maturity	WS	0.0024	0.000217278	223	Yield	0.00196999
Cu	Spike_Weight	WS	-6.6178	1.15748e-06	222	Yield	1.96772e-05
Zn	Spike_Weight	WS	-0.9491	8.99781e-05	217	Yield	0.000941309
Sr	Spike_Weight	WS	-0.1306	4.86667e-05	220	Yield	0.000551556
S	Spike_Weight	WS	-0.0255	0.000859911	219	Yield	0.00531581
P	Spike_Weight	WS	-0.018	5.29347e-07	219	Yield	1.19985e-05
Ca	Spike_Weight	WS	-0.0032	0.00179254	217	Yield	0.00937636
Mn	Spike_number	WS	0.0191	0.00581535	217	Yield	0.0247152
Fe	Spike_number	WS	0.0128	0.00692565	215	Yield	0.0269642
K	Spike_number	WS	-0.0001	0.00684946	223	Yield	0.0269642
Sr	Tiller_number	WS	-0.0062	0.002978	220	Yield	0.0144646
P	Tiller_number	WS	-0.0008	0.003319	219	Yield	0.0150462
K	Tiller_number	WS	-0.0001	0.0103122	223	Yield	0.0369069
