## Supplemental Table 6 for "Leaf ionomic stability shapes drought adaptation in pearl millet"

### Sheet: Table_S6
Table S6. Relationships between composite module scores and agromorphological traits, pooling both years.
Full results of the pooled linear model (Approach 2, year as fixed covariate, cluster-robust standard errors) between composite module scores and agromorphological traits, for all 84 tested combinations (2 modules × 21 traits × 2 water regimes). Significance reflects Benjamini-Hochberg FDR-adjusted p < 0.05, corrected within each water regime and trait category.
Predictor	Trait	Treatment	estimate	p_value	p_fdr	n	is_sig	interaction_p_fdr	sig_interaction
Module1_score	HI	WW	0.082	2.12782e-07	1.13484e-06	244	TRUE	0.139833	FALSE
Module1_score	HI	WS	0.0693	0.0011795	0.00314533	222	TRUE	0.00610132	TRUE
Module1_score	Spike_number	WW	1.4029	2.41481e-10	3.8637e-09	244	TRUE	0.029916	TRUE
Module1_score	Spike_number	WS	0.2032	0.293498	0.361228	223	FALSE	0.172111	FALSE
Module1_score	PMG	WW	0.2565	0.10108	0.134773	236	FALSE	0.352212	FALSE
Module1_score	PMG	WS	0.0159	0.92085	0.92085	214	FALSE	0.526958	FALSE
Module1_score	GW	WW	2.0257	0.449966	0.479964	244	FALSE	0.570672	FALSE
Module1_score	GW	WS	-7.4176	0.00156001	0.00356575	222	TRUE	0.125555	FALSE
Module1_score	SDW	WW	6.42	4.21846e-05	0.000134991	244	TRUE	0.0369946	TRUE
Module1_score	SDW	WS	1.0122	0.125417	0.200668	222	FALSE	0.0568629	FALSE
Module1_score	Tiller_number	WW	0.8636	0.000313534	0.000631831	245	TRUE	0.54518	FALSE
Module1_score	Tiller_number	WS	-0.3523	0.210128	0.280171	223	FALSE	0.147307	FALSE
Module1_score	Spike_Weight	WW	-0.9171	0.864609	0.864609	244	FALSE	0.964691	FALSE
Module1_score	Spike_Weight	WS	-14.6639	8.7427e-05	0.000349708	223	TRUE	0.880383	FALSE
Module1_score	SDW_Maturity	WW	-20.8475	0.000315916	0.000631831	245	TRUE	0.880383	FALSE
Module1_score	SDW_Maturity	WS	-29.5756	1.34492e-07	2.15187e-06	223	TRUE	0.972414	FALSE
Module1_score	DTF	WW	-5.1632	2.36439e-15	4.72878e-15	247	TRUE	0.173141	FALSE
Module1_score	DTF	WS	-5.0426	2.09209e-06	2.09209e-06	223	TRUE	0.173141	FALSE
Module1_score	DTM	WW	-4.7038	1.37043e-18	5.48173e-18	238	TRUE	0.603844	FALSE
Module1_score	DTM	WS	-4.9155	1.15372e-11	2.30743e-11	196	TRUE	0.173141	FALSE
Module1_score	HSDF	WW	-11.2746	1.93501e-08	3.87002e-08	244	TRUE	0.716633	FALSE
Module1_score	HSDF	WS	-15.1447	7.77944e-10	1.55589e-09	223	TRUE	0.681063	FALSE
Module1_score	HSTS	WW	-14.0997	2.86181e-09	1.14472e-08	245	TRUE	0.716633	FALSE
Module1_score	HSTS	WS	-18.8966	1.1972e-10	4.7888e-10	223	TRUE	0.681063	FALSE
Module1_score	RootArea	WW	-30157.2	0.172429	0.478247	243	FALSE	0.873969	FALSE
Module1_score	RootArea	WS	-15676.7	0.563425	0.625571	208	FALSE	0.873969	FALSE
Module1_score	SumCond	WW	0	0.261571	0.588534	234	FALSE	0.873969	FALSE
Module1_score	SumCond	WS	0	0.11938	0.23876	197	FALSE	0.873969	FALSE
Module1_score	Totalsize_MX	WW	-2323.67	0.0590652	0.354391	242	FALSE	0.873969	FALSE
Module1_score	Totalsize_MX	WS	-1929.84	0.18869	0.283035	198	FALSE	0.971825	FALSE
Module1_score	Meansize_MX	WW	12.2265	0.916066	0.916066	240	FALSE	0.873969	FALSE
Module1_score	Meansize_MX	WS	-169.93	0.292985	0.376695	189	FALSE	0.873969	FALSE
Module1_score	Mx_Number	WW	-0.3159	0.00166143	0.0202136	241	TRUE	0.873969	FALSE
Module1_score	Mx_Number	WS	-0.1506	0.169105	0.276718	199	FALSE	0.873969	FALSE
Module1_score	SteleArea	WW	-25772.1	0.00224595	0.0202136	224	TRUE	0.873969	FALSE
Module1_score	SteleArea	WS	-6440.57	0.590817	0.625571	147	FALSE	0.873969	FALSE
Module1_score	SCL_Area	WW	685.716	0.624363	0.715567	197	FALSE	0.895092	FALSE
Module1_score	SCL_Area	WS	3593.24	0.0041017	0.0369153	161	TRUE	0.873969	FALSE
Module1_score	SR_Ratio	WW	-0.009	0.107185	0.385867	220	FALSE	0.873969	FALSE
Module1_score	SR_Ratio	WS	-0.0057	0.537912	0.625571	144	FALSE	0.983801	FALSE
Module1_score	SCL_Ratio	WW	0.0012	0.185985	0.478247	196	FALSE	0.873969	FALSE
Module1_score	SCL_Ratio	WS	0.0032	0.00921135	0.0552681	159	FALSE	0.873969	FALSE
Module2_score	HI	WW	-0.0675	6.70538e-06	2.68215e-05	244	TRUE	0.54518	FALSE
Module2_score	HI	WS	-0.1073	0.000279903	0.00089569	222	TRUE	0.901747	FALSE
Module2_score	Spike_number	WW	-0.5228	0.0147188	0.0261668	244	TRUE	0.172111	FALSE
Module2_score	Spike_number	WS	-0.6705	0.0022829	0.00456581	223	TRUE	0.618206	FALSE
Module2_score	PMG	WW	-0.3318	0.0570464	0.0829765	236	FALSE	0.686309	FALSE
Module2_score	PMG	WS	-0.0706	0.703827	0.750749	214	FALSE	0.880383	FALSE
Module2_score	GW	WW	3.3852	0.225391	0.25759	244	FALSE	0.686309	FALSE
Module2_score	GW	WS	2.7645	0.199274	0.280171	222	FALSE	0.972414	FALSE
Module2_score	SDW	WW	-4.4686	0.000282942	0.000631831	244	TRUE	0.0369946	TRUE
Module2_score	SDW	WS	-2.4376	6.88798e-05	0.000349708	222	TRUE	0.00128735	TRUE
Module2_score	Tiller_number	WW	-0.4522	0.0445203	0.0712325	245	FALSE	0.901747	FALSE
Module2_score	Tiller_number	WS	-0.1903	0.545149	0.623027	223	FALSE	0.843056	FALSE
Module2_score	Spike_Weight	WW	7.9709	0.12882	0.158547	244	FALSE	0.843056	FALSE
Module2_score	Spike_Weight	WS	7.3018	0.0589467	0.104794	223	FALSE	0.352212	FALSE
Module2_score	SDW_Maturity	WW	35.5748	2.73754e-09	2.19003e-08	245	TRUE	0.618206	FALSE
Module2_score	SDW_Maturity	WS	33.1349	9.59179e-07	7.67343e-06	223	TRUE	0.272446	FALSE
Module2_score	DTF	WW	5.5176	6.65492e-13	8.87323e-13	247	TRUE	0.781827	FALSE
Module2_score	DTF	WS	8.2786	7.17062e-11	9.56083e-11	223	TRUE	0.671944	FALSE
Module2_score	DTM	WW	5.336	2.47309e-12	2.47309e-12	238	TRUE	0.671944	FALSE
Module2_score	DTM	WS	6.7897	8.9675e-18	3.587e-17	196	TRUE	0.284228	FALSE
Module2_score	HSDF	WW	10.0653	1.27067e-06	1.69422e-06	244	TRUE	0.994288	FALSE
Module2_score	HSDF	WS	15.9544	1.01953e-07	1.01953e-07	223	TRUE	0.716633	FALSE
Module2_score	HSTS	WW	11.6017	4.73874e-06	4.73874e-06	245	TRUE	0.994288	FALSE
Module2_score	HSTS	WS	19.4538	7.94775e-09	1.0597e-08	223	TRUE	0.716633	FALSE
Module2_score	RootArea	WW	-13237.1	0.549323	0.715567	243	FALSE	0.873969	FALSE
Module2_score	RootArea	WS	42000.9	0.136039	0.24487	208	FALSE	0.873969	FALSE
Module2_score	SumCond	WW	0	0.542878	0.715567	234	FALSE	0.873969	FALSE
Module2_score	SumCond	WS	0	0.248135	0.343572	197	FALSE	0.873969	FALSE
Module2_score	Totalsize_MX	WW	485.962	0.699703	0.740862	242	FALSE	0.873969	FALSE
Module2_score	Totalsize_MX	WS	3646.93	0.0125599	0.0565195	198	FALSE	0.873969	FALSE
Module2_score	Meansize_MX	WW	-61.8016	0.63606	0.715567	240	FALSE	0.873969	FALSE
Module2_score	Meansize_MX	WS	280.357	0.0377271	0.113181	189	FALSE	0.873969	FALSE
Module2_score	Mx_Number	WW	0.0887	0.365202	0.715567	241	FALSE	0.873969	FALSE
Module2_score	Mx_Number	WS	0.2315	0.0757569	0.194803	199	FALSE	0.873969	FALSE
Module2_score	SteleArea	WW	6011.36	0.45358	0.715567	224	FALSE	0.873969	FALSE
Module2_score	SteleArea	WS	28349.8	0.0232563	0.0837226	147	FALSE	0.873969	FALSE
Module2_score	SCL_Area	WW	-2263	0.102839	0.385867	197	FALSE	0.873969	FALSE
Module2_score	SCL_Area	WS	-2477.01	0.0895081	0.201393	161	FALSE	0.873969	FALSE
Module2_score	SR_Ratio	WW	0.0027	0.634765	0.715567	220	FALSE	0.873969	FALSE
Module2_score	SR_Ratio	WS	-0.0008	0.92453	0.92453	144	FALSE	0.873969	FALSE
Module2_score	SCL_Ratio	WW	-0.0007	0.426695	0.715567	196	FALSE	0.873969	FALSE
Module2_score	SCL_Ratio	WS	-0.0041	0.000270109	0.00486196	159	TRUE	0.873969	FALSE
