## Supplemental Table 7 for "Leaf ionomic stability shapes drought adaptation in pearl millet"

### Sheet: Table_S7
Table S7. Relationships between composite module stress tolerance (STI) or plasticity (LR) indices and agromorphological STI/LR indices, by year.
Full results of within-year Pearson correlations (Approach 1) between module-level STI and LR indices and the corresponding STI and LR indices of agromorphological traits, across all four possible combinations of these indices (maintenance predicting maintenance, plasticity predicting maintenance, maintenance predicting plasticity, and plasticity predicting plasticity), for 336 tested combination…
Predictor	Trait	Combination	Year	r	p	p_fdr	n	is_sig
Module1	HI	STI(module)-STI(trait)	2021	0.4682817282690206	3.249298332032481e-6	1.2997193328129922e-5	90	TRUE
Module1	HI	STI(module)-STI(trait)	2022	0.1242171184350147	0.17282437857172597	0.2304325047623013	122	FALSE
Module1	HI	STI(module)-LR(trait)	2021	0.2063562673817904	0.05101428494221308	0.1166040798679156	90	FALSE
Module1	HI	STI(module)-LR(trait)	2022	-0.01889500418485583	0.836344059757882	0.836344059757882	122	FALSE
Module1	HI	LR(module)-STI(trait)	2021	-0.29109157966633553	0.00537786029011659	0.02445742388318764	90	TRUE
Module1	HI	LR(module)-STI(trait)	2022	-0.24048752463255477	0.007625801526923	0.05190421337925129	122	FALSE
Module1	HI	LR(module)-LR(trait)	2021	-0.2128908584860134	0.04394807724586464	0.2343897453112781	90	FALSE
Module1	HI	LR(module)-LR(trait)	2022	0.04219007493542798	0.644502430486347	0.9401911152719656	122	FALSE
Module1	Spike_number	STI(module)-STI(trait)	2021	0.4704579066287554	2.883241314149814e-6	1.2997193328129922e-5	90	TRUE
Module1	Spike_number	STI(module)-STI(trait)	2022	0.1438471714647939	0.11244017069251888	0.21507990748090275	123	FALSE
Module1	Spike_number	STI(module)-LR(trait)	2021	-0.28301740624430904	0.00687361133612585	0.03665926045933787	90	TRUE
Module1	Spike_number	STI(module)-LR(trait)	2022	-0.1138029335175207	0.2100875355648904	0.6722801138076493	123	FALSE
Module1	Spike_number	LR(module)-STI(trait)	2021	-0.32352717465848074	0.00186801852963751	0.01494414823710008	90	TRUE
Module1	Spike_number	LR(module)-STI(trait)	2022	-0.2322747645285911	0.00973204000860961	0.05190421337925129	123	FALSE
Module1	Spike_number	LR(module)-LR(trait)	2021	0.05640651202646457	0.5974578764869278	0.8690296385264406	90	FALSE
Module1	Spike_number	LR(module)-LR(trait)	2022	-0.00683490518594894	0.9401911152719656	0.9401911152719656	123	FALSE
Module1	PMG	STI(module)-STI(trait)	2021	0.02288576986720015	0.8353074471464544	0.8909946102895514	85	FALSE
Module1	PMG	STI(module)-STI(trait)	2022	0.06886848184926998	0.4665673029572396	0.4665673029572396	114	FALSE
Module1	PMG	STI(module)-LR(trait)	2021	0.09516862354187536	0.38627697503964986	0.5561179551419089	85	FALSE
Module1	PMG	STI(module)-LR(trait)	2022	-0.199002387226832	0.03378515851768877	0.18018751209434009	114	FALSE
Module1	PMG	LR(module)-STI(trait)	2021	0.04733990553658308	0.6670272945008412	0.7114957808008973	85	FALSE
Module1	PMG	LR(module)-STI(trait)	2022	-0.10253440992285195	0.27767063097095096	0.4137847368252977	114	FALSE
Module1	PMG	LR(module)-LR(trait)	2021	-0.11108273361370025	0.31148787225202085	0.5803829099817648	85	FALSE
Module1	PMG	LR(module)-LR(trait)	2022	0.1027041508388804	0.2768717287178047	0.6328496656406964	114	FALSE
Module1	GW	STI(module)-STI(trait)	2021	-0.05181200947875655	0.6276855838418313	0.7173549529620928	90	FALSE
Module1	GW	STI(module)-STI(trait)	2022	-0.27752958604126043	0.00196885373115235	0.01050055323281254	122	TRUE
Module1	GW	STI(module)-LR(trait)	2021	0.04564631056724135	0.6692274694233378	0.7138426340515602	90	FALSE
Module1	GW	STI(module)-LR(trait)	2022	-0.1943238376968668	0.03197121720531959	0.18018751209434009	122	FALSE
Module1	GW	LR(module)-STI(trait)	2021	-0.11494886144939524	0.28065999992400187	0.4321807419474955	90	FALSE
Module1	GW	LR(module)-STI(trait)	2022	-0.10632617618475024	0.24376465132728495	0.4137847368252977	122	FALSE
Module1	GW	LR(module)-LR(trait)	2021	-0.17690352925929637	0.09532010161184308	0.38128040644737227	90	FALSE
Module1	GW	LR(module)-LR(trait)	2022	0.1303079276715797	0.15254815360513893	0.6328496656406964	122	FALSE
Module1	SDW	STI(module)-STI(trait)	2021	0.25211116081695095	0.01848722801593238	0.03697445603186477	87	TRUE
Module1	SDW	STI(module)-STI(trait)	2022	0.13485362129665343	0.1353618384971463	0.21507990748090275	124	FALSE
Module1	SDW	STI(module)-LR(trait)	2021	-0.0860792120285175	0.42792139811719954	0.5561179551419089	87	FALSE
Module1	SDW	STI(module)-LR(trait)	2022	-0.03221858072858973	0.7224175511211963	0.8256200584242244	124	FALSE
Module1	SDW	LR(module)-STI(trait)	2021	-0.07047314306901056	0.5165779029240258	0.6357881882141857	87	FALSE
Module1	SDW	LR(module)-STI(trait)	2022	-0.250293442897616	0.00505208574650906	0.05190421337925129	124	FALSE
Module1	SDW	LR(module)-LR(trait)	2021	0.264008783559664	0.01347730938514442	0.20952622094702983	87	FALSE
Module1	SDW	LR(module)-LR(trait)	2022	-0.05726151928241058	0.5275841645161334	0.9401911152719656	124	FALSE
Module1	Tiller_number	STI(module)-STI(trait)	2021	0.09972309825148228	0.3497028777444543	0.4304035418393284	90	FALSE
Module1	Tiller_number	STI(module)-STI(trait)	2022	0.08179210337302542	0.3684586330748877	0.3930225419465469	123	FALSE
Module1	Tiller_number	STI(module)-LR(trait)	2021	-0.3615433789725122	4.632058432786851e-4	0.00741129349245896	90	TRUE
Module1	Tiller_number	STI(module)-LR(trait)	2022	-0.03490227666126616	0.7015347971431689	0.8256200584242244	123	FALSE
Module1	Tiller_number	LR(module)-STI(trait)	2021	-0.11111426379926094	0.29712426008890314	0.4321807419474955	90	FALSE
Module1	Tiller_number	LR(module)-STI(trait)	2022	-0.12143130652365794	0.18091454888380457	0.4137847368252977	123	FALSE
Module1	Tiller_number	LR(module)-LR(trait)	2021	0.00157163282420316	0.988270396056514	0.988270396056514	90	FALSE
Module1	Tiller_number	LR(module)-LR(trait)	2022	0.17612771284276496	0.05133507407060914	0.6328496656406964	123	FALSE
Module1	Spike_Weight	STI(module)-STI(trait)	2021	-0.18121724640067752	0.08738988903206724	0.12925965026616287	90	FALSE
Module1	Spike_Weight	STI(module)-STI(trait)	2022	-0.24426529933189448	0.00647420247926227	0.0258968099170491	123	TRUE
Module1	Spike_Weight	STI(module)-LR(trait)	2021	0.02043805201031021	0.8483673213840885	0.8483673213840885	90	FALSE
Module1	Spike_Weight	STI(module)-LR(trait)	2022	-0.06181575178355575	0.49699856370693873	0.7951977019311021	123	FALSE
Module1	Spike_Weight	LR(module)-STI(trait)	2021	-0.05908029359099517	0.5801718747023287	0.6630535710883756	90	FALSE
Module1	Spike_Weight	LR(module)-STI(trait)	2022	-0.1325921386189302	0.1437503825934063	0.4137847368252977	123	FALSE
Module1	Spike_Weight	LR(module)-LR(trait)	2021	-0.10461187440613724	0.3264653868647427	0.5803829099817648	90	FALSE
Module1	Spike_Weight	LR(module)-LR(trait)	2022	0.02045264276661461	0.8223385279912658	0.9401911152719656	123	FALSE
Module1	SDW_Maturity	STI(module)-STI(trait)	2021	-0.46888802775692295	3.143136420958944e-6	1.2997193328129922e-5	90	TRUE
Module1	SDW_Maturity	STI(module)-STI(trait)	2022	-0.22899006824034743	0.01052194703064431	0.03367023049806181	124	TRUE
Module1	SDW_Maturity	STI(module)-LR(trait)	2021	-0.21163977327466832	0.04523419559226555	0.1166040798679156	90	FALSE
Module1	SDW_Maturity	STI(module)-LR(trait)	2022	-0.21463907273026503	0.016671042948325	0.18018751209434009	124	FALSE
Module1	SDW_Maturity	LR(module)-STI(trait)	2021	0.15233496447835063	0.151756327813645	0.2794522404266573	90	FALSE
Module1	SDW_Maturity	LR(module)-STI(trait)	2022	0.00571766084690149	0.949746704699954	0.949746704699954	124	FALSE
Module1	SDW_Maturity	LR(module)-LR(trait)	2021	0.13500793906058775	0.2045438878283903	0.5454503675423742	90	FALSE
Module1	SDW_Maturity	LR(module)-LR(trait)	2022	0.11297166287954002	0.21156922748862791	0.6328496656406964	124	FALSE
Module1	DTF	STI(module)-STI(trait)	2021	-0.6613820646272777	1.2879708843679785e-12	2.5759417687359565e-12	90	TRUE
Module1	DTF	STI(module)-STI(trait)	2022	-0.2471042229436814	0.00566075344365635	0.00566075344365635	124	TRUE
Module1	DTF	STI(module)-LR(trait)	2021	-0.01314178353637646	0.9021574252973742	0.9021574252973742	90	FALSE
Module1	DTF	STI(module)-LR(trait)	2022	-0.12892231986583913	0.15356797436893138	0.20475729915857516	124	FALSE
Module1	DTF	LR(module)-STI(trait)	2021	0.3815970914316506	2.064374607086485e-4	4.12874921417297e-4	90	TRUE
Module1	DTF	LR(module)-STI(trait)	2022	0.16888758812316487	0.06077912977611943	0.12155825955223888	124	FALSE
Module1	DTF	LR(module)-LR(trait)	2021	-0.04284127763890476	0.6884709498490824	0.6884709498490824	90	FALSE
Module1	DTF	LR(module)-LR(trait)	2022	0.06256816766767268	0.4899739983579434	0.9479293938799266	124	FALSE
Module1	DTM	STI(module)-STI(trait)	2021	-0.6216740160048176	6.195188030342417e-11	6.195188030342417e-11	90	TRUE
Module1	DTM	STI(module)-STI(trait)	2022	-0.3625515393636963	3.0549891940609197e-4	4.073318925414559e-4	95	TRUE
Module1	DTM	STI(module)-LR(trait)	2021	-0.03123680774784149	0.7700822215569587	0.9021574252973742	90	FALSE
Module1	DTM	STI(module)-LR(trait)	2022	-0.1075607931833618	0.2994992364528702	0.2994992364528702	95	FALSE
Module1	DTM	LR(module)-STI(trait)	2021	0.4501858970160515	8.509890929740157e-6	3.403956371896063e-5	90	TRUE
Module1	DTM	LR(module)-STI(trait)	2022	0.1440713420151839	0.1636431416323062	0.1684613253609622	95	FALSE
Module1	DTM	LR(module)-LR(trait)	2021	-0.18432380182190375	0.08201003535602391	0.32804014142409565	90	FALSE
Module1	DTM	LR(module)-LR(trait)	2022	0.00679019346203249	0.9479293938799266	0.9479293938799266	95	FALSE
Module1	HSDF	STI(module)-STI(trait)	2021	-0.5228052500578944	1.4748309639059037e-7	2.133622982530471e-7	89	TRUE
Module1	HSDF	STI(module)-STI(trait)	2022	-0.3343046807850683	1.5740352408118535e-4	1.5740352408118535e-4	123	TRUE
Module1	HSDF	STI(module)-LR(trait)	2021	-0.2613036245867167	0.01338267886352997	0.02676535772705995	89	TRUE
Module1	HSDF	STI(module)-LR(trait)	2022	-0.16675565645892987	0.06526243542484077	0.06526243542484077	123	FALSE
Module1	HSDF	LR(module)-STI(trait)	2021	0.22114375496071845	0.03728465057299206	0.13602507780166723	89	FALSE
Module1	HSDF	LR(module)-STI(trait)	2022	0.13337056765883806	0.14139206463077336	0.3255675814238692	123	FALSE
Module1	HSDF	LR(module)-LR(trait)	2021	0.07820249535700988	0.46633931441252985	0.6217857525500398	89	FALSE
Module1	HSDF	LR(module)-LR(trait)	2022	0.04300112028941544	0.6367450538159991	0.6367450538159991	123	FALSE
Module1	HSTS	STI(module)-STI(trait)	2021	-0.5171151081094519	1.8049071421212748e-7	2.133622982530471e-7	90	TRUE
Module1	HSTS	STI(module)-STI(trait)	2022	-0.366961709263201	2.9817864102454963e-5	3.9757152136606616e-5	123	TRUE
Module1	HSTS	STI(module)-LR(trait)	2021	-0.27541719462512393	0.00860566398787473	0.02676535772705995	90	TRUE
Module1	HSTS	STI(module)-LR(trait)	2022	-0.19710111009466913	0.02888004255141372	0.05776008510282744	123	FALSE
Module1	HSTS	LR(module)-STI(trait)	2021	0.1932475646842678	0.06801253890083363	0.13602507780166723	90	FALSE
Module1	HSTS	LR(module)-STI(trait)	2022	0.12663806428008362	0.1627837907119346	0.3255675814238692	123	FALSE
Module1	HSTS	LR(module)-LR(trait)	2021	0.03856837993161934	0.7181656020093372	0.7181656020093372	90	FALSE
Module1	HSTS	LR(module)-LR(trait)	2022	0.05758588449945804	0.5269539358768216	0.6367450538159991	123	FALSE
Module1	RootArea	STI(module)-STI(trait)	2021	-0.07611553446984404	0.4994387535294653	0.6651590650651432	81	FALSE
Module1	RootArea	STI(module)-STI(trait)	2022	-0.1746127068209973	0.05860517975041465	0.26372330887686596	118	FALSE
Module1	RootArea	STI(module)-LR(trait)	2021	0.02255884786331899	0.84155926647718	0.8910627527405436	81	FALSE
Module1	RootArea	STI(module)-LR(trait)	2022	-0.03583798776905061	0.7000301081168196	0.8818962250432852	118	FALSE
Module1	RootArea	LR(module)-STI(trait)	2021	0.06928304944350348	0.5388222423664242	0.8868294342704935	81	FALSE
Module1	RootArea	LR(module)-STI(trait)	2022	0.18670475355672755	0.04293105634166134	0.7727590141499041	118	FALSE
Module1	RootArea	LR(module)-LR(trait)	2021	0.01358102128722762	0.904217834664802	0.991723489728868	81	FALSE
Module1	RootArea	LR(module)-LR(trait)	2022	0.05249056009995134	0.5724050601859373	0.792560852565144	118	FALSE
Module1	SumCond	STI(module)-STI(trait)	2021	-0.09359151044050448	0.45125858187708545	0.6651590650651432	67	FALSE
Module1	SumCond	STI(module)-STI(trait)	2022	-0.14136285899628315	0.13354884988871038	0.26730293689936796	114	FALSE
Module1	SumCond	STI(module)-LR(trait)	2021	0.08391153780330143	0.49960465003501175	0.8840722977193404	67	FALSE
Module1	SumCond	STI(module)-LR(trait)	2022	-0.01997839690601416	0.8329019903186583	0.8818962250432852	114	FALSE
Module1	SumCond	LR(module)-STI(trait)	2021	-0.1467898094709945	0.23587965207798764	0.8779608973055145	67	FALSE
Module1	SumCond	LR(module)-STI(trait)	2022	-0.01599887584650051	0.8658363667988044	0.9740659126486548	114	FALSE
Module1	SumCond	LR(module)-LR(trait)	2021	-0.01861112800907299	0.8811711829912038	0.991723489728868	67	FALSE
Module1	SumCond	LR(module)-LR(trait)	2022	-0.10423482994061437	0.2697372570601465	0.539474514120293	114	FALSE
Module1	Totalsize_MX	STI(module)-STI(trait)	2021	-0.07810160582442006	0.5204434638840442	0.6651590650651432	70	FALSE
Module1	Totalsize_MX	STI(module)-STI(trait)	2022	-0.1632506465514364	0.07994786786882445	0.26730293689936796	116	FALSE
Module1	Totalsize_MX	STI(module)-LR(trait)	2021	0.14249394128053633	0.2392994142961085	0.8614778914659905	70	FALSE
Module1	Totalsize_MX	STI(module)-LR(trait)	2022	-0.04772825800413407	0.6109119120716298	0.8818962250432852	116	FALSE
Module1	Totalsize_MX	LR(module)-STI(trait)	2021	-0.13383256474548522	0.2693589973233431	0.8779608973055145	70	FALSE
Module1	Totalsize_MX	LR(module)-STI(trait)	2022	0.04079142392780979	0.6637364664360884	0.97041536382775	116	FALSE
Module1	Totalsize_MX	LR(module)-LR(trait)	2021	0.03130783381657807	0.7969574026196476	0.991723489728868	70	FALSE
Module1	Totalsize_MX	LR(module)-LR(trait)	2022	0.00862787585035227	0.92676126508905	0.92676126508905	116	FALSE
Module1	Meansize_MX	STI(module)-STI(trait)	2021	-0.05959306293754016	0.6399531192228263	0.6775974203535807	64	FALSE
Module1	Meansize_MX	STI(module)-STI(trait)	2022	-0.11870339129507353	0.21048348248545573	0.36110911042418214	113	FALSE
Module1	Meansize_MX	STI(module)-LR(trait)	2021	-0.04825282786934774	0.704958842690959	0.8840722977193404	64	FALSE
Module1	Meansize_MX	STI(module)-LR(trait)	2022	-0.085314030416653	0.36894220106710296	0.8301199524009817	113	FALSE
Module1	Meansize_MX	LR(module)-STI(trait)	2021	-0.1335819238629168	0.2926536324351715	0.8779608973055145	64	FALSE
Module1	Meansize_MX	LR(module)-STI(trait)	2022	-0.05507216811826171	0.562348995131108	0.97041536382775	113	FALSE
Module1	Meansize_MX	LR(module)-LR(trait)	2021	0.04653992015826919	0.7149776234730509	0.991723489728868	64	FALSE
Module1	Meansize_MX	LR(module)-LR(trait)	2022	0.01462009764816055	0.877851030247359	0.92676126508905	113	FALSE
Module1	Mx_Number	STI(module)-STI(trait)	2021	-0.13054540309000104	0.2743879679167854	0.6651590650651432	72	FALSE
Module1	Mx_Number	STI(module)-STI(trait)	2022	-0.13948061648519344	0.13365146844968398	0.26730293689936796	117	FALSE
Module1	Mx_Number	STI(module)-LR(trait)	2021	0.09839039132021483	0.410930939844304	0.8840722977193404	72	FALSE
Module1	Mx_Number	STI(module)-LR(trait)	2022	-0.02107725951801912	0.8215415744622221	0.8818962250432852	117	FALSE
Module1	Mx_Number	LR(module)-STI(trait)	2021	-0.05980226590766678	0.6177757784792968	0.8868294342704935	72	FALSE
Module1	Mx_Number	LR(module)-STI(trait)	2022	0.06742822642351803	0.4700856498106283	0.9401712996212566	117	FALSE
Module1	Mx_Number	LR(module)-LR(trait)	2021	-0.002959347761025	0.9803170140816532	0.991723489728868	72	FALSE
Module1	Mx_Number	LR(module)-LR(trait)	2022	0.03703555927522631	0.6917835796080358	0.830140295529643	117	FALSE
Module1	SteleArea	STI(module)-STI(trait)	2021	-0.10376474124488189	0.5026694645394016	0.6651590650651432	44	FALSE
Module1	SteleArea	STI(module)-STI(trait)	2022	-0.22851339557902436	0.02758508368036758	0.24826575312330823	93	FALSE
Module1	SteleArea	STI(module)-LR(trait)	2021	0.0830395391458687	0.5920333608397514	0.8840722977193404	44	FALSE
Module1	SteleArea	STI(module)-LR(trait)	2022	-0.05616395469853267	0.5928416962342675	0.8818962250432852	93	FALSE
Module1	SteleArea	LR(module)-STI(trait)	2021	0.05167769809240065	0.7390245285587447	0.8868294342704935	44	FALSE
Module1	SteleArea	LR(module)-STI(trait)	2022	0.14789863474657658	0.15713115459565008	0.8802056981479025	93	FALSE
Module1	SteleArea	LR(module)-LR(trait)	2021	-0.02208150462377404	0.8868646225687968	0.991723489728868	44	FALSE
Module1	SteleArea	LR(module)-LR(trait)	2022	0.23746863402570229	0.02190668276910324	0.13144009661461947	93	FALSE
Module1	SCL_Area	STI(module)-STI(trait)	2021	0.16519915577824176	0.23715284468360465	0.6651590650651432	53	FALSE
Module1	SCL_Area	STI(module)-STI(trait)	2022	-0.0487686873274592	0.6756850650979656	0.6756850650979656	76	FALSE
Module1	SCL_Area	STI(module)-LR(trait)	2021	0.3272926224648346	0.0167474642513609	0.15072717826224818	53	FALSE
Module1	SCL_Area	STI(module)-LR(trait)	2022	-0.03431788053510002	0.7685250657111901	0.8818962250432852	76	FALSE
Module1	SCL_Area	LR(module)-STI(trait)	2021	-0.16371099419615875	0.241463213371492	0.8779608973055145	53	FALSE
Module1	SCL_Area	LR(module)-STI(trait)	2022	0.15009828508380765	0.19560126625508945	0.8802056981479025	76	FALSE
Module1	SCL_Area	LR(module)-LR(trait)	2021	-0.02285273958566965	0.870971616980234	0.991723489728868	53	FALSE
Module1	SCL_Area	LR(module)-LR(trait)	2022	0.26899188610514974	0.01879171476604212	0.13144009661461947	76	FALSE
Module1	SR_Ratio	STI(module)-STI(trait)	2021	-0.12926273970042074	0.4087306978753642	0.6651590650651432	43	FALSE
Module1	SR_Ratio	STI(module)-STI(trait)	2022	-0.20124173191866265	0.05577315237113697	0.26372330887686596	91	FALSE
Module1	SR_Ratio	STI(module)-LR(trait)	2021	0.13705969803517762	0.380800081539745	0.8840722977193404	43	FALSE
Module1	SR_Ratio	STI(module)-LR(trait)	2022	0.00550016167274127	0.9587332615287087	0.9587332615287087	91	FALSE
Module1	SR_Ratio	LR(module)-STI(trait)	2021	0.03662854290228185	0.8156139444856136	0.9175656875463154	43	FALSE
Module1	SR_Ratio	LR(module)-STI(trait)	2022	-1.1848351957091034e-4	0.9991106493634676	0.9991106493634676	91	FALSE
Module1	SR_Ratio	LR(module)-LR(trait)	2021	-0.02732093117152364	0.8619373797678287	0.991723489728868	43	FALSE
Module1	SR_Ratio	LR(module)-LR(trait)	2022	0.14876058563633393	0.15933486067975067	0.3936158604130879	91	FALSE
Module1	SCL_Ratio	STI(module)-STI(trait)	2021	0.2532144400452285	0.06733785507722578	0.6651590650651432	53	FALSE
Module1	SCL_Ratio	STI(module)-STI(trait)	2022	0.09390117765266542	0.42294512875699464	0.5437865941161361	75	FALSE
Module1	SCL_Ratio	STI(module)-LR(trait)	2021	0.434469597259232	0.00115140554604473	0.02072529982880519	53	TRUE
Module1	SCL_Ratio	STI(module)-LR(trait)	2022	-0.0667450411824771	0.5693863270743886	0.8818962250432852	75	FALSE
Module1	SCL_Ratio	LR(module)-STI(trait)	2021	-0.0833722455361825	0.5528326511312003	0.8868294342704935	53	FALSE
Module1	SCL_Ratio	LR(module)-STI(trait)	2022	-0.09149615388908168	0.4349726255384109	0.9401712996212566	75	FALSE
Module1	SCL_Ratio	LR(module)-LR(trait)	2021	0.09022959046028742	0.5205288071104771	0.991723489728868	53	FALSE
Module1	SCL_Ratio	LR(module)-LR(trait)	2022	0.20730372010540832	0.07432785040844725	0.3259188731732973	75	FALSE
Module2	HI	STI(module)-STI(trait)	2021	-0.33613996775142263	0.0011989626703578	0.0031972337876208	90	TRUE
Module2	HI	STI(module)-STI(trait)	2022	-0.3080956783052282	5.556803389372468e-4	0.00444544271149797	122	TRUE
Module2	HI	STI(module)-LR(trait)	2021	-0.15149347298485671	0.15405763757714885	0.2738802445815979	90	FALSE
Module2	HI	STI(module)-LR(trait)	2022	-0.08426105364804437	0.35613486777372294	0.7122697355474459	122	FALSE
Module2	HI	LR(module)-STI(trait)	2021	-0.08448673311642212	0.42852127035342713	0.5713616938045695	90	FALSE
Module2	HI	LR(module)-STI(trait)	2022	-0.00576996287009712	0.949706176917959	0.949746704699954	122	FALSE
Module2	HI	LR(module)-LR(trait)	2021	0.02291306852978366	0.8302647363069364	0.988270396056514	90	FALSE
Module2	HI	LR(module)-LR(trait)	2022	0.10776179056686236	0.23742059642955815	0.6328496656406964	122	FALSE
Module2	Spike_number	STI(module)-STI(trait)	2021	-0.3630642937205475	4.3645880735894974e-4	0.00139666818354863	90	TRUE
Module2	Spike_number	STI(module)-STI(trait)	2022	-0.18301653977520463	0.04274694233078014	0.11399184621541372	123	FALSE
Module2	Spike_number	STI(module)-LR(trait)	2021	0.28709482366399386	0.00607771241497775	0.03665926045933787	90	TRUE
Module2	Spike_number	STI(module)-LR(trait)	2022	-0.09863610987263376	0.27774135229990204	0.7122697355474459	123	FALSE
Module2	Spike_number	LR(module)-STI(trait)	2021	-0.2242214148264296	0.03362437462302841	0.07685571342406494	90	FALSE
Module2	Spike_number	LR(module)-STI(trait)	2022	0.04943410596227714	0.5871401099893658	0.6710172685592752	123	FALSE
Module2	Spike_number	LR(module)-LR(trait)	2021	-0.01120530420772246	0.9165185030824828	0.988270396056514	90	FALSE
Module2	Spike_number	LR(module)-LR(trait)	2022	-0.11294829464056928	0.2135541924548757	0.6328496656406964	123	FALSE
Module2	PMG	STI(module)-STI(trait)	2021	0.01205857526522683	0.9127801926451338	0.9127801926451338	85	FALSE
Module2	PMG	STI(module)-STI(trait)	2022	-0.1199417572679762	0.20369008908773864	0.2506954942618322	114	FALSE
Module2	PMG	STI(module)-LR(trait)	2021	-0.09028929628631274	0.4112013744616777	0.5561179551419089	85	FALSE
Module2	PMG	STI(module)-LR(trait)	2022	0.06781464897564038	0.47343050587003954	0.7951977019311021	114	FALSE
Module2	PMG	LR(module)-STI(trait)	2021	0.02030495535988794	0.8536607287371953	0.8536607287371953	85	FALSE
Module2	PMG	LR(module)-STI(trait)	2022	0.10739817160812808	0.2553901369970279	0.4137847368252977	114	FALSE
Module2	PMG	LR(module)-LR(trait)	2021	-0.09276090658205628	0.3984608375783001	0.6375373401252802	85	FALSE
Module2	PMG	LR(module)-LR(trait)	2022	-0.02016323441708695	0.8313788303136893	0.9401911152719656	114	FALSE
Module2	GW	STI(module)-STI(trait)	2021	0.1803914893836905	0.08886600955798697	0.12925965026616287	90	FALSE
Module2	GW	STI(module)-STI(trait)	2022	0.1338296667672833	0.1416703592395581	0.21507990748090275	122	FALSE
Module2	GW	STI(module)-LR(trait)	2021	0.08029799771650357	0.4518458385528009	0.5561179551419089	90	FALSE
Module2	GW	STI(module)-LR(trait)	2022	-0.01995974779555899	0.8272617571633589	0.836344059757882	122	FALSE
Module2	GW	LR(module)-STI(trait)	2021	-0.22790158858797735	0.03074499721969939	0.07685571342406494	90	FALSE
Module2	GW	LR(module)-STI(trait)	2022	-0.0942109782873111	0.3019879662247243	0.4137847368252977	122	FALSE
Module2	GW	LR(module)-LR(trait)	2021	-0.00646299793104796	0.9517917137384008	0.988270396056514	90	FALSE
Module2	GW	LR(module)-LR(trait)	2022	0.02313163115078204	0.8003448456170587	0.9401911152719656	122	FALSE
Module2	SDW	STI(module)-STI(trait)	2021	-0.3218554309141201	0.00236598143113971	0.00540795755689078	87	TRUE
Module2	SDW	STI(module)-STI(trait)	2022	-0.1307194656618149	0.14786743639312064	0.21507990748090275	124	FALSE
Module2	SDW	STI(module)-LR(trait)	2021	0.0691114380767615	0.5247333653535002	0.5996952746897145	87	FALSE
Module2	SDW	STI(module)-LR(trait)	2022	0.04735892475406562	0.6014483275209634	0.8256200584242244	124	FALSE
Module2	SDW	LR(module)-STI(trait)	2021	-0.36324960592169064	5.440378268052947e-4	0.00870460522888471	87	TRUE
Module2	SDW	LR(module)-STI(trait)	2022	0.147300846669689	0.10255756450687092	0.4102302580274837	124	FALSE
Module2	SDW	LR(module)-LR(trait)	2021	-0.14852780342278074	0.16976289592491697	0.5432412669597343	87	FALSE
Module2	SDW	LR(module)-LR(trait)	2022	-0.0120117994218061	0.8946617077477721	0.9401911152719656	124	FALSE
Module2	Tiller_number	STI(module)-STI(trait)	2021	-0.11263440189846856	0.2905230075831993	0.3873640101109324	90	FALSE
Module2	Tiller_number	STI(module)-STI(trait)	2022	-0.11083219380195423	0.22231261476442313	0.2540715597307693	123	FALSE
Module2	Tiller_number	STI(module)-LR(trait)	2021	0.22225791657004657	0.03525119370866932	0.1166040798679156	90	FALSE
Module2	Tiller_number	STI(module)-LR(trait)	2022	0.12448053109826808	0.17012516081603687	0.6722801138076493	123	FALSE
Module2	Tiller_number	LR(module)-STI(trait)	2021	-0.2868970017054641	0.00611435597079691	0.02445742388318764	90	TRUE
Module2	Tiller_number	LR(module)-STI(trait)	2022	0.10768783359403562	0.2357911563384575	0.4137847368252977	123	FALSE
Module2	Tiller_number	LR(module)-LR(trait)	2021	-0.234365543006896	0.02619077761837873	0.20952622094702983	90	FALSE
Module2	Tiller_number	LR(module)-LR(trait)	2022	-0.0564562895187137	0.5351047620936639	0.9401911152719656	123	FALSE
Module2	Spike_Weight	STI(module)-STI(trait)	2021	0.2405808022148168	0.02236541607917593	0.03976073969631277	90	TRUE
Module2	Spike_Weight	STI(module)-STI(trait)	2022	0.13126564065580432	0.14783758170549025	0.21507990748090275	123	FALSE
Module2	Spike_Weight	STI(module)-LR(trait)	2021	0.1824389425759308	0.08524172788443515	0.1704834557688703	90	FALSE
Module2	Spike_Weight	STI(module)-LR(trait)	2022	-0.04159229875648907	0.6478372529030743	0.8256200584242244	123	FALSE
Module2	Spike_Weight	LR(module)-STI(trait)	2021	-0.2404356809543348	0.02244896786862742	0.07183669717960776	90	FALSE
Module2	Spike_Weight	LR(module)-STI(trait)	2022	-0.08744018356902901	0.33620009867055434	0.4137847368252977	123	FALSE
Module2	Spike_Weight	LR(module)-LR(trait)	2021	0.10962386208625534	0.3036913353829481	0.5803829099817648	90	FALSE
Module2	Spike_Weight	LR(module)-LR(trait)	2022	0.03137997332511513	0.7304310666084566	0.9401911152719656	123	FALSE
Module2	SDW_Maturity	STI(module)-STI(trait)	2021	0.5460880137117462	2.5915005847334523e-8	4.146400935573523e-7	90	TRUE
Module2	SDW_Maturity	STI(module)-STI(trait)	2022	0.4299474872485204	6.244592616765973e-7	9.991348186825556e-6	124	TRUE
Module2	SDW_Maturity	STI(module)-LR(trait)	2021	0.2197549962535827	0.03742018005315039	0.1166040798679156	90	FALSE
Module2	SDW_Maturity	STI(module)-LR(trait)	2022	0.08629188132381176	0.3406139066763275	0.7122697355474459	124	FALSE
Module2	SDW_Maturity	LR(module)-STI(trait)	2021	-0.15036238009432093	0.15719188523999472	0.2794522404266573	90	FALSE
Module2	SDW_Maturity	LR(module)-STI(trait)	2022	-0.08956522701992899	0.32254324204427065	0.4137847368252977	124	FALSE
Module2	SDW_Maturity	LR(module)-LR(trait)	2021	0.01095125980714644	0.918404604796346	0.988270396056514	90	FALSE
Module2	SDW_Maturity	LR(module)-LR(trait)	2022	-0.11318650598279135	0.21069624278218735	0.6328496656406964	124	FALSE
Module2	DTF	STI(module)-STI(trait)	2021	0.6879903073100342	6.8130223188901e-14	2.7252089275560394e-13	90	TRUE
Module2	DTF	STI(module)-STI(trait)	2022	0.5220924987077031	5.013068614931435e-10	1.0167546926830441e-9	124	TRUE
Module2	DTF	STI(module)-LR(trait)	2021	0.23773061642781	0.02405588603170484	0.09622354412681938	90	FALSE
Module2	DTF	STI(module)-LR(trait)	2022	0.2713183687765606	0.00230321658830751	0.00921286635323006	124	TRUE
Module2	DTF	LR(module)-STI(trait)	2021	0.01088319426563533	0.9189100208608156	0.9189100208608156	90	FALSE
Module2	DTF	LR(module)-STI(trait)	2022	-0.24703921012111577	0.00567381309534225	0.02269525238136901	124	TRUE
Module2	DTF	LR(module)-LR(trait)	2021	0.09324885238506718	0.38202173991077737	0.5093623198810364	90	FALSE
Module2	DTF	LR(module)-LR(trait)	2022	-0.04993260233420431	0.5818130255553983	0.9479293938799266	124	FALSE
Module2	DTM	STI(module)-STI(trait)	2021	0.6495709201562764	4.326994004603896e-12	5.769325339471862e-12	90	TRUE
Module2	DTM	STI(module)-STI(trait)	2022	0.5843274055857451	5.083773463415221e-10	1.0167546926830441e-9	95	TRUE
Module2	DTM	STI(module)-LR(trait)	2021	-0.15349986513644798	0.14861315201164058	0.29722630402328115	90	FALSE
Module2	DTM	STI(module)-LR(trait)	2022	0.20498510784800208	0.04629294077782883	0.09258588155565764	95	FALSE
Module2	DTM	LR(module)-STI(trait)	2021	-0.03261161335598615	0.7602614829709321	0.9189100208608156	90	FALSE
Module2	DTM	LR(module)-STI(trait)	2022	-0.1424582329020623	0.1684613253609622	0.1684613253609622	95	FALSE
Module2	DTM	LR(module)-LR(trait)	2021	0.14439867850568902	0.1745063674535347	0.3490127349070694	90	FALSE
Module2	DTM	LR(module)-LR(trait)	2022	0.02826431537122972	0.7857036556313645	0.9479293938799266	95	FALSE
Module2	HSDF	STI(module)-STI(trait)	2021	0.5423519248092883	4.0247117230802784e-8	1.609884689232111e-7	89	TRUE
Module2	HSDF	STI(module)-STI(trait)	2022	0.43384168119152017	5.361504375566408e-7	1.1053278768145909e-6	123	TRUE
Module2	HSDF	STI(module)-LR(trait)	2021	0.15128202972697644	0.15701703332122907	0.2093560444283054	89	FALSE
Module2	HSDF	STI(module)-LR(trait)	2022	0.1798361565024975	0.04654984047451424	0.06206645396601899	123	FALSE
Module2	HSDF	LR(module)-STI(trait)	2021	-0.13744395179785648	0.1989954251582015	0.2653272335442687	89	FALSE
Module2	HSDF	LR(module)-STI(trait)	2022	-0.08254420351091081	0.364056590476478	0.370991148137651	123	FALSE
Module2	HSDF	LR(module)-LR(trait)	2021	-0.1901624204235466	0.07426885343389983	0.2970754137355993	89	FALSE
Module2	HSDF	LR(module)-LR(trait)	2022	-0.14974149727185773	0.0983123023771056	0.39324920950842246	123	FALSE
Module2	HSTS	STI(module)-STI(trait)	2021	0.5144861118379466	2.133622982530471e-7	2.133622982530471e-7	90	TRUE
Module2	HSTS	STI(module)-STI(trait)	2022	0.4333872274134309	5.526639384072953e-7	1.1053278768145909e-6	123	TRUE
Module2	HSTS	STI(module)-LR(trait)	2021	0.11574786724415397	0.277307575961916	0.277307575961916	90	FALSE
Module2	HSTS	STI(module)-LR(trait)	2022	0.20266143648876983	0.02457259280019024	0.05776008510282744	123	FALSE
Module2	HSTS	LR(module)-STI(trait)	2021	-0.08169956515060973	0.443963849974032	0.443963849974032	90	FALSE
Module2	HSTS	LR(module)-STI(trait)	2022	-0.08136191849235407	0.370991148137651	0.370991148137651	123	FALSE
Module2	HSTS	LR(module)-LR(trait)	2021	-0.1431189680302849	0.1783974973895493	0.3567949947790986	90	FALSE
Module2	HSTS	LR(module)-LR(trait)	2022	-0.1088133791546428	0.2309023006253333	0.4618046012506665	123	FALSE
Module2	RootArea	STI(module)-STI(trait)	2021	0.09165713161555686	0.41575511087019346	0.6651590650651432	81	FALSE
Module2	RootArea	STI(module)-STI(trait)	2022	0.07684328280213025	0.4081975695536535	0.5437865941161361	118	FALSE
Module2	RootArea	STI(module)-LR(trait)	2021	-0.00212869640169081	0.9849523817257868	0.9849523817257868	81	FALSE
Module2	RootArea	STI(module)-LR(trait)	2022	0.2354002385824912	0.01028650280009062	0.07791997509956117	118	FALSE
Module2	RootArea	LR(module)-STI(trait)	2021	0.04601997021960225	0.6833041646553688	0.8868294342704935	81	FALSE
Module2	RootArea	LR(module)-STI(trait)	2022	0.00484252191002217	0.9584939680894036	0.9991106493634676	118	FALSE
Module2	RootArea	LR(module)-LR(trait)	2021	0.05163928377552708	0.6470705286799405	0.991723489728868	81	FALSE
Module2	RootArea	LR(module)-LR(trait)	2022	-0.22515930875306775	0.01423082134257774	0.13144009661461947	118	FALSE
Module2	SumCond	STI(module)-STI(trait)	2021	0.07352830819343248	0.5542992208876194	0.6651590650651432	67	FALSE
Module2	SumCond	STI(module)-STI(trait)	2022	0.04455361359329439	0.6378594636065309	0.6753806085245622	114	FALSE
Module2	SumCond	STI(module)-LR(trait)	2021	-0.07744272474548732	0.5333480623062108	0.8840722977193404	67	FALSE
Module2	SumCond	STI(module)-LR(trait)	2022	0.06129990364083745	0.5170492841184784	0.8818962250432852	114	FALSE
Module2	SumCond	LR(module)-STI(trait)	2021	-0.06142658894475853	0.6214453908392903	0.8868294342704935	67	FALSE
Module2	SumCond	LR(module)-STI(trait)	2022	-0.07101852958945443	0.452735360898441	0.9401712996212566	114	FALSE
Module2	SumCond	LR(module)-LR(trait)	2021	0.18972402544195605	0.12411307921710991	0.991723489728868	67	FALSE
Module2	SumCond	LR(module)-LR(trait)	2022	-0.1510611666419551	0.1086396243910991	0.3259188731732973	114	FALSE
Module2	Totalsize_MX	STI(module)-STI(trait)	2021	0.05697605200515503	0.6394317191385042	0.6775974203535807	70	FALSE
Module2	Totalsize_MX	STI(module)-STI(trait)	2022	0.14872398130152387	0.11108532289550233	0.26730293689936796	116	FALSE
Module2	Totalsize_MX	STI(module)-LR(trait)	2021	-0.04450085716975857	0.714515594120213	0.8840722977193404	70	FALSE
Module2	Totalsize_MX	STI(module)-LR(trait)	2022	0.2367325679888495	0.01051087981639932	0.07791997509956117	116	FALSE
Module2	Totalsize_MX	LR(module)-STI(trait)	2021	-0.09444025612285643	0.4367711464913815	0.8868294342704935	70	FALSE
Module2	Totalsize_MX	LR(module)-STI(trait)	2022	-0.02883525817753622	0.7586410481022172	0.9740659126486548	116	FALSE
Module2	Totalsize_MX	LR(module)-LR(trait)	2021	0.12455305074830596	0.30426545678076006	0.991723489728868	70	FALSE
Module2	Totalsize_MX	LR(module)-LR(trait)	2022	-0.09299762055373216	0.32074814574913035	0.5773466623484347	116	FALSE
Module2	Meansize_MX	STI(module)-STI(trait)	2021	0.11898594878346906	0.3490368748895918	0.6651590650651432	64	FALSE
Module2	Meansize_MX	STI(module)-STI(trait)	2022	0.05011812123546949	0.5980749779788003	0.6728343502261503	113	FALSE
Module2	Meansize_MX	STI(module)-LR(trait)	2021	0.08391395611986055	0.5097385480672334	0.8840722977193404	64	FALSE
Module2	Meansize_MX	STI(module)-LR(trait)	2022	0.15083117633570314	0.11078659750053955	0.33235979250161873	113	FALSE
Module2	Meansize_MX	LR(module)-STI(trait)	2021	0.04589733125078226	0.7187486202737343	0.8868294342704935	64	FALSE
Module2	Meansize_MX	LR(module)-STI(trait)	2022	0.02080128404708127	0.8268948325684344	0.9740659126486548	113	FALSE
Module2	Meansize_MX	LR(module)-LR(trait)	2021	0.1629104367774297	0.19837017374673552	0.991723489728868	64	FALSE
Module2	Meansize_MX	LR(module)-LR(trait)	2022	-0.07470530793374755	0.4316341103758774	0.6474511655638161	113	FALSE
Module2	Mx_Number	STI(module)-STI(trait)	2021	0.0384671528700304	0.748353754960718	0.748353754960718	72	FALSE
Module2	Mx_Number	STI(module)-STI(trait)	2022	0.11408091189748736	0.2206777897036669	0.36110911042418214	117	FALSE
Module2	Mx_Number	STI(module)-LR(trait)	2021	0.03258354349799747	0.7858420424171915	0.8840722977193404	72	FALSE
Module2	Mx_Number	STI(module)-LR(trait)	2022	0.2290556535663942	0.01298666251659352	0.07791997509956117	117	FALSE
Module2	Mx_Number	LR(module)-STI(trait)	2021	-0.1340228386591397	0.26169624632572147	0.8779608973055145	72	FALSE
Module2	Mx_Number	LR(module)-STI(trait)	2022	-0.12056767168525856	0.19536651220210516	0.8802056981479025	117	FALSE
Module2	Mx_Number	LR(module)-LR(trait)	2021	0.00124427620557419	0.991723489728868	0.991723489728868	72	FALSE
Module2	Mx_Number	LR(module)-LR(trait)	2022	-0.08167625110557448	0.3813333713476398	0.6240000622052287	117	FALSE
Module2	SteleArea	STI(module)-STI(trait)	2021	0.1909139266244748	0.2144659180818113	0.6651590650651432	44	FALSE
Module2	SteleArea	STI(module)-STI(trait)	2022	0.17645354014133682	0.09065636702461743	0.26730293689936796	93	FALSE
Module2	SteleArea	STI(module)-LR(trait)	2021	0.0482763728527617	0.7556547682813634	0.8840722977193404	44	FALSE
Module2	SteleArea	STI(module)-LR(trait)	2022	0.11090280153574884	0.28991330663579284	0.7454913599206102	93	FALSE
Module2	SteleArea	LR(module)-STI(trait)	2021	-0.10231703456933317	0.5086804362390758	0.8868294342704935	44	FALSE
Module2	SteleArea	LR(module)-STI(trait)	2022	-0.040365834921533	0.7008555405422638	0.97041536382775	93	FALSE
Module2	SteleArea	LR(module)-LR(trait)	2021	0.02903167702382013	0.8516059161162541	0.991723489728868	44	FALSE
Module2	SteleArea	LR(module)-LR(trait)	2022	-0.02275097129381027	0.8286268106803262	0.92676126508905	93	FALSE
Module2	SCL_Area	STI(module)-STI(trait)	2021	-0.1719452914893964	0.2182760092867468	0.6651590650651432	53	FALSE
Module2	SCL_Area	STI(module)-STI(trait)	2022	-0.10133113275828934	0.38376035182904855	0.5437865941161361	76	FALSE
Module2	SCL_Area	STI(module)-LR(trait)	2021	-0.1976272297034476	0.156052379216684	0.818305647373828	53	FALSE
Module2	SCL_Area	STI(module)-LR(trait)	2022	0.04686782175920112	0.6876592348403676	0.8818962250432852	76	FALSE
Module2	SCL_Area	LR(module)-STI(trait)	2021	0.01210309016622164	0.931455384811146	0.984942508987083	53	FALSE
Module2	SCL_Area	LR(module)-STI(trait)	2022	-0.11453824826963242	0.32451617183177484	0.9401712996212566	76	FALSE
Module2	SCL_Area	LR(module)-LR(trait)	2021	-0.1479804786088423	0.2903013373994965	0.991723489728868	53	FALSE
Module2	SCL_Area	LR(module)-LR(trait)	2022	-0.19362036567252391	0.09376407231981192	0.3259188731732973	76	FALSE
Module2	SR_Ratio	STI(module)-STI(trait)	2021	0.1480491917231683	0.34340891713678234	0.6651590650651432	43	FALSE
Module2	SR_Ratio	STI(module)-STI(trait)	2022	0.07831571874375627	0.4605806031911889	0.5526967238294266	91	FALSE
Module2	SR_Ratio	STI(module)-LR(trait)	2021	0.06891522741322695	0.6605791553383271	0.8840722977193404	43	FALSE
Module2	SR_Ratio	STI(module)-LR(trait)	2022	-0.16979039466494034	0.10761352951848768	0.33235979250161873	91	FALSE
Module2	SR_Ratio	LR(module)-STI(trait)	2021	-0.2449803653323608	0.11334388779099326	0.8779608973055145	43	FALSE
Module2	SR_Ratio	LR(module)-STI(trait)	2022	-0.05505418625684686	0.6042372764905493	0.97041536382775	91	FALSE
Module2	SR_Ratio	LR(module)-LR(trait)	2021	-0.1172899687344124	0.45382760736213057	0.991723489728868	43	FALSE
Module2	SR_Ratio	LR(module)-LR(trait)	2022	0.0508706979694668	0.6320258545701645	0.8126046701616401	91	FALSE
Module2	SCL_Ratio	STI(module)-STI(trait)	2021	-0.09231152461988988	0.5109115007247389	0.6651590650651432	53	FALSE
Module2	SCL_Ratio	STI(module)-STI(trait)	2022	-0.2701046528284534	0.01909719173731956	0.24826575312330823	75	FALSE
Module2	SCL_Ratio	STI(module)-LR(trait)	2021	-0.18622087971490336	0.18184569941640624	0.818305647373828	53	FALSE
Module2	SCL_Ratio	STI(module)-LR(trait)	2022	-0.23207701262096275	0.04512006639530058	0.20304029877885263	75	FALSE
Module2	SCL_Ratio	LR(module)-STI(trait)	2021	-0.00265571358538105	0.984942508987083	0.984942508987083	53	FALSE
Module2	SCL_Ratio	LR(module)-STI(trait)	2022	-0.12195013205362182	0.2972833373848588	0.9401712996212566	75	FALSE
Module2	SCL_Ratio	LR(module)-LR(trait)	2021	-0.2794492452115312	0.0427157220934067	0.7688829976813205	53	FALSE
Module2	SCL_Ratio	LR(module)-LR(trait)	2022	0.15830421946616458	0.17494038240581683	0.3936158604130879	75	FALSE
