## Supplemental Table 8 for "Leaf ionomic stability shapes drought adaptation in pearl millet"

### Sheet: Table_S8
Table S8. Significant relationships between ionic or module stress tolerance (STI) and plasticity (LR) indices and agromorphological STI/LR indices, pooling both years.
Significant results (Benjamini-Hochberg FDR-adjusted p < 0.05) of the pooled linear model (Approach 2, year as fixed covariate, cluster-robust standard errors) between individual ion or composite module STI/LR indices and agromorphological STI/LR indices, across all four possible combinations of these indices, at both the individual-ion (1428 tested combinations) and module (168 tested combinatio…
Level	Predictor	Trait	Combination	estimate	p_value	p_fdr	n
Ion	Ca	DTF	LR(ion)-LR(trait)	0.0574	0.00292415693803971	0.04971066794667515	207
Ion	Cd	HSDF	LR(ion)-LR(trait)	-0.0921	0.00212873834791703	0.02998858145061969	197
Ion	Cd	HSTS	LR(ion)-LR(trait)	-0.0908	3.518737670596363e-4	0.01196370808002763	198
Ion	K	HSDF	LR(ion)-LR(trait)	-0.1025	0.00264605130446644	0.02998858145061969	210
Ion	Mn	SDW_Maturity	LR(ion)-LR(trait)	0.2895	2.4301360996685457e-4	0.03304985095549222	205
Ion	Sr	DTF	LR(ion)-LR(trait)	0.0563	0.00121243528135111	0.04122279956593774	208
Ion	Ca	DTF	LR(ion)-STI(trait)	0.2871	2.7808964917616684e-10	2.363762017997418e-9	207
Ion	Ca	DTM	LR(ion)-STI(trait)	0.191	1.0507435675653909e-10	1.7661940184606787e-9	179
Ion	Ca	HI	LR(ion)-STI(trait)	-0.5877	9.561648175623584e-8	6.501920759424037e-6	205
Ion	Ca	HSDF	LR(ion)-STI(trait)	0.2187	7.006696744144568e-5	0.00223082211310254	205
Ion	Ca	HSTS	LR(ion)-STI(trait)	0.2024	2.4731039035942565e-4	0.00280285109074015	206
Ion	Ca	SDW	LR(ion)-STI(trait)	-0.2149	6.059007989171691e-8	6.501920759424037e-6	204
Ion	Ca	Spike_number	LR(ion)-STI(trait)	-0.3126	4.471414447667662e-6	1.2162247297656042e-4	206
Ion	Co	DTF	LR(ion)-STI(trait)	-0.106	0.01311851945352857	0.03430997395538242	200
Ion	K	DTF	LR(ion)-STI(trait)	-0.2063	4.701554490803684e-5	3.197057053746505e-4	212
Ion	K	DTM	LR(ion)-STI(trait)	-0.0903	0.00104414304783798	0.00443760795331143	183
Ion	K	PMG	LR(ion)-STI(trait)	0.1654	0.00327854576208847	0.04053474760400293	197
Ion	Mg	DTM	LR(ion)-STI(trait)	0.0804	0.00371442607018421	0.01262904863862631	182
Ion	Mg	HI	LR(ion)-STI(trait)	-0.5088	8.375065095240999e-4	0.01265565392169751	207
Ion	Mg	SDW	LR(ion)-STI(trait)	-0.1795	6.147586570521086e-5	0.00139345295598477	206
Ion	Mn	DTF	LR(ion)-STI(trait)	0.0945	0.01267086954162172	0.03430997395538242	205
Ion	Mn	DTM	LR(ion)-STI(trait)	0.0741	0.00230181211433116	0.00869573465413994	178
Ion	Mn	HI	LR(ion)-STI(trait)	-0.4399	0.00211222029948171	0.02872619607295138	203
Ion	Mo	DTF	LR(ion)-STI(trait)	0.0879	0.00898819683982614	0.027781699323099	200
Ion	Rb	DTF	LR(ion)-STI(trait)	-0.1732	9.812843120574744e-5	5.560611101659023e-4	209
Ion	Rb	DTM	LR(ion)-STI(trait)	-0.0953	1.7796096069025324e-4	8.643818090669443e-4	180
Ion	Sr	DTF	LR(ion)-STI(trait)	0.2396	1.5584064868770694e-10	1.7661940184606787e-9	208
Ion	Sr	DTM	LR(ion)-STI(trait)	0.1689	1.6837397730508115e-11	5.724715228372759e-10	180
Ion	Sr	HI	LR(ion)-STI(trait)	-0.5361	4.54948418505112e-4	0.0077341231145869	206
Ion	Sr	HSDF	LR(ion)-STI(trait)	0.1994	1.3122483018250265e-4	0.00223082211310254	206
Ion	Sr	HSTS	LR(ion)-STI(trait)	0.1873	5.500188124435455e-4	0.00467515990577013	207
Ion	Sr	SDW	LR(ion)-STI(trait)	-0.1896	1.48069198922711e-7	6.712470351162899e-6	205
Ion	Sr	Spike_number	LR(ion)-STI(trait)	-0.2809	3.2977818798814426e-7	1.1212458391596904e-5	207
Ion	Sr	Tiller_number	LR(ion)-STI(trait)	-0.2042	3.8437676913539466e-4	0.00746789151463052	207
Ion	Cu	HSDF	STI(ion)-LR(trait)	-0.1327	1.3800843203793498e-4	0.00234614334464489	208
Ion	Cu	HSTS	STI(ion)-LR(trait)	-0.1292	2.8848356138931895e-5	9.808441087236844e-4	209
Ion	Cu	SDW_Maturity	STI(ion)-LR(trait)	-0.2877	2.808133086065331e-4	0.01273020332349616	210
Ion	Cu	Spike_number	STI(ion)-LR(trait)	-0.2093	1.1255405837558156e-4	0.00765367596953954	209
Ion	Cu	Tiller_number	STI(ion)-LR(trait)	-0.2843	0.00114537253455295	0.02402507155949513	209
Ion	Fe	HSDF	STI(ion)-LR(trait)	-0.1109	6.466878085239553e-4	0.00549684637245362	202
Ion	Fe	HSTS	STI(ion)-LR(trait)	-0.0947	0.00100319856676021	0.00682175025396945	203
Ion	Fe	SDW_Maturity	STI(ion)-LR(trait)	-0.238	0.0017741126490132	0.03015991503322448	204
Ion	Fe	Tiller_number	STI(ion)-LR(trait)	-0.2511	0.00123658456556224	0.02402507155949513	203
Ion	K	DTF	STI(ion)-LR(trait)	0.128	2.622608655991043e-6	8.916869430369547e-5	212
Ion	K	HSDF	STI(ion)-LR(trait)	0.1323	0.00274425416541974	0.01166308020303392	210
Ion	K	HSTS	STI(ion)-LR(trait)	0.1145	0.00183794917662925	0.00892718171505636	211
Ion	Mo	HSDF	STI(ion)-LR(trait)	-0.0513	0.00448959296459597	0.01696068453291811	198
Ion	Mo	HSTS	STI(ion)-LR(trait)	-0.0463	0.00780719218959338	0.02654445344461749	199
Ion	P	HSDF	STI(ion)-LR(trait)	-0.1421	3.685194231632893e-4	0.00417655346251727	207
Ion	P	HSTS	STI(ion)-LR(trait)	-0.1081	0.00155619408648648	0.00881843315675672	208
Ion	P	SDW_Maturity	STI(ion)-LR(trait)	-0.36	8.012683765476382e-4	0.02402507155949513	209
Ion	P	Spike_number	STI(ion)-LR(trait)	-0.346	4.320780554128492e-6	5.876261553614749e-4	208
Ion	Rb	DTF	STI(ion)-LR(trait)	0.0748	0.0017930378711899	0.03048164381022846	209
Ion	S	Spike_number	STI(ion)-LR(trait)	-0.279	0.00111135924411246	0.02402507155949513	207
Ion	Ca	DTF	STI(ion)-STI(trait)	-0.1151	0.00363816700302566	0.0049479071241149	207
Ion	Ca	DTM	STI(ion)-STI(trait)	-0.0858	1.5413651141162713e-5	4.031262606150248e-5	179
Ion	Ca	HSDF	STI(ion)-STI(trait)	-0.1595	6.976541291526016e-5	1.1860120195594228e-4	205
Ion	Ca	HSTS	STI(ion)-STI(trait)	-0.167	3.608742846745312e-5	6.816514266074479e-5	206
Ion	Ca	SDW_Maturity	STI(ion)-STI(trait)	-0.1818	0.01771691800364072	0.04546228016028562	207
Ion	Ca	Spike_number	STI(ion)-STI(trait)	0.2075	3.979135895444421e-5	3.8654462984317225e-4	206
Ion	Cd	DTM	STI(ion)-STI(trait)	-0.0284	0.03137058391364614	0.03809285189514174	171
Ion	Cu	DTF	STI(ion)-STI(trait)	-0.3233	1.5214685517729736e-11	8.621655126713518e-11	210
Ion	Cu	DTM	STI(ion)-STI(trait)	-0.1984	8.999572969493245e-14	7.649637024069258e-13	181
Ion	Cu	GW	STI(ion)-STI(trait)	-0.247	7.880911690997147e-4	0.00392767073616901	208
Ion	Cu	HI	STI(ion)-STI(trait)	0.5883	0.00260237451303118	0.00931376141505899	208
Ion	Cu	HSDF	STI(ion)-STI(trait)	-0.3643	3.0903384545119905e-15	1.0507150745340766e-13	208
Ion	Cu	HSTS	STI(ion)-STI(trait)	-0.3874	1.6506061590017217e-14	1.8706869802019514e-13	209
Ion	Cu	SDW_Maturity	STI(ion)-STI(trait)	-0.4802	8.242303446209626e-11	1.1209532686845093e-8	210
Ion	Cu	Spike_Weight	STI(ion)-STI(trait)	-0.2426	1.7112055697710425e-4	0.0012248629341519	209
Ion	Cu	Spike_number	STI(ion)-STI(trait)	0.2497	2.5645069566665506e-4	0.00174386473053325	209
Ion	Fe	DTF	STI(ion)-STI(trait)	-0.2766	1.0123359896623014e-12	6.883884729703649e-12	204
Ion	Fe	DTM	STI(ion)-STI(trait)	-0.1847	8.094724628882842e-19	2.7522063738201667e-17	178
Ion	Fe	GW	STI(ion)-STI(trait)	-0.1428	0.01151231038055571	0.03195253493378728	202
Ion	Fe	HI	STI(ion)-STI(trait)	0.6866	9.544724280329528e-4	0.00432694167374938	202
Ion	Fe	HSDF	STI(ion)-STI(trait)	-0.2905	2.4281558694076365e-13	2.0639324889964908e-12	202
Ion	Fe	HSTS	STI(ion)-STI(trait)	-0.3063	1.1490302476425417e-14	1.8706869802019514e-13	203
Ion	Fe	SDW	STI(ion)-STI(trait)	0.1212	0.00862133985185882	0.02442712958026666	201
Ion	Fe	SDW_Maturity	STI(ion)-STI(trait)	-0.4095	2.7251456900938836e-10	1.853099069263841e-8	204
Ion	Fe	Spike_Weight	STI(ion)-STI(trait)	-0.1642	0.00175909868505697	0.00703639474022791	203
Ion	Fe	Spike_number	STI(ion)-STI(trait)	0.2601	9.32195815221958e-5	8.451908724679087e-4	203
Ion	K	DTF	STI(ion)-STI(trait)	0.4872	5.571898650837647e-16	6.314818470949334e-15	212
Ion	K	DTM	STI(ion)-STI(trait)	0.3153	5.114073626375686e-17	8.693925164838667e-16	183
Ion	K	HI	STI(ion)-STI(trait)	-0.922	5.391043705740353e-4	0.00293272777592275	210
Ion	K	HSDF	STI(ion)-STI(trait)	0.356	1.7867083534597366e-6	6.749787113070116e-6	210
Ion	K	HSTS	STI(ion)-STI(trait)	0.3618	9.971738877217163e-7	4.2379890228172954e-6	211
Ion	K	SDW	STI(ion)-STI(trait)	-0.2571	3.073718849707573e-7	6.967096059337166e-6	209
Ion	K	SDW_Maturity	STI(ion)-STI(trait)	0.5237	6.947713852557868e-6	1.0498767599420778e-4	212
Ion	K	Spike_number	STI(ion)-STI(trait)	-0.2794	3.851360834645777e-4	0.00227732640657315	211
Ion	K	Tiller_number	STI(ion)-STI(trait)	-0.2902	1.459509989741153e-4	0.00110274088113776	211
Ion	Li	DTF	STI(ion)-STI(trait)	-0.1279	0.00193113963359876	0.00273578114759824	203
Ion	Li	DTM	STI(ion)-STI(trait)	-0.1056	5.252117095372068e-6	1.4880998436887526e-5	175
Ion	Li	SDW	STI(ion)-STI(trait)	0.1215	0.00613077935682415	0.01858992224464954	200
Ion	Li	Spike_number	STI(ion)-STI(trait)	0.2204	2.3342509252353423e-5	2.441985583323128e-4	202
Ion	Mg	DTF	STI(ion)-STI(trait)	0.1797	8.062729583645229e-9	2.7413280584393777e-8	209
Ion	Mg	DTM	STI(ion)-STI(trait)	0.0945	5.5983521185227e-8	1.7303997457251984e-7	182
Ion	Mg	HI	STI(ion)-STI(trait)	-0.3284	8.138782263091934e-4	0.00392767073616901	207
Ion	Mg	HSDF	STI(ion)-STI(trait)	0.1673	5.59873201364423e-6	1.730517167853671e-5	207
Ion	Mg	HSTS	STI(ion)-STI(trait)	0.1602	9.228599849303386e-6	2.552307198291076e-5	208
Ion	Mg	PMG	STI(ion)-STI(trait)	-0.0975	0.01753652944673562	0.04546228016028562	194
Ion	Mg	SDW_Maturity	STI(ion)-STI(trait)	0.2682	1.828073163473375e-7	4.972359004647579e-6	209
Ion	Mn	DTF	STI(ion)-STI(trait)	-0.1039	4.32895568786778e-4	6.690204244886569e-4	205
Ion	Mn	DTM	STI(ion)-STI(trait)	-0.0747	2.127816290789812e-5	5.167553849060972e-5	178
Ion	Mn	HI	STI(ion)-STI(trait)	0.2525	5.701083355605067e-4	0.00298210513985495	203
Ion	Mn	SDW	STI(ion)-STI(trait)	0.1338	1.2241267915665703e-5	1.6648124365305355e-4	202
Ion	Mn	Spike_number	STI(ion)-STI(trait)	0.1823	2.275876462946761e-6	4.4217028422965635e-5	204
Ion	Mn	Tiller_number	STI(ion)-STI(trait)	0.1529	3.761064465496534e-4	0.00227732640657315	204
Ion	Mo	DTF	STI(ion)-STI(trait)	-0.1546	5.965462953944063e-10	2.5353217554262275e-9	200
Ion	Mo	DTM	STI(ion)-STI(trait)	-0.099	2.6298403701920396e-10	1.277351036950419e-9	172
Ion	Mo	HI	STI(ion)-STI(trait)	0.275	4.965920038750452e-6	8.442064065875769e-5	198
Ion	Mo	HSDF	STI(ion)-STI(trait)	-0.1311	1.1674787831845763e-7	7.938855725655118e-7	198
Ion	Mo	HSTS	STI(ion)-STI(trait)	-0.1329	1.7794353940573385e-7	1.0083467232991584e-6	199
Ion	Mo	SDW	STI(ion)-STI(trait)	0.0664	0.00201272012691297	0.00774180870030001	197
Ion	Mo	SDW_Maturity	STI(ion)-STI(trait)	-0.2157	1.6890489578492574e-7	4.972359004647579e-6	200
Ion	Mo	Spike_number	STI(ion)-STI(trait)	0.0927	0.0040104335489105	0.01330290152809337	199
Ion	Na	DTF	STI(ion)-STI(trait)	0.4713	2.5524702876244076e-5	5.4239993612018665e-5	198
Ion	Na	DTM	STI(ion)-STI(trait)	0.3126	3.393620170288132e-5	6.787240340576264e-5	173
Ion	Na	HI	STI(ion)-STI(trait)	-0.9712	0.0037264768367927	0.01299489358471302	197
Ion	Na	HSDF	STI(ion)-STI(trait)	0.2981	0.00693457120464692	0.01025110525904328	197
Ion	Na	HSTS	STI(ion)-STI(trait)	0.2744	0.00997708133282672	0.01413419855483786	198
Ion	Na	SDW_Maturity	STI(ion)-STI(trait)	0.4776	0.01752410489944683	0.04546228016028562	198
Ion	Na	Spike_number	STI(ion)-STI(trait)	-0.3048	0.00615107721330315	0.01858992224464954	198
Ion	Ni	DTF	STI(ion)-STI(trait)	-0.1839	2.6901774245508225e-4	4.3555253540346654e-4	171
Ion	Ni	DTM	STI(ion)-STI(trait)	-0.0787	0.00984476068370968	0.01239710604615294	150
Ion	Ni	HI	STI(ion)-STI(trait)	0.3645	0.00449719958148234	0.01456236054956187	169
Ion	Ni	HSDF	STI(ion)-STI(trait)	-0.1651	0.00157574011854933	0.00255119828717511	169
Ion	Ni	HSTS	STI(ion)-STI(trait)	-0.1513	0.00312259311497278	0.00482582572313976	170
Ion	Ni	SDW	STI(ion)-STI(trait)	0.1269	0.00135574436648919	0.00576191355757907	168
Ion	Ni	Spike_number	STI(ion)-STI(trait)	0.1503	0.01514159274481235	0.04118513226588961	170
Ion	P	DTF	STI(ion)-STI(trait)	-0.2938	2.5089972707969743e-5	5.4239993612018665e-5	209
Ion	P	DTM	STI(ion)-STI(trait)	-0.2164	1.421353079347323e-9	5.369556077534331e-9	181
Ion	P	GW	STI(ion)-STI(trait)	-0.3666	1.219197517555952e-4	9.753580140447616e-4	207
Ion	P	HI	STI(ion)-STI(trait)	0.5992	0.00160248470244207	0.00660417937976128	207
Ion	P	HSDF	STI(ion)-STI(trait)	-0.3348	2.7970340679149655e-6	9.509915830910884e-6	207
Ion	P	HSTS	STI(ion)-STI(trait)	-0.359	6.831268502918473e-7	3.3180447014175437e-6	208
Ion	P	SDW_Maturity	STI(ion)-STI(trait)	-0.6112	1.068438210479776e-7	4.843586554174985e-6	209
Ion	P	Spike_Weight	STI(ion)-STI(trait)	-0.3759	1.4532159235968142e-5	1.7967033237196976e-4	208
Ion	Rb	DTF	STI(ion)-STI(trait)	0.231	1.269552555582866e-4	2.27183088893776e-4	209
Ion	Rb	DTM	STI(ion)-STI(trait)	0.1437	1.4588608205544983e-4	2.4800633949426473e-4	180
Ion	Rb	GW	STI(ion)-STI(trait)	0.3202	0.0011240702785176	0.00493140509285143	207
Ion	Rb	HSDF	STI(ion)-STI(trait)	0.3273	2.5099526235097173e-5	5.333649324958149e-5	207
Ion	Rb	HSTS	STI(ion)-STI(trait)	0.3257	1.0290093302358549e-5	2.552307198291076e-5	208
Ion	Rb	SDW_Maturity	STI(ion)-STI(trait)	0.563	1.758639289095369e-5	1.9931245276414184e-4	209
Ion	Rb	Spike_Weight	STI(ion)-STI(trait)	0.2392	0.00850975076190697	0.02442712958026666	208
Ion	Rb	Spike_number	STI(ion)-STI(trait)	-0.2158	0.00705631481723536	0.02086214815530455	208
Ion	S	DTF	STI(ion)-STI(trait)	-0.2518	0.0038851607499739	0.00508059482688895	208
Ion	S	DTM	STI(ion)-STI(trait)	-0.1899	9.333493498611837e-5	1.7629932164044576e-4	183
Ion	S	GW	STI(ion)-STI(trait)	-0.3671	0.00216616998497587	0.00796213832315454	206
Ion	S	HSDF	STI(ion)-STI(trait)	-0.3433	4.598772673738324e-5	8.229382679321212e-5	206
Ion	S	HSTS	STI(ion)-STI(trait)	-0.3582	3.154217598225315e-5	6.30843519645063e-5	207
Ion	S	SDW_Maturity	STI(ion)-STI(trait)	-0.4842	1.0915582409019704e-4	9.278245047666748e-4	208
Ion	S	Spike_Weight	STI(ion)-STI(trait)	-0.3652	4.32193673686909e-4	0.00244909748422581	207
Ion	S	Spike_number	STI(ion)-STI(trait)	0.2289	0.01855705066570641	0.04673627575066799	207
Ion	Sr	DTM	STI(ion)-STI(trait)	-0.0723	0.00102922371616074	0.00152146114562893	180
Ion	Sr	GW	STI(ion)-STI(trait)	-0.1858	0.00387314856658972	0.01316870512640504	206
Ion	Sr	HSDF	STI(ion)-STI(trait)	-0.1884	1.0509500228257371e-5	2.552307198291076e-5	206
Ion	Sr	HSTS	STI(ion)-STI(trait)	-0.1944	1.870490338261493e-5	4.2397781000593835e-5	207
Ion	Sr	SDW_Maturity	STI(ion)-STI(trait)	-0.2404	8.375180246242758e-4	0.00392767073616901	208
Ion	Sr	Spike_Weight	STI(ion)-STI(trait)	-0.1939	3.5893537924344937e-4	0.00227732640657315	207
Ion	Sr	Spike_number	STI(ion)-STI(trait)	0.1676	0.00204930230302059	0.00774180870030001	207
Ion	Zn	Spike_Weight	STI(ion)-STI(trait)	-0.2737	0.00461683040069169	0.01460206824404813	195
Module	Module2	HSDF	LR(module)-LR(trait)	-0.0709	0.01126405595771276	0.04505622383085106	212
Module	Module1	DTF	LR(module)-STI(trait)	0.1351	2.6945341111809704e-4	0.0010280712628619	214
Module	Module1	DTM	LR(module)-STI(trait)	0.0858	5.14035631430952e-4	0.0010280712628619	185
Module	Module1	Spike_number	LR(module)-STI(trait)	-0.182	7.315093386266576e-5	0.00117041494180265	213
Module	Module2	DTF	LR(module)-STI(trait)	-0.0928	0.00931511954527188	0.01242015939369584	214
Module	Module1	HSDF	STI(module)-LR(trait)	-0.069	0.00152319197495555	0.00304638394991111	212
Module	Module1	HSTS	STI(module)-LR(trait)	-0.0671	3.6623271815768526e-4	0.00146493087263074	213
Module	Module1	SDW_Maturity	STI(module)-LR(trait)	-0.162	0.00149036974524485	0.01154769968783495	214
Module	Module1	Spike_number	STI(module)-LR(trait)	-0.1088	4.714289731745415e-4	0.00754286357079266	213
Module	Module1	Tiller_number	STI(module)-LR(trait)	-0.1602	0.00216519369146905	0.01154769968783495	213
Module	Module2	DTF	STI(module)-LR(trait)	0.0537	3.071423476197868e-5	1.2285693904791472e-4	214
Module	Module2	HSDF	STI(module)-LR(trait)	0.0578	0.01018198700955688	0.01018198700955688	212
Module	Module2	HSTS	STI(module)-LR(trait)	0.0514	0.0057122996362355	0.00761639951498067	213
Module	Module1	DTF	STI(module)-STI(trait)	-0.1753	8.148461347154985e-14	8.148461347154985e-14	214
Module	Module1	DTM	STI(module)-STI(trait)	-0.1143	4.76227107832501e-17	1.904908431330004e-16	185
Module	Module1	GW	STI(module)-STI(trait)	-0.1177	0.00748558803210442	0.01330771205707453	212
Module	Module1	HI	STI(module)-STI(trait)	0.3011	1.460681837247209e-4	5.842727348988835e-4	212
Module	Module1	HSDF	STI(module)-STI(trait)	-0.1891	3.706611775572423e-12	7.413223551144845e-12	212
Module	Module1	HSTS	STI(module)-STI(trait)	-0.201	2.2530118236490082e-12	7.413223551144845e-12	213
Module	Module1	SDW	STI(module)-STI(trait)	0.0707	0.01057222496340462	0.0169155599414474	211
Module	Module1	SDW_Maturity	STI(module)-STI(trait)	-0.2386	2.654702892703096e-8	2.123762314162477e-7	214
Module	Module1	Spike_Weight	STI(module)-STI(trait)	-0.121	0.00100708626121001	0.00230191145419432	213
Module	Module1	Spike_number	STI(module)-STI(trait)	0.1632	1.4582192089491966e-5	7.777169114395714e-5	213
Module	Module2	DTF	STI(module)-STI(trait)	0.2696	1.9094045206859223e-16	3.818809041371845e-16	214
Module	Module2	DTM	STI(module)-STI(trait)	0.1692	5.366277428521046e-15	7.155036571361394e-15	185
Module	Module2	HI	STI(module)-STI(trait)	-0.4614	3.890052086538272e-4	0.00103734722307687	212
Module	Module2	HSDF	STI(module)-STI(trait)	0.2359	6.059982918098203e-10	6.059982918098203e-10	212
Module	Module2	HSTS	STI(module)-STI(trait)	0.2323	1.0329725997726978e-10	1.3772967996969303e-10	213
Module	Module2	SDW	STI(module)-STI(trait)	-0.0785	0.00399722806782501	0.00799445613565003	211
Module	Module2	SDW_Maturity	STI(module)-STI(trait)	0.3873	1.5281919865883564e-11	2.44510717854137e-10	214
Module	Module2	Spike_number	STI(module)-STI(trait)	-0.1397	2.0560039590368037e-4	6.579212668917771e-4	213
