## Supplemental Table 9 for "Leaf ionomic stability shapes drought adaptation in pearl millet"

### Sheet: Table_S9
Table S9. Relationships between the well-watered, water-stressed and stress-induced displacement scores of the ionomic stress-response axis (PC2) and agromorphological STI/LR indices, pooling both years.
Full results of the pooled linear model (Approach 2, year as fixed covariate, cluster-robust standard errors) between PC2_WW, PC2_WS and ΔPC2 and agromorphological STI/LR indices, for all 126 tested combinations (3 PC2-derived scores × 21 traits × 2 indices). Significance reflects Benjamini-Hochberg FDR-adjusted p < 0.05, corrected within each score, index and trait category.
Predictor	Trait	Index	Trait_category	estimate	p_value	p_fdr	n	is_sig
Delta_PC2	DTF	LR	Phenology	0.0102	0.2875938483435502	0.2875938483435502	214	FALSE
Delta_PC2	DTM	LR	Phenology	0.0088	0.1675312923901131	0.2875938483435502	185	FALSE
Delta_PC2	GW	LR	Yield	-0.0006	0.9885726742205244	0.9885726742205244	212	FALSE
Delta_PC2	HI	LR	Yield	0.0447	0.2810975352915235	0.984283012314064	212	FALSE
Delta_PC2	HSDF	LR	Plant height	0.0097	0.5076156909353171	0.5076156909353171	212	FALSE
Delta_PC2	HSTS	LR	Plant height	0.0155	0.2298014115763884	0.4596028231527768	213	FALSE
Delta_PC2	Meansize_MX	LR	Root anatomy	0.0002	0.990403046818074	0.990403046818074	177	FALSE
Delta_PC2	Mx_Number	LR	Root anatomy	-0.0193	0.23842192683299188	0.5364493353742317	189	FALSE
Delta_PC2	PMG	LR	Yield	0.0027	0.8612476357748061	0.984283012314064	199	FALSE
Delta_PC2	RootArea	LR	Root anatomy	0.0021	0.9291084945951056	0.990403046818074	199	FALSE
Delta_PC2	SCL_Area	LR	Root anatomy	0.0688	0.0627469215820059	0.2838728225796885	129	FALSE
Delta_PC2	SCL_Ratio	LR	Root anatomy	0.0494	0.0946242741932295	0.2838728225796885	128	FALSE
Delta_PC2	SDW	LR	Yield	0.0088	0.8230897813585174	0.984283012314064	211	FALSE
Delta_PC2	SDW_Maturity	LR	Yield	-0.0183	0.5993124925186206	0.984283012314064	214	FALSE
Delta_PC2	SR_Ratio	LR	Root anatomy	0.0015	0.9679714057762712	0.990403046818074	134	FALSE
Delta_PC2	Spike_Weight	LR	Yield	-0.0124	0.7290330682048407	0.984283012314064	213	FALSE
Delta_PC2	Spike_number	LR	Yield	-0.0103	0.6835118631553857	0.984283012314064	213	FALSE
Delta_PC2	SteleArea	LR	Root anatomy	0.0144	0.6824384824238403	0.990403046818074	137	FALSE
Delta_PC2	SumCond	LR	Root anatomy	-0.0926	0.08472534578218904	0.2838728225796885	181	FALSE
Delta_PC2	Tiller_number	LR	Yield	0.0129	0.6915512547707363	0.984283012314064	213	FALSE
Delta_PC2	Totalsize_MX	LR	Root anatomy	-0.0151	0.5913317801860685	0.990403046818074	186	FALSE
Delta_PC2	DTF	STI	Phenology	0.022	0.24313377817603565	0.28288322411472777	214	FALSE
Delta_PC2	DTM	STI	Phenology	0.0127	0.28288322411472777	0.28288322411472777	185	FALSE
Delta_PC2	GW	STI	Yield	-0.0089	0.783849674246477	0.863297081755002	212	FALSE
Delta_PC2	HI	STI	Yield	-0.0173	0.8532870884538061	0.863297081755002	212	FALSE
Delta_PC2	HSDF	STI	Plant height	0.0529	0.02434219261336673	0.0404407924731899	212	TRUE
Delta_PC2	HSTS	STI	Plant height	0.0485	0.0404407924731899	0.0404407924731899	213	TRUE
Delta_PC2	Meansize_MX	STI	Root anatomy	0.0042	0.8814113436212685	0.8814113436212685	177	FALSE
Delta_PC2	Mx_Number	STI	Root anatomy	0.0295	0.1076357540808167	0.3229072622424501	189	FALSE
Delta_PC2	PMG	STI	Yield	0.0321	0.09888009946901402	0.3955203978760561	199	FALSE
Delta_PC2	RootArea	STI	Root anatomy	0.0321	0.14913027946627472	0.33554312879911813	199	FALSE
Delta_PC2	SCL_Area	STI	Root anatomy	0.0667	2.6987707878022944e-5	2.428893709022065e-4	129	TRUE
Delta_PC2	SCL_Ratio	STI	Root anatomy	0.0115	0.643277081825709	0.7236867170539226	128	FALSE
Delta_PC2	SDW	STI	Yield	0.0032	0.863297081755002	0.863297081755002	211	FALSE
Delta_PC2	SDW_Maturity	STI	Yield	0.0243	0.5207924110585213	0.863297081755002	214	FALSE
Delta_PC2	SR_Ratio	STI	Root anatomy	0.0277	0.25881420380273046	0.39516896332490664	134	FALSE
Delta_PC2	Spike_Weight	STI	Yield	-0.0109	0.6932822405117057	0.863297081755002	213	FALSE
Delta_PC2	Spike_number	STI	Yield	-0.049	0.05145664679223471	0.3955203978760561	213	FALSE
Delta_PC2	SteleArea	STI	Root anatomy	0.0509	0.08888347097118708	0.3229072622424501	137	FALSE
Delta_PC2	SumCond	STI	Root anatomy	0.0333	0.4956219268539588	0.6372281916693756	181	FALSE
Delta_PC2	Tiller_number	STI	Yield	-0.0435	0.19214998762564567	0.5123999670017217	213	FALSE
Delta_PC2	Totalsize_MX	STI	Root anatomy	0.0351	0.26344597554993776	0.39516896332490664	186	FALSE
PC2_ETM	DTF	LR	Phenology	-0.0038	0.7233992086356448	0.7233992086356448	214	FALSE
PC2_ETM	DTM	LR	Phenology	0.0091	0.2255822584458863	0.4511645168917726	185	FALSE
PC2_ETM	GW	LR	Yield	-0.0457	0.3689078953031071	0.49187719373747607	212	FALSE
PC2_ETM	HI	LR	Yield	0.0025	0.9607563875643272	0.9607563875643272	212	FALSE
PC2_ETM	HSDF	LR	Plant height	-0.0504	0.00435451822723421	0.00821535975187194	212	TRUE
PC2_ETM	HSTS	LR	Plant height	-0.0429	0.00821535975187194	0.00821535975187194	213	TRUE
PC2_ETM	Meansize_MX	LR	Root anatomy	-0.0174	0.3548546059220249	0.8979112895022348	177	FALSE
PC2_ETM	Mx_Number	LR	Root anatomy	0.0174	0.2979707396546674	0.8979112895022348	189	FALSE
PC2_ETM	PMG	LR	Yield	-0.0161	0.31484947772663957	0.49187719373747607	199	FALSE
PC2_ETM	RootArea	LR	Root anatomy	-0.0093	0.7094071123703714	0.8979112895022348	199	FALSE
PC2_ETM	SCL_Area	LR	Root anatomy	0.0055	0.8842352222086856	0.8979112895022348	129	FALSE
PC2_ETM	SCL_Ratio	LR	Root anatomy	0.0121	0.6756341007353723	0.8979112895022348	128	FALSE
PC2_ETM	SDW	LR	Yield	-0.0775	0.11118652257793887	0.26990104406377535	211	FALSE
PC2_ETM	SDW_Maturity	LR	Yield	-0.0658	0.13495052203188768	0.26990104406377535	214	FALSE
PC2_ETM	SR_Ratio	LR	Root anatomy	-0.0057	0.859705517545892	0.8979112895022348	134	FALSE
PC2_ETM	Spike_Weight	LR	Yield	0.0088	0.8499688251706068	0.9607563875643272	213	FALSE
PC2_ETM	Spike_number	LR	Yield	-0.0561	0.10711632124539729	0.26990104406377535	213	FALSE
PC2_ETM	SteleArea	LR	Root anatomy	-0.0207	0.5356447522017472	0.8979112895022348	137	FALSE
PC2_ETM	SumCond	LR	Root anatomy	-0.0207	0.6868445262261486	0.8979112895022348	181	FALSE
PC2_ETM	Tiller_number	LR	Yield	-0.123	0.00371895314085569	0.02975162512684556	213	TRUE
PC2_ETM	Totalsize_MX	LR	Root anatomy	-0.0034	0.8979112895022348	0.8979112895022348	186	FALSE
PC2_ETM	DTF	STI	Phenology	-0.054	0.01923161427633488	0.01923161427633488	214	TRUE
PC2_ETM	DTM	STI	Phenology	-0.0384	0.00250788653035624	0.00501577306071249	185	TRUE
PC2_ETM	GW	STI	Yield	-0.1405	4.0828600841011543e-4	0.00108876268909364	212	TRUE
PC2_ETM	HI	STI	Yield	0.079	0.4095236911445565	0.5460315881927419	212	FALSE
PC2_ETM	HSDF	STI	Plant height	-0.1233	6.68512307149512e-5	1.337024614299024e-4	212	TRUE
PC2_ETM	HSTS	STI	Plant height	-0.1243	2.6419953946269105e-4	2.6419953946269105e-4	213	TRUE
PC2_ETM	Meansize_MX	STI	Root anatomy	-0.0367	0.32135876038901434	0.3615286054376411	177	FALSE
PC2_ETM	Mx_Number	STI	Root anatomy	-0.0747	0.00709233607320399	0.03191551232941797	189	TRUE
PC2_ETM	PMG	STI	Yield	0.0005	0.9892595477670608	0.9892595477670608	199	FALSE
PC2_ETM	RootArea	STI	Root anatomy	-0.0742	0.01717021533734835	0.05151064601204505	199	FALSE
PC2_ETM	SCL_Area	STI	Root anatomy	-0.0484	0.06471972087541672	0.10543117221558548	129	FALSE
PC2_ETM	SCL_Ratio	STI	Root anatomy	0.0164	0.5959162991039963	0.5959162991039963	128	FALSE
PC2_ETM	SDW	STI	Yield	-0.0515	0.01243869244309745	0.02487738488619491	211	TRUE
PC2_ETM	SDW_Maturity	STI	Yield	-0.1945	1.5620250920463213e-5	1.249620073637057e-4	214	TRUE
PC2_ETM	SR_Ratio	STI	Root anatomy	-0.0495	0.07028744814372366	0.10543117221558548	134	FALSE
PC2_ETM	Spike_Weight	STI	Yield	-0.1509	1.0690695485835284e-4	4.2762781943341135e-4	213	TRUE
PC2_ETM	Spike_number	STI	Yield	0.0076	0.819708780948256	0.9368100353694354	213	FALSE
PC2_ETM	SteleArea	STI	Root anatomy	-0.1266	0.00573869966954638	0.03191551232941797	137	TRUE
PC2_ETM	SumCond	STI	Root anatomy	-0.1283	0.08819083551924788	0.11338821709617584	181	FALSE
PC2_ETM	Tiller_number	STI	Yield	-0.08	0.02920073697685417	0.04672117916296667	213	TRUE
PC2_ETM	Totalsize_MX	STI	Root anatomy	-0.0867	0.04866306408659159	0.10543117221558548	186	FALSE
PC2_STR	DTF	LR	Phenology	0.0076	0.3454651166853412	0.3454651166853412	214	FALSE
PC2_STR	DTM	LR	Phenology	0.0145	0.01273355743678635	0.02546711487357271	185	TRUE
PC2_STR	GW	LR	Yield	-0.0311	0.48133977098905345	0.6417863613187379	212	FALSE
PC2_STR	HI	LR	Yield	0.0458	0.29016676449607637	0.4861676996302946	212	FALSE
PC2_STR	HSDF	LR	Plant height	-0.024	0.07152647261721207	0.14305294523442413	212	FALSE
PC2_STR	HSTS	LR	Plant height	-0.0133	0.25428101092021416	0.25428101092021416	213	FALSE
PC2_STR	Meansize_MX	LR	Root anatomy	-0.0113	0.5346193340626173	0.912532023489254	177	FALSE
PC2_STR	Mx_Number	LR	Root anatomy	-0.0077	0.6083546823261694	0.912532023489254	189	FALSE
PC2_STR	PMG	LR	Yield	-0.0081	0.5752645239118523	0.6574451701849741	199	FALSE
PC2_STR	RootArea	LR	Root anatomy	-0.0043	0.8608861777951973	0.9454896044236524	199	FALSE
PC2_STR	SCL_Area	LR	Root anatomy	0.0669	0.02482359656362478	0.07447078969087434	129	FALSE
PC2_STR	SCL_Ratio	LR	Root anatomy	0.054	0.0048743587627538	0.04386922886478421	128	TRUE
PC2_STR	SDW	LR	Yield	-0.0436	0.3038548122689341	0.4861676996302946	211	FALSE
PC2_STR	SDW_Maturity	LR	Yield	-0.062	0.05855865727598419	0.16530844063742273	214	FALSE
PC2_STR	SR_Ratio	LR	Root anatomy	-0.0021	0.9454896044236524	0.9454896044236524	134	FALSE
PC2_STR	Spike_Weight	LR	Yield	-0.0064	0.8652131654031208	0.8652131654031208	213	FALSE
PC2_STR	Spike_number	LR	Yield	-0.0476	0.06199066523903352	0.16530844063742273	213	FALSE
PC2_STR	SteleArea	LR	Root anatomy	0.0028	0.9347725513103236	0.9454896044236524	137	FALSE
PC2_STR	SumCond	LR	Root anatomy	-0.1095	0.01880766266966148	0.07447078969087434	181	FALSE
PC2_STR	Tiller_number	LR	Yield	-0.0693	0.04188937995184086	0.16530844063742273	213	FALSE
PC2_STR	Totalsize_MX	LR	Root anatomy	-0.0183	0.5090212658202298	0.912532023489254	186	FALSE
PC2_STR	DTF	STI	Phenology	-0.0143	0.47301111181204	0.47301111181204	214	FALSE
PC2_STR	DTM	STI	Phenology	-0.013	0.2367626242788433	0.47301111181204	185	FALSE
PC2_STR	GW	STI	Yield	-0.1027	0.01147755736365462	0.02295511472730925	212	TRUE
PC2_STR	HI	STI	Yield	0.0357	0.4994041878814024	0.4994041878814024	212	FALSE
PC2_STR	HSDF	STI	Plant height	-0.0301	0.25999742295624517	0.25999742295624517	212	FALSE
PC2_STR	HSTS	STI	Plant height	-0.035	0.24337391753360144	0.25999742295624517	213	FALSE
PC2_STR	Meansize_MX	STI	Root anatomy	-0.0199	0.5183742550725597	0.5831710369566298	177	FALSE
PC2_STR	Mx_Number	STI	Root anatomy	-0.0203	0.2373611510572497	0.5572709208421356	189	FALSE
PC2_STR	PMG	STI	Yield	0.0315	0.1281887963998921	0.15599256566736158	199	FALSE
PC2_STR	RootArea	STI	Root anatomy	-0.0186	0.42956094468758055	0.5572709208421356	199	FALSE
PC2_STR	SCL_Area	STI	Root anatomy	0.0269	0.16699458428176778	0.5572709208421356	129	FALSE
PC2_STR	SCL_Ratio	STI	Root anatomy	0.0221	0.4318958112263467	0.5572709208421356	128	FALSE
PC2_STR	SDW	STI	Yield	-0.0316	0.1364934949589414	0.15599256566736158	211	FALSE
PC2_STR	SDW_Maturity	STI	Yield	-0.1059	0.01147722064555747	0.02295511472730925	214	TRUE
PC2_STR	SR_Ratio	STI	Root anatomy	-0.0033	0.901647664472738	0.901647664472738	134	FALSE
PC2_STR	Spike_Weight	STI	Yield	-0.1115	0.00158025422204898	0.00632101688819592	213	TRUE
PC2_STR	Spike_number	STI	Yield	-0.0433	0.10745076298815232	0.15599256566736158	213	FALSE
PC2_STR	SteleArea	STI	Root anatomy	-0.0217	0.4334329384327721	0.5572709208421356	137	FALSE
PC2_STR	SumCond	STI	Root anatomy	-0.0525	0.3518296518688294	0.5572709208421356	181	FALSE
PC2_STR	Tiller_number	STI	Yield	-0.0963	9.530867941525252e-4	0.00632101688819592	213	TRUE
PC2_STR	Totalsize_MX	STI	Root anatomy	-0.0244	0.42995405189307045	0.5572709208421356	186	FALSE
