## Supplemental Table 10 for "Leaf ionomic stability shapes drought adaptation in pearl millet"

### Sheet: Table S10
Table S10. Prediction of stress tolerance indices (STI) from well-watered foliar ion concentrations.
(A) Cross-validated accuracy of three predictors, defined as the correlation between observed STI and out-of-fold predictions (repeated genotype-grouped 5-fold cross-validation, 20 repetitions; mean r with 95% CI from a bootstrap of genotypes). PC2_WW is the well-watered score on the second axis of the combined PCA. The multi-ion model is a LASSO regression on the 17 elements (penalty chosen by t…
A. Cross-validated accuracy
Trait	Predictor	Mean r	95% CI lower	95% CI upper	Elements retained
Grain weight STI	PC2_WW	0.300487	0.18075	0.405827	-
Grain weight STI	Multi-ion LASSO	0.197127	0.135406	0.255318	Refit frequency (20 refits): S 1.00, Rb 1.00, P 1.00, Mg 0.80, Mn 0.45, Fe 0.45; no element in 29 of 100 training folds
Grain weight STI	Single ion (selected in training folds)	0.194666	0.124675	0.270537	S 44, Rb 31, P 15, Fe 10 (of 100 folds)
Shoot dry weight STI	PC2_WW	0.317444	0.20542	0.424227	-
Shoot dry weight STI	Multi-ion LASSO	0.421824	0.340148	0.498534	Refit frequency (20 refits): Mg 1.00, Fe 1.00, Mo 1.00, Rb 0.30; 1 to 6 elements per training fold
Shoot dry weight STI	Single ion (selected in training folds)	0.356293	0.269771	0.440736	Fe 79, Mo 19, K 1, Mg 1 (of 100 folds)
B. Differences in accuracy between predictors
Trait	Comparison (A - B)	Difference in r	95% CI lower	95% CI upper	p (bootstrap of genotypes)
Grain weight STI	PC2_WW - Multi-ion LASSO	0.10336	-0.00658775	0.205722	0.0642
Grain weight STI	PC2_WW - Single ion (training folds)	0.105821	-0.0249696	0.223881	0.1114
Grain weight STI	Multi-ion LASSO - Single ion (training folds)	0.00246043	-0.0456322	0.0508646	0.9928
Shoot dry weight STI	Multi-ion LASSO - PC2_WW	0.10438	0.0117314	0.204242	0.027
Shoot dry weight STI	Multi-ion LASSO - Single ion (training folds)	0.0655306	0.0255819	0.103735	0.0014
Shoot dry weight STI	Single ion (training folds) - PC2_WW	0.0388498	-0.0528647	0.140238	0.4408
C. Discrimination of observed-tolerant and observed-sensitive genotypes
Trait	Predictor used	Tolerant genotypes (n)	Sensitive genotypes (n)	AUC	AUC 95% CI lower	AUC 95% CI upper	Wilcoxon p
Grain weight STI	PC2_WW	42	42	0.654195	0.534014	0.765873	0.0146052
Shoot dry weight STI	Multi-ion LASSO	42	42	0.891723	0.816893	0.952381	1.74206e-11
