## Supplemental Table 11 for "Leaf ionomic stability shapes drought adaptation in pearl millet"

### Sheet: Table S11
Table S11. Predicted drought tolerance of the 127 genotypes scored for both traits.
Genotypes are grouped as predicted tolerant for both grain weight (GW) and shoot dry weight at maturity (bio) (n = 27), predicted tolerant for one trait only (n = 30), predicted sensitive for both traits (n = 22) and other (n = 48). Predicted class is the lower (sensitive), middle (intermediate) or upper (tolerant) tercile of the genotype score, with thresholds at the 33rd and 67th percentiles of…
Genotype	Group	Score GW	Rank GW	Predicted GW	STI GW	Observed GW	Years GW	Score bio	Rank bio	Predicted bio	STI bio	Observed bio	Years bio	Mean rank
IP_12364	Predicted tolerant, both traits	0.256057	3	tolerant	0.607486	tolerant	1	0.145453	4	tolerant	0.632616	tolerant	1	3.5
IP_5923	Predicted tolerant, both traits	0.177776	5	tolerant	0.681278	tolerant	2	0.141455	5	tolerant	0.719665	tolerant	2	5
IP_10539	Predicted tolerant, both traits	0.288499	2	tolerant	0.408026	tolerant	2	0.114669	10	tolerant	0.768929	tolerant	2	6
IP_18168	Predicted tolerant, both traits	0.169195	8	tolerant	0.223653	tolerant	2	0.141023	6	tolerant	0.889286	tolerant	2	7
IP_22420	Predicted tolerant, both traits	0.117724	15	tolerant	-0.32953	sensitive	1	0.203125	1	tolerant	-0.0943685	intermediate	1	8
IP_9692	Predicted tolerant, both traits	0.139279	13	tolerant	-0.0498518	intermediate	2	0.136849	7	tolerant	0.209174	tolerant	2	10
Souna3	Predicted tolerant, both traits	0.176345	7	tolerant	1.34579	tolerant	2	0.0959886	17	tolerant	1.06407	tolerant	2	12
IP_8166	Predicted tolerant, both traits	0.0827776	24	tolerant	-0.0192841	intermediate	1	0.17289	2	tolerant	0.258049	tolerant	1	13
IP_19334	Predicted tolerant, both traits	0.105861	17	tolerant	-0.334682	sensitive	2	0.0975	15	tolerant	1.11194	tolerant	2	16
IP_5272	Predicted tolerant, both traits	0.07913	29	tolerant	0.0844685	tolerant	1	0.1541	3	tolerant	-0.1022	intermediate	1	16
IP_13180	Predicted tolerant, both traits	0.176691	6	tolerant	0.510967	tolerant	2	0.0690184	29	tolerant	0.402442	tolerant	2	17.5
IP_22274	Predicted tolerant, both traits	0.0970767	18	tolerant	0.364339	tolerant	2	0.0949168	18	tolerant	0.280148	tolerant	2	18
IP_13459	Predicted tolerant, both traits	0.0813241	27	tolerant	-0.362635	sensitive	1	0.100622	13	tolerant	1.1105	tolerant	1	20
IP_10705	Predicted tolerant, both traits	0.166013	9	tolerant	0.0739632	tolerant	1	0.0537589	34	tolerant	0.305605	tolerant	1	21.5
IP_10953	Predicted tolerant, both traits	0.0723975	32	tolerant	0.157643	tolerant	2	0.111492	11	tolerant	-0.246238	intermediate	2	21.5
IP_6882	Predicted tolerant, both traits	0.0836239	23	tolerant	0.360534	tolerant	2	0.0802397	23	tolerant	0.33788	tolerant	2	23
IP_10701	Predicted tolerant, both traits	0.0816062	26	tolerant	-0.244395	sensitive	2	0.0828341	21	tolerant	0.5341	tolerant	2	23.5
IP_19361	Predicted tolerant, both traits	0.085375	22	tolerant	0.434097	tolerant	2	0.0756	25	tolerant	0.672628	tolerant	2	23.5
IP_5031	Predicted tolerant, both traits	0.0569475	38	tolerant	-0.287413	sensitive	2	0.116467	9	tolerant	0.978895	tolerant	2	23.5
IP_5816	Predicted tolerant, both traits	0.0674305	34	tolerant	0.147905	tolerant	2	0.0983367	14	tolerant	0.310349	tolerant	2	24
IP_7108	Predicted tolerant, both traits	0.0900841	20	tolerant	0.553609	tolerant	2	0.0660502	30	tolerant	0.195934	tolerant	2	25
IP_15320	Predicted tolerant, both traits	0.0798738	28	tolerant	0.263932	tolerant	2	0.0703141	28	tolerant	0.407521	tolerant	2	28
IP_17150	Predicted tolerant, both traits	0.0825522	25	tolerant	0.151475	tolerant	2	0.0452369	37	tolerant	0.305945	tolerant	2	31
IP_18500	Predicted tolerant, both traits	0.0552048	39	tolerant	-0.275708	sensitive	1	0.0606738	31	tolerant	0.328155	tolerant	1	35
IP_13154	Predicted tolerant, both traits	0.0703615	33	tolerant	0.734828	tolerant	2	0.0305288	41	tolerant	0.153048	tolerant	2	37
IP_7470	Predicted tolerant, both traits	0.0460394	42	tolerant	-0.40102	sensitive	1	0.0548471	33	tolerant	-0.0941309	intermediate	2	37.5
IP_11353	Predicted tolerant, both traits	0.0585039	37	tolerant	-0.59608	sensitive	1	0.0331178	40	tolerant	-0.638348	sensitive	1	38.5
IP_5900	Predicted tolerant, one trait	0.0414542	45	intermediate	0.330437	tolerant	2	0.107021	12	tolerant	0.660576	tolerant	2	28.5
IP_7536	Predicted tolerant, one trait	0.158699	10	tolerant	-0.206479	intermediate	2	0.0178339	50	intermediate	1.07211	tolerant	2	30
IP_5131	Predicted tolerant, one trait	0.240424	4	tolerant	0.475091	tolerant	2	0.00783499	58	intermediate	0.231711	tolerant	2	31
IP_11577	Predicted tolerant, one trait	0.144882	12	tolerant	-0.091572	intermediate	2	0.0170803	51	intermediate	-0.211911	intermediate	2	31.5
IP_18062	Predicted tolerant, one trait	0.306455	1	tolerant	-0.137594	intermediate	2	0.00218373	64	intermediate	-0.417406	sensitive	2	32.5
IP_17099	Predicted tolerant, one trait	0.0165435	53	intermediate	-0.437822	sensitive	1	0.0965459	16	tolerant	-0.125709	intermediate	1	34.5
IP_16096	Predicted tolerant, one trait	0.0927934	19	tolerant	0.0219046	intermediate	2	0.00935969	57	intermediate	0.0718646	intermediate	2	38
IP_15533	Predicted tolerant, one trait	0.0786545	30	tolerant	0.0276968	intermediate	1	0.0210485	47	intermediate	-0.548827	sensitive	1	38.5
IP_17554	Predicted tolerant, one trait	0.1465	11	tolerant	-0.277245	sensitive	1	-0.00585108	68	intermediate	0.166122	tolerant	1	39.5
IP_11346	Predicted tolerant, one trait	0.00894688	59	intermediate	-0.422312	sensitive	1	0.0803273	22	tolerant	0.888764	tolerant	1	40.5
IP_8786	Predicted tolerant, one trait	0.0396227	47	intermediate	-0.0489789	intermediate	2	0.053743	35	tolerant	0.140063	tolerant	2	41
IP_10811	Predicted tolerant, one trait	0.135575	14	tolerant	0.198209	tolerant	2	-0.0109039	70	intermediate	-0.0531185	intermediate	2	42
IP_7942	Predicted tolerant, one trait	0.00782965	60	intermediate	-0.418354	sensitive	2	0.072631	26	tolerant	-0.253314	intermediate	2	43
IP_7922	Predicted tolerant, one trait	0.107323	16	tolerant	0.0370348	intermediate	1	-0.0119355	72	intermediate	-0.703112	sensitive	1	44
Tif23DB	Predicted tolerant, one trait	-0.0114806	70	intermediate	-0.421669	sensitive	2	0.0836024	20	tolerant	-0.595652	sensitive	2	45
IP_18246	Predicted tolerant, one trait	0.00201916	61	intermediate	-0.233846	intermediate	2	0.055358	32	tolerant	-0.20476	intermediate	2	46.5
IP_9854	Predicted tolerant, one trait	-0.0323974	81	intermediate	-0.288718	sensitive	2	0.0779773	24	tolerant	-0.185621	intermediate	2	52.5
IP_10964	Predicted tolerant, one trait	0.0494523	41	tolerant	-0.239674	intermediate	2	-0.00597544	69	intermediate	-0.280698	intermediate	2	55
IP_11763	Predicted tolerant, one trait	0.0657148	35	tolerant	-0.295917	sensitive	2	-0.0207362	75	intermediate	-0.121991	intermediate	2	55
IP_15857	Predicted tolerant, one trait	-0.090599	103	sensitive	-0.0153845	intermediate	2	0.131817	8	tolerant	0.374801	tolerant	2	55.5
IP_8172	Predicted tolerant, one trait	0.0727129	31	tolerant	-0.417767	sensitive	1	-0.0361116	82	intermediate	-0.717784	sensitive	1	56.5
IP_19626	Predicted tolerant, one trait	0.0864452	21	tolerant	-0.00733976	intermediate	2	-0.0518932	93	sensitive	-0.284214	sensitive	2	57
IP_5713	Predicted tolerant, one trait	-0.0133573	73	intermediate	-0.537802	sensitive	1	0.024451	42	tolerant	0.126479	intermediate	1	57.5
IP_10471	Predicted tolerant, one trait	0.0592238	36	tolerant	-0.614625	sensitive	1	-0.0435734	87	sensitive	-0.710843	sensitive	1	61.5
IP_8761	Predicted tolerant, one trait	-0.0471218	89	sensitive	-0.446335	sensitive	2	0.0466304	36	tolerant	-0.438328	sensitive	2	62.5
IP_21206	Predicted tolerant, one trait	-0.0561848	92	sensitive	0.254805	tolerant	2	0.0381129	39	tolerant	0.807347	tolerant	2	65.5
IP_22423	Predicted tolerant, one trait	-0.144662	117	sensitive	-0.21212	intermediate	2	0.0848323	19	tolerant	-0.265589	intermediate	2	68
IP_12395	Predicted tolerant, one trait	-0.0825914	101	sensitive	-0.0390875	intermediate	2	0.0390683	38	tolerant	0.0274414	intermediate	2	69.5
IP_13324	Predicted tolerant, one trait	-0.192185	123	sensitive	-0.427063	sensitive	1	0.0710769	27	tolerant	-0.457336	sensitive	1	75
IP_15917	Predicted tolerant, one trait	0.0521251	40	tolerant	-0.302444	sensitive	1	-0.219139	127	sensitive	-0.679148	sensitive	1	83.5
IP_22455	Other	0.0421456	44	intermediate	0.0182008	intermediate	1	0.0191685	49	intermediate	-0.497873	sensitive	1	46.5
IP_5438	Other	0.0310265	48	intermediate	0.198707	tolerant	2	0.0201547	48	intermediate	1.01265	tolerant	2	48
IP_21020	Other	0.016899	52	intermediate	0.109214	tolerant	1	0.0166638	52	intermediate	-0.156461	intermediate	1	52
IP_7952	Other	0.017114	51	intermediate	0.0585902	intermediate	2	0.0113017	56	intermediate	0.832815	tolerant	2	53.5
IP_4974	Other	0.0408961	46	intermediate	0.380306	tolerant	2	0.00324506	62	intermediate	0.414196	tolerant	2	54
IP_10820	Other	-0.00912078	67	intermediate	0.684698	tolerant	2	0.0234571	43	intermediate	0.145994	tolerant	2	55
IP_21142	Other	0.0283286	50	intermediate	-0.603334	sensitive	1	-0.00474625	67	intermediate	0.725241	tolerant	1	58.5
IP_11984	Other	0.0101902	58	intermediate	0.0573835	intermediate	2	0.00540037	60	intermediate	0.377588	tolerant	2	59
IP_22494	Other	-0.0188227	76	intermediate	-0.189559	intermediate	2	0.0220983	44	intermediate	-0.297327	sensitive	2	60
IP_6682	Other	-0.009397	68	intermediate	-0.466353	sensitive	2	0.0164686	53	intermediate	-0.470739	sensitive	2	60.5
IP_18293	Other	-0.0301013	80	intermediate	-0.27212	sensitive	2	0.0213176	46	intermediate	-0.258929	intermediate	2	63
IP_6098	Other	-0.0186578	75	intermediate	0.326995	tolerant	1	0.0147108	55	intermediate	0.450038	tolerant	1	65
IP_22424	Other	-0.0423803	87	sensitive	0.427827	tolerant	2	0.0213272	45	intermediate	-0.0466899	intermediate	2	66
IP_4927	Other	0.0157789	54	intermediate	-0.177393	intermediate	2	-0.0410924	85	intermediate	-0.407854	sensitive	2	69.5
IP_6892	Other	-0.00221506	63	intermediate	0.576634	tolerant	1	-0.0233377	76	intermediate	-0.522056	sensitive	1	69.5
IP_14210	Other	0.0123883	56	intermediate	0.350914	tolerant	1	-0.0414553	86	sensitive	-0.073303	intermediate	1	71
IP_17690	Other	-0.036708	83	intermediate	-0.143024	intermediate	1	0.00613474	59	intermediate	-0.29501	sensitive	1	71
IP_17611	Other	0.0424324	43	intermediate	0.16068	tolerant	2	-0.0699954	100	sensitive	-0.380156	sensitive	2	71.5
IP_8426	Other	0.0119064	57	intermediate	0.726771	tolerant	2	-0.0487641	92	sensitive	-0.119602	intermediate	2	74.5
IP_12967	Other	-0.00270673	64	intermediate	0.00271134	intermediate	2	-0.044089	88	sensitive	-0.120675	intermediate	2	76
IP_7633	Other	-0.0618788	93	sensitive	-0.116406	intermediate	2	0.00415811	61	intermediate	0.269216	tolerant	2	77
IP_3122	Other	-0.00773931	66	intermediate	-0.152971	intermediate	2	-0.0447303	89	sensitive	-0.0419705	intermediate	2	77.5
IP_9840	Other	0.0010378	62	intermediate	-0.511571	sensitive	1	-0.0584332	96	sensitive	-0.527933	sensitive	1	79
IP_21169	Other	-0.0270019	79	intermediate	-0.502295	sensitive	1	-0.0304688	80	intermediate	0.278953	tolerant	1	79.5
IP_6099	Other	-0.078725	97	sensitive	-0.175198	intermediate	2	0.00317421	63	intermediate	-0.46188	sensitive	2	80
IP_6037	Other	0.0125587	55	intermediate	-0.342024	sensitive	2	-0.0833267	110	sensitive	-0.27287	intermediate	2	82.5
IP_6060	Other	0.029989	49	intermediate	-0.214512	intermediate	2	-0.093016	116	sensitive	-0.328539	sensitive	2	82.5
IP_8280	Other	-0.0332052	82	intermediate	0.00268585	intermediate	2	-0.0410098	84	intermediate	-0.467458	sensitive	2	83
IP_9496	Other	-0.0471867	90	sensitive	-0.483182	sensitive	1	-0.0254924	77	intermediate	-0.689387	sensitive	1	83.5
IP_17028	Other	-0.135219	115	sensitive	0.373426	tolerant	2	0.0148608	54	intermediate	0.0655257	intermediate	2	84.5
IP_21517	Other	-0.0803682	98	sensitive	0.697412	tolerant	2	-0.0151007	74	intermediate	0.132838	intermediate	2	86
IP_13964	Other	-0.0493778	91	sensitive	-0.106935	intermediate	2	-0.0364839	83	intermediate	-0.336852	sensitive	2	87
IP_10343	Other	-0.0132461	72	intermediate	0.0273298	intermediate	2	-0.0788716	105	sensitive	-0.460218	sensitive	2	88.5
IP_8767	Other	-0.13176	113	sensitive	-0.141761	intermediate	2	-0.00225235	65	intermediate	-0.0974206	intermediate	2	89
IP_11310	Other	-0.0110382	69	intermediate	-0.018598	intermediate	2	-0.0835857	111	sensitive	-0.324809	sensitive	2	90
IP_16289	Other	-0.00671224	65	intermediate	-0.132797	intermediate	2	-0.0916224	115	sensitive	-0.249405	intermediate	2	90
IP_2058	Other	-0.0229668	77	intermediate	-0.183187	intermediate	2	-0.0725585	103	sensitive	-0.0364532	intermediate	2	90
IP_6891	Other	-0.0146294	74	intermediate	-0.178622	intermediate	1	-0.0803253	106	sensitive	-0.278968	intermediate	1	90
IP_15553	Other	-0.113966	110	sensitive	-0.558081	sensitive	1	-0.0109974	71	intermediate	0.517893	tolerant	1	90.5
IP_11670	Other	-0.120739	111	sensitive	0.210815	tolerant	2	-0.014097	73	intermediate	-0.160292	intermediate	2	92
IP_19386	Other	-0.0384796	84	intermediate	-0.411918	sensitive	1	-0.0700289	101	sensitive	-0.543584	sensitive	1	92.5
IP_3389	Other	-0.0124367	71	intermediate	-0.486027	sensitive	1	-0.0899415	114	sensitive	-0.524575	sensitive	1	92.5
IP_13971	Other	-0.201205	125	sensitive	-0.411716	sensitive	2	-0.00333372	66	intermediate	-0.244943	intermediate	2	95.5
IP_9969	Other	-0.133115	114	sensitive	-0.253871	sensitive	2	-0.0336596	81	intermediate	-0.112731	intermediate	2	97.5
IP_9242	Other	-0.167979	121	sensitive	0.18067	tolerant	2	-0.0289694	78	intermediate	-0.336764	sensitive	2	99.5
IP_3757	Other	-0.0260524	78	intermediate	-0.222526	intermediate	1	-0.155839	123	sensitive	-0.250513	intermediate	1	100.5
IP_8276	Other	-0.0393252	85	intermediate	-0.0288669	intermediate	1	-0.131547	118	sensitive	-0.35373	sensitive	1	101.5
IP_3110	Other	-0.233623	126	sensitive	-0.637387	sensitive	1	-0.029659	79	intermediate	0.335806	tolerant	1	102.5
IP_13016	Predicted sensitive, both traits	-0.0705906	95	sensitive	-0.201198	intermediate	2	-0.0466033	90	sensitive	-0.367811	sensitive	2	92.5
IP_13817	Predicted sensitive, both traits	-0.0422271	86	sensitive	0.725529	tolerant	2	-0.0749097	104	sensitive	0.0661003	intermediate	2	95
IP_12322	Predicted sensitive, both traits	-0.0810865	99	sensitive	-0.0459309	intermediate	2	-0.0551487	94	sensitive	-0.298619	sensitive	2	96.5
IP_8002	Predicted sensitive, both traits	-0.0729992	96	sensitive	0.293242	tolerant	2	-0.0600036	97	sensitive	-0.219437	intermediate	2	96.5
IP_9351	Predicted sensitive, both traits	-0.0457364	88	sensitive	0.182961	tolerant	2	-0.0823065	108	sensitive	0.124632	intermediate	2	98
IP_10085	Predicted sensitive, both traits	-0.110945	108	sensitive	-0.295255	sensitive	2	-0.0482923	91	sensitive	-0.395399	sensitive	2	99.5
IP_12840	Predicted sensitive, both traits	-0.10438	107	sensitive	0.279656	tolerant	2	-0.0574845	95	sensitive	-0.0293049	intermediate	2	101
IP_4952	Predicted sensitive, both traits	-0.0997509	104	sensitive	0.02902	intermediate	2	-0.0683253	99	sensitive	-0.343549	sensitive	2	101.5
IP_8949	Predicted sensitive, both traits	-0.103969	106	sensitive	-0.493568	sensitive	1	-0.0665226	98	sensitive	-0.282678	intermediate	1	102
IP_9301	Predicted sensitive, both traits	-0.102689	105	sensitive	0.148322	tolerant	2	-0.0804359	107	sensitive	0.0793341	intermediate	2	106
IP_3098	Predicted sensitive, both traits	-0.0654871	94	sensitive	-0.204785	intermediate	2	-0.165961	124	sensitive	-0.232382	intermediate	2	109
IP_8187	Predicted sensitive, both traits	-0.0903185	102	sensitive	-0.248726	sensitive	1	-0.125156	117	sensitive	-0.678263	sensitive	1	109.5
IP_3175	Predicted sensitive, both traits	-0.0825546	100	sensitive	-0.336063	sensitive	1	-0.145326	121	sensitive	-0.254069	intermediate	1	110.5
IP_9710	Predicted sensitive, both traits	-0.111944	109	sensitive	-0.0596229	intermediate	2	-0.0894681	113	sensitive	0.0500028	intermediate	2	111
IP_12298	Predicted sensitive, both traits	-0.194388	124	sensitive	-0.462763	sensitive	2	-0.0718341	102	sensitive	-0.266612	intermediate	2	113
IP_3564	Predicted sensitive, both traits	-0.144841	118	sensitive	-0.30168	sensitive	2	-0.0830497	109	sensitive	-0.507233	sensitive	2	113.5
IP_8181	Predicted sensitive, both traits	-0.125853	112	sensitive	0.0287634	intermediate	2	-0.137044	119	sensitive	-0.308085	sensitive	2	115.5
IP_8294	Predicted sensitive, both traits	-0.163102	120	sensitive	0.572053	tolerant	2	-0.0894677	112	sensitive	0.336745	tolerant	2	116
IP_19388	Predicted sensitive, both traits	-0.139751	116	sensitive	0.137108	tolerant	1	-0.137608	120	sensitive	-0.453903	sensitive	1	118
IP_3865	Predicted sensitive, both traits	-0.147645	119	sensitive	-0.0616769	intermediate	1	-0.154623	122	sensitive	-0.287725	sensitive	1	120.5
IP_19612	Predicted sensitive, both traits	-0.180368	122	sensitive	-0.429167	sensitive	1	-0.209709	126	sensitive	-0.793748	sensitive	1	124
IP_9446	Predicted sensitive, both traits	-0.327957	127	sensitive	-0.418201	sensitive	2	-0.180164	125	sensitive	-0.568113	sensitive	2	126
