## Supplemental Table 12 for "Leaf ionomic stability shapes drought adaptation in pearl millet"

### Sheet: TableS12
Table S12. Partitioning of phenotypic variance in foliar ion concentration into genetic, genotype-by-treatment, genotype-by-year and residual components.
For each of the 17 foliar elements, linear mixed-effects models were fitted on raw ion concentrations, with water regime, year and their interaction as fixed effects, and genotype, genotype-by-treatment (GxT) and genotype-by-year (GxY) as random effects. Values indicate the proportion of total phenotypic variance attributable to each random effect, with the likelihood ratio test p-value and signi…
Ion	Genotype	GxT	GxY	Residual
Ca	16.2% (2.5e-02)*	1.7% (7.2e-01)ns	36.2% (1.7e-07)***	45.9%
Cd	43.8% (4.0e-10)***	2.7% (5.7e-01)ns	12.5% (2.3e-02)*	41.1%
Co	55.6% (9.9e-17)***	8.0% (6.9e-02)ns	2.7% (4.7e-01)ns	33.7%
Cu	40.6% (2.1e-08)***	3.2% (3.6e-01)ns	26.9% (8.2e-08)***	29.4%
Fe	30.2% (5.3e-05)***	0.0% (1.0e+00)ns	37.7% (2.2e-11)***	32.0%
K	22.9% (1.9e-03)**	15.9% (5.5e-03)**	22.0% (2.0e-04)***	39.2%
Li	0.0% (1.0e+00)ns	3.9% (6.1e-01)ns	21.8% (2.5e-02)*	74.3%
Mg	37.7% (2.2e-08)***	1.9% (7.4e-01)ns	5.5% (3.3e-01)ns	54.8%
Mn	27.5% (4.1e-05)***	0.0% (1.0e+00)ns	24.0% (1.5e-04)***	48.5%
Mo	33.2% (7.6e-06)***	3.7% (3.7e-01)ns	28.8% (6.7e-07)***	34.3%
Na	32.2% (2.0e-05)***	9.7% (1.3e-01)ns	2.5% (6.9e-01)ns	55.5%
Ni	7.2% (3.0e-01)ns	0.2% (9.8e-01)ns	0.0% (1.0e+00)ns	92.5%
P	28.7% (8.4e-05)***	1.6% (7.0e-01)ns	32.4% (9.2e-09)***	37.3%
Rb	32.3% (1.2e-07)***	1.7% (7.7e-01)ns	0.0% (1.0e+00)ns	66.0%
S	32.5% (5.9e-06)***	0.0% (1.0e+00)ns	26.3% (4.5e-07)***	41.2%
Sr	18.7% (7.5e-03)**	2.9% (6.1e-01)ns	23.8% (1.0e-03)**	54.7%
Zn	21.0% (2.7e-03)**	2.0% (7.7e-01)ns	13.3% (5.6e-02)ns	63.7%
