## Supplemental Table 13 for "Leaf ionomic stability shapes drought adaptation in pearl millet"

### Sheet: Table S13
Table S13_S1. Constitutive QTLs for leaf element concentrations detected by multi-environment GWAS meta-analysis across four environments in the PMiGAP pearl millet panel.
metaGE meta-analysis (fixed-effect model, no contrast) of single-environment GWAS across four environments: WW21 and WW22, well-watered in 2021 and 2022; WS21 and WS22, water stress in 2021 and 2022. QTL: q + element + C (constitutive) + chromosome (uc: unanchored contig), followed by a letter when several QTLs of the same element map to the same chromosome; significant SNPs of the same element l…
QTL	Trait	SNP	Chr	Position (bp)	Alleles (REF/ALT)	MAF	p LFMM2	p EMMA	p BLINK	p CMLM	Method (Z)	Z WW21	Z WW22	Z WS21	Z WS22	QTL region start (bp)	QTL region end (bp)	QTL region size (kb)	No. SNPs with r² > 0.5	Candidate genes	Co-localised QTL (other trait)	Remarks
qCaC-1	Ca	CM007982_78826687	1	78826687	C/T	0.46	n.s.	6.02609e-06	n.s.	n.s.	EMMA	3.79	2.89	2.99	2.88	78826687	78865013	38.3	1	none	—	—
qCaC-3	Ca	CM007984_155519863	3	155519863	A/G	0.43	n.s.	6.74908e-06	n.s.	n.s.	EMMA	-2.18	-4.17	-3.17	-2.96	155517997	155561098	43.1	7	none	—	—
qCaC-5	Ca	CM007986_6220019	5	6220019	C/T	0.11	n.s.	5.53308e-06	n.s.	n.s.	EMMA	2.82	3.6	2.8	3.39	6175637	6220032	44.4	8	Pgl_GLEAN_10028837 (Aspartokinase); Pgl_GLEAN_10028838; Pgl_GLEAN_10028839 (Subtilisin-chymotrypsin inhibitor-2A)	qFeC-5	—
qCaC-uc1	Ca	LKME02050952.1_909	LKME02050952.1	909	A/G	0.43	n.s.	4.51786e-06	n.s.	n.s.	EMMA	-4.34	-2.73	-3.11	-2.55	831	1012	0.2	4	unanchored contig, no annotation	—	—
qCdC-1	Cd	CM007982_258221861	1	258221861	T/A	0.08	8.33633e-06	8.83368e-06	9.90853e-06	n.s.	LFMM2	-4.03	-3.44	-2.28	-3.26	—	—	—	17	same QTL as CM007982_258222704	—	—
qCdC-1	Cd	CM007982_258222704	1	258222704	C/T	0.07	7.29238e-06	8.07989e-06	9.48667e-06	n.s.	LFMM2	-4.28	-3.17	-2.62	-3.02	258221824	258248200	26.4	15	none	—	—
qCuC-2	Cu	CM007983_27393436	2	27393436	T/C	0.43	2.82859e-06	3.25366e-07	n.s.	n.s.	EMMA	-4.71	-2.49	-5.48	-2.91	27392958	27413221	20.3	14	Pgl_GLEAN_10002101 (Expp1 protein); Pgl_GLEAN_10002100 (Nuclear transcription factor Y subunit A-10); Pgl_GLEAN_10002099 (Putative uncharacterized protein); Pgl_GLEAN_10002098 (Putative E3 ubiquitin-protein ligase SINA-like 6)	qKC-2a	—
qCuC-2	Cu	CM007983_27393457	2	27393457	G/T	0.37	n.s.	2.4689e-06	n.s.	n.s.	EMMA	-4.63	-2.24	-4.61	-2.89	—	—	—	14	same QTL as CM007983_27393436	qKC-2a	—
qCuC-2	Cu	CM007983_27393583	2	27393583	A/G	0.39	n.s.	1.59693e-06	n.s.	n.s.	EMMA	-4.58	-2.31	-4.51	-3.24	—	—	—	14	same QTL as CM007983_27393436	qKC-2a	—
qCuC-3	Cu	CM007984_191047441	3	191047441	C/A	0.07	5.19059e-06	n.s.	8.48294e-06	n.s.	LFMM2	-3.52	-1.71	-3.39	-4.05	191047441	191047604	0.2	3	none	—	—
qCuC-5	Cu	CM007986_33945813	5	33945813	G/T	0.23	n.s.	8.22474e-06	n.s.	n.s.	EMMA	-4.01	-2.76	-3.53	-3.31	33945813	33953450	7.6	2	none	—	—
qFeC-2a	Fe	CM007983_202385453	2	202385453	T/C	0.39	n.s.	7.78058e-06	n.s.	n.s.	EMMA	-2.36	-3.58	-3.21	-4.2	202385446	202418682	33.2	4	none	—	r² = 0.72 between the two Fe-associated SNPs on chr 2 (133 kb apart)
qFeC-2b	Fe	CM007983_202518098	2	202518098	G/A	0.23	7.32423e-06	6.80231e-07	n.s.	n.s.	EMMA	-3.14	-3.9	-3.91	-3.86	202506185	202519833	13.6	4	none	—	r² = 0.72 between the two Fe-associated SNPs on chr 2 (133 kb apart)
qFeC-5	Fe	CM007986_6219981	5	6219981	G/A	0.09	1.99305e-06	4.6201e-06	3.30337e-06	8.47194e-06	LFMM2	2.52	4.35	4.22	2.53	6175637	6220032	44.4	7	Pgl_GLEAN_10028837 (Aspartokinase); Pgl_GLEAN_10028838; Pgl_GLEAN_10028839 (Subtilisin-chymotrypsin inhibitor-2A)	qCaC-5	—
qFeC-5	Fe	CM007986_6220019	5	6220019	C/T	0.11	4.52494e-06	3.45268e-06	8.9986e-06	n.s.	EMMA	3.02	4.32	4.07	2.44	—	—	—	8	same QTL as CM007986_6219981	qCaC-5	—
qFeC-7	Fe	CM007988_118728099	7	118728099	G/A	0.46	n.s.	n.s.	4.63428e-06	n.s.	BLINK	-3.42	-2.74	-4.17	-2.69	118690030	118761033	71	8	Pgl_GLEAN_10021682 (Pleckstrin homology domain-containing family A member 8); Pgl_GLEAN_10021681 (Desiccation-associated protein); Pgl_GLEAN_10021680; Pgl_GLEAN_10021679	—	—
qKC-1a	K	CM007982_71939007	1	71939007	T/C	0.1	3.01535e-06	n.s.	3.6884e-06	n.s.	LFMM2	3.8	3.18	2.38	3.13	71896829	71939079	42.2	3	Pgl_GLEAN_10002915; Pgl_GLEAN_10002916 (1-phosphatidylinositol-3-phosphate 5-kinase FAB1)	—	—
qKC-1a	K	CM007982_71939079	1	71939079	C/G	0.08	8.54817e-06	n.s.	9.31875e-06	n.s.	LFMM2	3.89	2.97	2.12	2.92	—	—	—	3	same QTL as CM007982_71939007	—	—
qKC-1b	K	CM007982_269923204	1	269923204	T/A	0.46	9.82473e-06	n.s.	n.s.	n.s.	LFMM2	2.62	4.39	2.59	2.22	—	—	—	0	not defined	—	no SNP with r² > 0.5 within ±50 kb; nearest gene: Pgl_GLEAN_10038173 (Transcriptional corepressor SEUSS), 0.1 kb
qKC-2a	K	CM007983_27393436	2	27393436	T/C	0.43	4.8367e-07	3.33634e-08	5.01418e-06	n.s.	EMMA	5.34	4.19	3.29	2.76	27392958	27413221	20.3	14	Pgl_GLEAN_10002101 (Expp1 protein); Pgl_GLEAN_10002100 (Nuclear transcription factor Y subunit A-10); Pgl_GLEAN_10002099 (Putative uncharacterized protein); Pgl_GLEAN_10002098 (Putative E3 ubiquitin-protein ligase SINA-like 6)	qCuC-2	—
qKC-2b	K	CM007983_157814421	2	157814421	T/A	0.07	n.s.	3.50738e-06	n.s.	n.s.	EMMA	-3.18	-3.44	-1.76	-4.7	—	—	—	0	not defined	qRbC-2d	no SNP with r² > 0.5 within ±50 kb; nearest gene: Pgl_GLEAN_10015348, 0.2 kb; r² = 0.89–1.00 with the other Rb-associated SNPs at 137–167 Mb
qKC-6a	K	CM007987_17176446	6	17176446	C/G	0.36	n.s.	9.94132e-06	n.s.	n.s.	EMMA	-2.63	-2.76	-3.21	-3.86	17176445	17176574	0.1	3	none	—	—
qKC-6b	K	CM007987_104928234	6	104928234	A/T	0.35	n.s.	4.45159e-06	n.s.	n.s.	EMMA	-3.86	-3.83	-2.68	-2.57	—	—	—	0	not defined	—	no SNP with r² > 0.5 within ±50 kb; nearest gene: Pgl_GLEAN_10003017 (Transcription initiation factor TFIID subunit 7-like), 8.2 kb
qKC-7	K	CM007988_31935403	7	31935403	C/T	0.45	n.s.	5.14862e-06	n.s.	n.s.	EMMA	3.09	3.2	2.34	4.22	31887523	31935666	48.1	15	none	—	—
qKC-uc1	K	LKME02014639.1_317356	LKME02014639.1	317356	C/T	0.11	n.s.	4.95999e-06	n.s.	n.s.	EMMA	-2.13	-3.73	-2.18	-4.85	300857	325080	24.2	2	unanchored contig, no annotation	qRbC-uc1	—
qLiC-2a	Li	CM007983_38602303	2	38602303	C/G	0.36	2.45804e-06	n.s.	n.s.	n.s.	LFMM2	3.04	2.66	3.52	0.22	—	—	—	11	same QTL as CM007983_38602325	—	—
qLiC-2a	Li	CM007983_38602325	2	38602325	C/G	0.26	2.18334e-06	n.s.	8.92778e-06	n.s.	LFMM2	1.37	2.47	2.68	2.97	38590843	38613836	23	11	none	—	—
qLiC-2b	Li	CM007983_82386516	2	82386516	G/T	0.34	1.79157e-06	n.s.	6.94507e-06	n.s.	LFMM2	-2.21	-2.96	-2.95	-1.46	82354248	82405768	51.5	7	Pgl_GLEAN_10034772 (GDSL esterase/lipase APG); Pgl_GLEAN_10034771 (Putative uncharacterized protein Sb10g003430); Pgl_GLEAN_10034770 (Putative uncharacterized protein)	—	—
qLiC-4	Li	CM007985_146354608	4	146354608	T/A	0.39	6.42811e-06	n.s.	n.s.	n.s.	LFMM2	2.01	3.14	3.74	0.16	146354429	146368027	13.6	2	Pgl_GLEAN_10019647	—	—
qLiC-uc1	Li	LKME02001560.1_487	LKME02001560.1	487	C/T	0.06	1.95269e-06	n.s.	5.7089e-06	n.s.	LFMM2	0.85	1.86	2.22	4.62	352	524	0.2	3	unanchored contig, no annotation	—	—
qMgC-3	Mg	CM007984_97908573	3	97908573	T/C	0.16	9.85139e-06	7.58287e-06	n.s.	n.s.	EMMA	4.41	1.84	4.41	2.27	97863457	97953804	90.3	17	none	—	—
qMgC-uc1	Mg	LKME02008499.1_253405	LKME02008499.1	253405	A/G	0.13	7.26829e-06	n.s.	n.s.	n.s.	LFMM2	-4.09	-3.09	-1.96	-3.82	—	—	—	0	not defined	—	no SNP with r² > 0.5 within ±50 kb; nearest gene: unanchored contig, no annotation
qMnC-2	Mn	CM007983_33144106	2	33144106	A/G	0.16	n.s.	n.s.	4.99203e-06	n.s.	BLINK	3.51	2.92	2.82	3.22	—	—	—	0	not defined	—	no SNP with r² > 0.5 within ±50 kb; nearest gene: Pgl_GLEAN_10006071 (Putative cytochrome c biosynthesis ccmC-like mitochondrial protein), 13.0 kb
qMnC-uc1	Mn	LKME02004174.1_450924	LKME02004174.1	450924	G/A	0.06	n.s.	n.s.	9.09227e-06	n.s.	BLINK	-2.37	-3.61	-3.07	-3.06	450882	450924	0	1	unanchored contig, no annotation	—	—
qMoC-6	Mo	CM007987_145284891	6	145284891	A/G	0.48	3.78903e-06	n.s.	n.s.	n.s.	LFMM2	-4.76	-2.78	-3.18	-3.73	145284891	145298608	13.7	1	none	—	—
qNaC-3	Na	CM007984_177341844	3	177341844	T/C	0.2	8.59433e-06	6.24184e-06	n.s.	n.s.	EMMA	-3.6	-3.59	-3.49	-3.03	177307938	177347291	39.4	2	Pgl_GLEAN_10003707	—	—
qNaC-4	Na	CM007985_107289335	4	107289335	C/T	0.06	2.0445e-06	3.80573e-06	3.48057e-06	n.s.	LFMM2	4.48	2.52	4.06	3.51	—	—	—	0	not defined	—	no SNP with r² > 0.5 within ±50 kb; nearest gene: Pgl_GLEAN_10037282, 26.2 kb
qRbC-1	Rb	CM007982_241097938	1	241097938	C/A	0.08	n.s.	3.61882e-06	n.s.	n.s.	EMMA	-4.08	-2.96	-1.99	-3.88	241097938	241122300	24.4	6	none	—	—
qRbC-2a	Rb	CM007983_137273097	2	137273097	T/C	0.14	n.s.	7.72724e-06	n.s.	n.s.	EMMA	-4.46	-3.2	-1.85	-2.95	137257652	137273097	15.4	1	none	—	r² = 0.89–1.00 with the other Rb-associated SNPs at 137–167 Mb
qRbC-2b	Rb	CM007983_151577141	2	151577141	G/A	0.09	n.s.	4.67764e-06	n.s.	n.s.	EMMA	-4.31	-2.91	-1.92	-3.62	—	—	—	0	not defined	—	no SNP with r² > 0.5 within ±50 kb; nearest gene: Pgl_GLEAN_10001618, 25.0 kb; r² = 0.89–1.00 with the other Rb-associated SNPs at 137–167 Mb
qRbC-2c	Rb	CM007983_155837176	2	155837176	G/A	0.1	n.s.	9.28792e-06	n.s.	n.s.	EMMA	-4.28	-2.79	-1.9	-3.38	155787182	155870542	83.4	13	none	—	r² = 0.89–1.00 with the other Rb-associated SNPs at 137–167 Mb
qRbC-2d	Rb	CM007983_157814421	2	157814421	T/A	0.07	n.s.	4.75293e-06	n.s.	n.s.	EMMA	-4.61	-3.09	-1.82	-3.23	—	—	—	0	not defined	qKC-2b	no SNP with r² > 0.5 within ±50 kb; nearest gene: Pgl_GLEAN_10015348, 0.2 kb; r² = 0.89–1.00 with the other Rb-associated SNPs at 137–167 Mb
qRbC-2e	Rb	CM007983_161423381	2	161423381	C/A	0.11	n.s.	5.32179e-06	n.s.	n.s.	EMMA	-4.68	-2.7	-1.82	-3.48	161406132	161456606	50.5	5	none	—	r² = 0.89–1.00 with the other Rb-associated SNPs at 137–167 Mb
qRbC-2f	Rb	CM007983_166953470	2	166953470	G/T	0.09	n.s.	3.95749e-06	n.s.	n.s.	EMMA	-4.36	-3.08	-1.96	-3.45	166953470	166989675	36.2	5	none	—	r² = 0.89–1.00 with the other Rb-associated SNPs at 137–167 Mb
qRbC-2g	Rb	CM007983_167189254	2	167189254	C/A	0.09	n.s.	8.17191e-06	n.s.	n.s.	EMMA	-3.95	-3.24	-1.88	-3.36	—	—	—	0	not defined	—	no SNP with r² > 0.5 within ±50 kb; nearest gene: Pgl_GLEAN_10015199, 117.3 kb; r² = 0.89–1.00 with the other Rb-associated SNPs at 137–167 Mb
qRbC-6	Rb	CM007987_132259782	6	132259782	G/A	0.31	n.s.	n.s.	n.s.	6.67673e-06	CMLM	-3.42	-1.82	-2.72	-3.69	132252744	132259808	7.1	3	none	—	—
qRbC-uc1	Rb	LKME02014639.1_317356	LKME02014639.1	317356	C/T	0.11	n.s.	3.70357e-06	n.s.	n.s.	EMMA	-4.13	-3.4	-2.25	-3.11	300857	325080	24.2	2	unanchored contig, no annotation	qKC-uc1	—
qZnC-2	Zn	CM007983_113166372	2	113166372	C/T	0.06	9.02551e-06	n.s.	n.s.	n.s.	LFMM2	2.88	2.55	2.27	3.9	113166372	113166430	0.1	3	none	—	—

### Sheet: Table S13 genes
Table S13_S2. Candidate genes overlapping the regions of constitutive leaf element QTLs.
Genes annotated on the reference genome (Varshney et al., 2017). Lead SNP: SNP with the lowest p in the QTL. Distance to lead SNP: distance between the lead SNP and the nearest gene boundary; Position relative to lead SNP: upstream (lower coordinate), downstream (higher coordinate) or lead SNP within gene. No. SNPs in gene: all SNPs located within the gene, whatever their r² with the lead SNP. Ma…
QTL	Trait	Lead SNP	Gene ID	Chr	Start (bp)	End (bp)	Strand	Distance to lead SNP (kb)	Position relative to lead SNP	No. SNPs in gene	Max. r² of gene SNPs with lead SNP	Annotation (best hit)	InterPro domains	Leaf, cultivated (mean)	Leaf, wild (mean)	Crown root (mean)	Lateral root (mean)	Primary root (mean)
qCaC-5	Ca	CM007986_6220019	Pgl_GLEAN_10028837	5	6177490	6177741	+	42.28	upstream	0	—	Aspartokinase	—	—	—	—	—	—
qCaC-5	Ca	CM007986_6220019	Pgl_GLEAN_10028838	5	6180453	6181522	-	38.5	upstream	0	—	no annotation	IPR000864; Proteinase inhibitor I13, potato inhibitor I	—	—	—	—	—
qCaC-5	Ca	CM007986_6220019	Pgl_GLEAN_10028839	5	6183142	6183366	-	36.65	upstream	0	—	Subtilisin-chymotrypsin inhibitor-2A	IPR000864; Proteinase inhibitor I13, potato inhibitor I	3.6	15.6	681.7	1137.2	691.8
qCuC-2	Cu	CM007983_27393436	Pgl_GLEAN_10002101	2	27392137	27396220	+	0	lead SNP within gene	13	1	Expp1 protein	—	554.6	384.7	7199.8	4457.1	5078.9
qCuC-2	Cu	CM007983_27393436	Pgl_GLEAN_10002100	2	27404394	27407905	+	10.96	downstream	0	—	Nuclear transcription factor Y subunit A-10	IPR001289; CCAAT-binding transcription factor, subunit B	258.3	79.7	276.5	613.1	385.2
qCuC-2	Cu	CM007983_27393436	Pgl_GLEAN_10002099	2	27409544	27410134	-	16.11	downstream	0	—	Putative uncharacterized protein	IPR012891; GCK	26	17.2	610.9	738.3	672.5
qCuC-2	Cu	CM007983_27393436	Pgl_GLEAN_10002098	2	27412750	27413813	-	19.31	downstream	2	0.552	Putative E3 ubiquitin-protein ligase SINA-like 6	IPR001841; Zinc finger, RING-type | IPR004162; Seven-in-absentia protein, sina | IPR013010; Zinc finger, SIAH-type | IPR018121; Seven-in-absentia protein, TRAF-like domain	—	—	—	—	—
qFeC-5	Fe	CM007986_6219981	Pgl_GLEAN_10028837	5	6177490	6177741	+	42.24	upstream	0	—	Aspartokinase	—	—	—	—	—	—
qFeC-5	Fe	CM007986_6219981	Pgl_GLEAN_10028838	5	6180453	6181522	-	38.46	upstream	0	—	no annotation	IPR000864; Proteinase inhibitor I13, potato inhibitor I	—	—	—	—	—
qFeC-5	Fe	CM007986_6219981	Pgl_GLEAN_10028839	5	6183142	6183366	-	36.62	upstream	0	—	Subtilisin-chymotrypsin inhibitor-2A	IPR000864; Proteinase inhibitor I13, potato inhibitor I	3.6	15.6	681.7	1137.2	691.8
qFeC-7	Fe	CM007988_118728099	Pgl_GLEAN_10021682	7	118696450	118697759	+	30.34	upstream	0	—	Pleckstrin homology domain-containing family A member 8	IPR014830; Glycolipid transfer protein domain	32.4	100.6	1231.4	707.8	791.2
qFeC-7	Fe	CM007988_118728099	Pgl_GLEAN_10021681	7	118699256	118700492	+	27.61	upstream	1	0.866	Desiccation-associated protein	IPR000095; PAK-box/P21-Rho-binding	65.5	521.5	41.5	62.4	61.4
qFeC-7	Fe	CM007988_118728099	Pgl_GLEAN_10021680	7	118701420	118705910	+	22.19	upstream	0	—	no annotation	—	28.8	26.1	19.6	23.8	16.9
qFeC-7	Fe	CM007988_118728099	Pgl_GLEAN_10021679	7	118756562	118757836	+	28.46	downstream	2	0.876	no annotation	—	—	—	—	—	—
qKC-1a	K	CM007982_71939007	Pgl_GLEAN_10002915	1	71896628	71897146	-	41.86	upstream	2	0.758	no annotation	—	—	—	—	—	—
qKC-1a	K	CM007982_71939007	Pgl_GLEAN_10002916	1	71905223	71914910	-	24.1	upstream	0	—	1-phosphatidylinositol-3-phosphate 5-kinase FAB1	IPR000306; Zinc finger, FYVE-type | IPR002423; Chaperonin Cpn60/TCP-1 | IPR002498; Phosphatidylinositol-4-phosphate 5-kinase, core | IPR016034; Phosphatidylinositol-4-phosphate 5-kinase, core, subgroup | IPR017455; Zinc finger, FYVE-related	1563.3	1745.8	8577.2	6290.1	8829.5
qKC-2a	K	CM007983_27393436	Pgl_GLEAN_10002101	2	27392137	27396220	+	0	lead SNP within gene	13	1	Expp1 protein	—	554.6	384.7	7199.8	4457.1	5078.9
qKC-2a	K	CM007983_27393436	Pgl_GLEAN_10002100	2	27404394	27407905	+	10.96	downstream	0	—	Nuclear transcription factor Y subunit A-10	IPR001289; CCAAT-binding transcription factor, subunit B	258.3	79.7	276.5	613.1	385.2
qKC-2a	K	CM007983_27393436	Pgl_GLEAN_10002099	2	27409544	27410134	-	16.11	downstream	0	—	Putative uncharacterized protein	IPR012891; GCK	26	17.2	610.9	738.3	672.5
qKC-2a	K	CM007983_27393436	Pgl_GLEAN_10002098	2	27412750	27413813	-	19.31	downstream	2	0.552	Putative E3 ubiquitin-protein ligase SINA-like 6	IPR001841; Zinc finger, RING-type | IPR004162; Seven-in-absentia protein, sina | IPR013010; Zinc finger, SIAH-type | IPR018121; Seven-in-absentia protein, TRAF-like domain	—	—	—	—	—
qLiC-2b	Li	CM007983_82386516	Pgl_GLEAN_10034772	2	82363315	82364849	+	21.67	upstream	0	—	GDSL esterase/lipase APG	IPR001087; Lipase, GDSL	106.6	57.4	61.2	70.5	63.8
qLiC-2b	Li	CM007983_82386516	Pgl_GLEAN_10034771	2	82367225	82371025	-	15.49	upstream	0	—	Putative uncharacterized protein Sb10g003430	—	33.7	28.1	137.7	107.8	204.1
qLiC-2b	Li	CM007983_82386516	Pgl_GLEAN_10034770	2	82372171	82372377	-	14.14	upstream	0	—	Putative uncharacterized protein	—	81.4	78.1	1063.6	979.5	1093.7
qLiC-4	Li	CM007985_146354608	Pgl_GLEAN_10019647	4	146363098	146364067	-	8.49	downstream	0	—	no annotation	—	—	—	—	—	—
qNaC-3	Na	CM007984_177341844	Pgl_GLEAN_10003707	3	177345744	177345995	-	3.9	downstream	0	—	no annotation	—	—	—	—	—	—
