## Supplemental Table 14 for "Leaf ionomic stability shapes drought adaptation in pearl millet"

### Sheet: Table S14
Table S14_S1. QTLs for leaf potassium (K) concentration under contrasting water regimes and for K plasticity (LR_K) in the PMiGAP pearl millet panel.
metaGE meta-analyses (fixed-effect model) of single-environment GWAS: WW, well-watered (WW21 + WW22); WS, water stress (WS21 + WS22); contrast, four environments with a WW vs WS contrast; LR_K, log2 ratio of K concentration under WS relative to WW (2021 + 2022). QTL: q + K + C (constitutive, also detected without contrast across four environments, Table S13), E (detected exclusively under WW) or …
—: not applicable or not reported.	SNP	Chr	Position (bp)	Alleles (REF/ALT)	MAF	Detected in (p < 10⁻⁵)	Min. p WW	Methods WW	Min. p WS	Methods WS	Min. p contrast, effect	Methods contrast	p contrast, WW vs WS difference	Min. p LR_K	Methods LR_K	Method (Z, K)	Z WW21 (K)	Z WW22 (K)	Z WS21 (K)	Z WS22 (K)	Z 2021 (LR_K)	Z 2022 (LR_K)	QTL region start (bp)	QTL region end (bp)	QTL region size (kb)	No. SNPs with r² > 0.5	Candidate genes	Remarks
qKC-2a	CM007983_27393436	2	27393436	T/C	0.43	4 env., WW, contrast	1.45087e-08	LFMM2, EMMA, BLINK	n.s.	—	5.62216e-08	LFMM2, EMMA	0.0286086	n.s.	—	EMMA	5.34	4.19	3.29	2.76	—	—	27392958	27413221	20.3	14	Pgl_GLEAN_10002101 (Expp1 protein); Pgl_GLEAN_10002100 (Nuclear transcription factor Y subunit A-10); Pgl_GLEAN_10002099 (Putative uncharacterized protein); Pgl_GLEAN_10002098 (Putative E3 ubiquitin-protein ligase SINA-like 6)	co-localised with qCuC-2 (Cu)
qKE-3	CM007984_207071465	3	207071465	T/A	0.08	WW	5.05634e-06	LFMM2, BLINK	n.s.	—	n.s.	—	—	n.s.	—	LFMM2	-3.5	-4.11	0.01	-1.38	—	—	207060752	207087366	26.6	4	none	—
qKC-6b	CM007987_104928234	6	104928234	A/T	0.35	4 env., WW	4.69566e-06	EMMA	n.s.	—	n.s.	—	—	n.s.	—	EMMA	-3.86	-3.83	-2.68	-2.57	—	—	—	—	—	0	not defined	no SNP with r² > 0.5 within ±50 kb; nearest gene: Pgl_GLEAN_10003017 (Transcription initiation factor TFIID subunit 7-like), 8.2 kb
qKE-7a	CM007988_37716247	7	37716247	G/A	0.09	WW	5.75822e-06	LFMM2, BLINK	n.s.	—	n.s.	—	—	n.s.	—	LFMM2	-3.82	-3.71	0.09	-1.72	—	—	37716247	37726911	10.7	5	none	—
qKE-7b	CM007988_136644636	7	136644636	A/C	0.46	WW	3.3112e-06	LFMM2, BLINK	n.s.	—	n.s.	—	—	n.s.	—	LFMM2	3.6	4.16	0.92	2	—	—	136644506	136680708	36.2	3	Pgl_GLEAN_10014595 (Probable E3 ubiquitin-protein ligase XBOS34); Pgl_GLEAN_10014596 (Sucrose transport protein SUT2)	r² = 0.88 with qFeC-7 SNP CM007988_118728099 (18 Mb)
qKC-6a	CM007987_17176446	6	17176446	C/G	0.36	4 env., WS	n.s.	—	6.01712e-06	LFMM2, EMMA	n.s.	—	—	n.s.	—	EMMA	-2.63	-2.76	-3.21	-3.86	—	—	17176445	17176574	0.1	3	none	—
qKC-uc1	LKME02014639.1_317356	LKME02014639.1	317356	C/T	0.11	4 env., WS	n.s.	—	6.91923e-06	EMMA	n.s.	—	—	n.s.	—	EMMA	-2.13	-3.73	-2.18	-4.85	—	—	300857	325080	24.2	2	unanchored contig, no annotation	co-localised with qRbC-uc1 (Rb)
qKP-6	CM007987_110250858	6	110250858	G/A	0.37	LR_K	n.s.	—	n.s.	—	n.s.	—	—	7.21448e-07	LFMM2, BLINK	LFMM2	-1.75	-3.75	1.12	0.61	2.61	4.77	110236620	110250945	14.3	6	Pgl_GLEAN_10012096	—
qKP-6	CM007987_110250945	6	110250945	T/C	0.31	LR_K	n.s.	—	n.s.	—	n.s.	—	—	4.97297e-06	LFMM2, BLINK	—	—	—	—	—	2.87	3.93	—	—	—	6	same QTL as CM007987_110250858	87 bp from CM007987_110250858 (r² = 0.99)

### Sheet: Table S14 genes
Table S14_S2. Candidate genes overlapping the regions of leaf K QTLs.
Genes annotated on the reference genome (Varshney et al., 2017). Lead SNP: SNP with the lowest p in the QTL. Distance to lead SNP: distance between the lead SNP and the nearest gene boundary; Position relative to lead SNP: upstream (lower coordinate), downstream (higher coordinate) or lead SNP within gene. No. SNPs in gene: all SNPs located within the gene, whatever their r² with the lead SNP. Ma…
QTL	Trait	Lead SNP	Gene ID	Chr	Start (bp)	End (bp)	Strand	Distance to lead SNP (kb)	Position relative to lead SNP	No. SNPs in gene	Max. r² of gene SNPs with lead SNP	Annotation (best hit)	InterPro domains	Leaf, cultivated (mean)	Leaf, wild (mean)	Crown root (mean)	Lateral root (mean)	Primary root (mean)
qKC-2a	K	CM007983_27393436	Pgl_GLEAN_10002101	2	27392137	27396220	+	0	lead SNP within gene	13	1	Expp1 protein	—	554.6	384.7	7199.8	4457.1	5078.9
qKC-2a	K	CM007983_27393436	Pgl_GLEAN_10002100	2	27404394	27407905	+	10.96	downstream	0	—	Nuclear transcription factor Y subunit A-10	IPR001289; CCAAT-binding transcription factor, subunit B	258.3	79.7	276.5	613.1	385.2
qKC-2a	K	CM007983_27393436	Pgl_GLEAN_10002099	2	27409544	27410134	-	16.11	downstream	0	—	Putative uncharacterized protein	IPR012891; GCK	26	17.2	610.9	738.3	672.5
qKC-2a	K	CM007983_27393436	Pgl_GLEAN_10002098	2	27412750	27413813	-	19.31	downstream	2	0.552	Putative E3 ubiquitin-protein ligase SINA-like 6	IPR001841; Zinc finger, RING-type | IPR004162; Seven-in-absentia protein, sina | IPR013010; Zinc finger, SIAH-type | IPR018121; Seven-in-absentia protein, TRAF-like domain	—	—	—	—	—
qKE-7b	K	CM007988_136644636	Pgl_GLEAN_10014595	7	136665493	136669976	+	20.86	downstream	0	—	Probable E3 ubiquitin-protein ligase XBOS34	IPR001841; Zinc finger, RING-type | IPR002110; Ankyrin repeat | IPR020683; Ankyrin repeat-containing domain	662.3	624.8	3332.2	3327.7	3219.6
qKE-7b	K	CM007988_136644636	Pgl_GLEAN_10014596	7	136673691	136674170	-	29.05	downstream	0	—	Sucrose transport protein SUT2	—	1.5	4.3	—	—	—
qKP-6	LR_K	CM007987_110250858	Pgl_GLEAN_10012096	6	110235838	110237176	+	13.68	upstream	7	0.863	no annotation	—	—	—	—	—	—
